# Introgression dynamics of sex-linked chromosomal inversions shape the Malawi cichlid adaptive radiation

**DOI:** 10.1101/2024.07.28.605452

**Authors:** L. M. Blumer, V. Burskaia, I. Artiushin, J. Saha, J. Camacho Garcia, F. Campuzano Jiménez, A. Hooft van der Huysdynen, J. Elkin, B. Fischer, N. Van Houtte, C. Zhou, S. Gresham, M. Malinsky, T. Linderoth, W. Sawasawa, G. Vernaz, I. Bista, A. Hickey, M. Kucka, S. Louzada, R. Zatha, F. Yang, B. Rusuwa, M. E. Santos, Y. F. Chan, D. A. Joyce, A. Böhne, E. A. Miska, M. Ngochera, G. F. Turner, R. Durbin, H. Svardal

**Affiliations:** Department of Genetics, University of Cambridge, Cambridge, England, CB2 3EH, UK; Evolutionary Ecology Group, Department of Biology, University of Antwerp, 2020 Antwerp, Belgium; Department of Zoology, University of Cambridge, Cambridge, CB2 3EJ, UK; Wellcome Sanger Institute, Tree of Life, Wellcome Genome Campus, Hinxton, CB10 1SA, UK; Institute of Ecology and Evolution, Department of Biology, University of Bern, Baltzerstrasse 6, 3012 Bern, Switzerland; W.K. Kellogg Biological Station, Michigan State University, Hickory Corners, MI 49060, USA; Senckenberg Research Institute and Natural History Museum, 60325 Frankfurt am Main, Germany; LOEWE Centre for Translational Biodiversity Genomics, 60325 Frankfurt am Main, Germany; Friedrich Miescher Laboratory of the Max Planck Society, Max-Planck-Ring 9, 72076 Tübingen, Germany; Wellcome Sanger Institute, Wellcome Genome Campus, Hinxton, Cambridge CB10 1SA, UK; School of Natural and Applied Sciences, University of Malawi, Zomba, Malawi; School of Life Sciences and Medicine, Shandong University of Technology, Zibo, China; Groningen Institute for Evolutionary Life Sciences (GELIFES), University of Groningen, Nijenborgh 4, 9747AG Groningen, The Netherlands; Evolutionary and Ecological Genomics Group, School of Natural Sciences, University of Hull, Hull, UK; Leibniz Institute for the Analysis of Biodiversity Change, Museum Koenig Bonn, Adenauerallee 127, 53115 Bonn, Germany; Department of Biochemistry, University of Cambridge, Cambridge, England, CB2 3EH, UK; Department of Fisheries Headquarters, P.O. Box 593, Lilongwe, Malawi; School of Environmental and Natural Sciences, Bangor University, Bangor, Gwynedd, LL57 2TH, Wales, UK; Naturalis Biodiversity Center, 2333 Leiden, The Netherlands

**Author notes:** These authors contributed equally to this work (L. M. Blumer, V. Burskaia, I. Artiushin, J. Saha). Zoological Institute, University of Basel, 4051 Basel, CH. Department of Translational Genomics, University of Cologne, 50931 Cologne, Germany (M. Kucka). Laboratory of Cytogenomics and Animal Genomics, Department of Genetics and Biotechnology, University of Trás-os-Montes and Alto Douro, Vila Real, Portugal; BioSystems and Integrative Sciences Institute, Faculty of Sciences, University of Lisbon, Lisbon, Portugal (S. Louzada).

## Abstract

Chromosomal inversions contribute to adaptive speciation by linking co-adapted alleles. Querying 1,375 genomes of the species-rich Malawi cichlid fish radiation, we discovered five large inversions segregating in the benthic subradiation that each suppress recombination over more than half a chromosome. Two inversions were transferred from deepwater pelagic *Diplotaxodon* via admixture, while the others established early in the *deep benthic* clade. Introgression of haplotypes from lineages inside and outside the Malawi radiation coincided with bursts of species diversification. Inversions show evidence for transient sex linkage and a striking excess of protein changing substitutions points towards selection on neuro-sensory, physiological and reproductive genes. We conclude that repeated interplay between depth adaptation and sex-specific selection on large inversions has been central to the evolution of this iconic system.
