## Supplementary material for "Introgression dynamics of sex-linked chromosomal inversions shape the Malawi cichlid adaptive radiation": Supplmentary tables in .tsv format: Table S19.tsv

N	gene_name	chrhaplo	chr	haplotype	axia	blas	endo	epid	eye	fin	glia	hema	iono	mese	mura	musc	neur	otic	peri	pgc	pigm	pron	tast
1	abcb4	chr11_positive	chr11	positive	0	0	1	0	0	0	0	0	0	0	0	0	0	0	0	0	0	0	0
2	abcf2b	chr9_positive	chr9	positive	0	0	0	0	0	0	0	0	0	0	1	0	0	0	0	0	0	0	0
3	abhd16a	chr11_negative	chr11	negative	0	0	0	0	0	0	0	0	0	0	0	0	0	0	0	0	0	0	1
4	abraxas2	chr13_positive	chr13	positive	0	0	0	0	0	0	0	0	0	0	0	0	0	0	0	1	0	0	0
5	actn2b	chr13_positive	chr13	positive	0	0	0	0	0	0	0	0	0	0	0	0	0	0	0	0	1	0	0
6	adam8a	chr13_positive	chr13	positive	0	0	0	0	0	0	0	0	0	0	0	0	0	0	0	0	1	0	0
7	adam8a	chr13_negative	chr13	negative	0	0	0	0	0	0	0	0	0	0	0	0	0	0	0	0	1	0	0
8	adamts16	chr11_positive	chr11	positive	0	0	0	0	0	0	0	0	0	0	0	0	0	0	0	1	0	0	0
9	adgrb3	chr13_negative	chr13	negative	0	0	0	0	0	0	0	0	0	0	0	0	1	0	0	0	0	0	0
10	agt	chr13_negative	chr13	negative	0	0	1	0	0	0	0	0	0	0	0	0	0	0	0	0	0	0	0
11	agt	chr13_positive	chr13	positive	0	0	1	0	0	0	0	0	0	0	0	0	0	0	0	0	0	0	0
12	agt	chr13_positive	chr13	positive	0	0	1	0	0	0	0	0	0	0	0	0	0	0	0	0	0	0	0
13	ahnak	chr2_negative	chr2	negative	0	0	0	0	0	1	0	0	0	0	0	0	0	0	0	0	0	0	0
14	ahnak	chr2_negative	chr2	negative	0	0	0	0	0	1	0	0	0	0	0	0	0	0	0	0	0	0	0
15	ahnak	chr2_positive	chr2	positive	0	0	0	0	0	1	0	0	0	0	0	0	0	0	0	0	0	0	0
16	ahnak	chr2_positive	chr2	positive	0	0	0	0	0	1	0	0	0	0	0	0	0	0	0	0	0	0	0
17	ahnak	chr2_positive	chr2	positive	0	0	0	0	0	1	0	0	0	0	0	0	0	0	0	0	0	0	0
18	aifm5	chr10_negative	chr10	negative	0	0	0	0	1	0	0	0	0	0	0	0	0	0	0	0	0	0	0
19	ank3a	chr13_negative	chr13	negative	0	0	0	0	0	0	0	0	0	0	0	0	1	0	0	0	0	0	0
20	ankhd1	chr2_positive	chr2	positive	0	0	0	0	0	0	0	0	0	0	0	0	0	0	0	1	0	0	0
21	ankhd1	chr2_positive	chr2	positive	0	0	0	0	0	0	0	0	0	0	0	0	0	0	0	1	0	0	0
22	anxa11a	chr13_positive	chr13	positive	0	0	0	0	0	0	0	0	1	0	0	0	0	0	0	0	0	0	0
23	arfgef1	chr9_positive	chr9	positive	0	0	0	0	0	0	0	0	0	0	0	0	0	0	0	0	0	0	1
24	arhgef33	chr13_positive	chr13	positive	0	0	0	0	0	0	0	0	0	0	0	0	0	0	0	0	1	0	0
25	arid1aa	chr11_positive	chr11	positive	0	0	0	0	0	0	0	0	0	0	0	0	1	0	0	0	0	0	0
26	arid1aa	chr11_positive	chr11	positive	0	0	0	0	0	0	0	0	0	0	0	0	1	0	0	0	0	0	0
27	arid1aa	chr11_negative	chr11	negative	0	0	0	0	0	0	0	0	0	0	0	0	1	0	0	0	0	0	0
28	armc3	chr9_negative	chr9	negative	0	0	0	0	0	0	0	0	0	0	0	0	0	0	0	0	0	0	1
29	armc3	chr9_negative	chr9	negative	0	0	0	0	0	0	0	0	0	0	0	0	0	0	0	0	0	0	1
30	arr3a	chr10_positive	chr10	positive	0	0	0	0	1	0	0	0	0	0	0	0	0	0	0	0	0	0	0
31	arr3a	chr10_positive	chr10	positive	0	0	0	0	1	0	0	0	0	0	0	0	0	0	0	0	0	0	0
32	arsia	chr2_positive	chr2	positive	0	0	0	0	0	0	0	0	0	1	0	0	0	0	0	0	0	0	0
33	atf5a	chr10_negative	chr10	negative	0	0	0	0	0	0	0	0	0	0	0	0	0	0	0	0	0	0	1
34	atn1	chr11_positive	chr11	positive	0	0	0	0	0	0	0	0	0	0	0	0	1	0	0	0	0	0	0
35	atrnl1a	chr13_negative	chr13	negative	0	0	0	0	1	0	0	0	0	0	0	0	0	0	0	0	0	0	0
36	atrx	chr2_positive	chr2	positive	0	0	0	0	0	0	0	0	0	0	0	0	1	0	0	0	0	0	0
37	atrx	chr2_positive	chr2	positive	0	0	0	0	0	0	0	0	0	0	0	0	1	0	0	0	0	0	0
38	atrx	chr2_positive	chr2	positive	0	0	0	0	0	0	0	0	0	0	0	0	1	0	0	0	0	0	0
39	atrx	chr2_positive	chr2	positive	0	0	0	0	0	0	0	0	0	0	0	0	1	0	0	0	0	0	0
40	atrx	chr2_positive	chr2	positive	0	0	0	0	0	0	0	0	0	0	0	0	1	0	0	0	0	0	0
41	b4galt7	chr2_positive	chr2	positive	0	1	0	0	0	0	0	0	0	0	0	0	0	0	0	0	0	0	0
42	b4galt7	chr2_negative	chr2	negative	0	1	0	0	0	0	0	0	0	0	0	0	0	0	0	0	0	0	0
43	bcl3	chr11_negative	chr11	negative	0	0	0	1	0	0	0	0	0	0	0	0	0	0	0	0	0	0	0
44	bfsp1	chr13_positive	chr13	positive	0	0	0	0	1	0	0	0	0	0	0	0	0	0	0	0	0	0	0
45	boc	chr9_negative	chr9	negative	0	0	0	0	0	0	0	0	0	1	0	0	0	0	0	0	0	0	0
46	brwd3	chr10_positive	chr10	positive	0	1	0	0	0	0	0	0	0	0	0	0	0	0	0	0	0	0	0
47	brwd3	chr10_negative	chr10	negative	0	1	0	0	0	0	0	0	0	0	0	0	0	0	0	0	0	0	0
48	c4b	chr11_negative	chr11	negative	0	0	1	0	0	0	0	0	0	0	0	0	0	0	0	0	0	0	0
49	c4b	chr11_positive	chr11	positive	0	0	1	0	0	0	0	0	0	0	0	0	0	0	0	0	0	0	0
50	c8g	chr9_negative	chr9	negative	0	0	1	0	0	0	0	0	0	0	0	0	0	0	0	0	0	0	0
51	ca14	chr11_positive	chr11	positive	0	0	0	0	0	0	1	0	0	0	0	0	0	0	0	0	0	0	0
52	cabp2b	chr2_negative	chr2	negative	0	0	0	0	0	0	0	0	0	0	0	0	0	1	0	0	0	0	0
53	cabp2b	chr2_positive	chr2	positive	0	0	0	0	0	0	0	0	0	0	0	0	0	1	0	0	0	0	0
54	capn1a	chr13_positive	chr13	positive	0	0	0	1	0	0	0	0	0	0	0	0	0	0	0	0	0	0	0
55	casr	chr10_positive	chr10	positive	0	0	0	0	0	0	0	0	0	0	0	0	0	0	0	1	0	0	0
56	cbr1	chr13_positive	chr13	positive	0	0	0	0	0	0	0	0	0	0	0	0	0	0	0	1	0	0	0
57	ccar1	chr13_positive	chr13	positive	0	0	0	0	0	0	0	0	0	0	0	0	0	0	0	1	0	0	0
58	ccdc106a	chr11_positive	chr11	positive	0	0	0	0	0	0	0	0	0	0	0	0	1	0	0	0	0	0	0
59	ccdc172	chr13_negative	chr13	negative	0	0	0	0	0	0	0	0	0	0	0	0	0	0	0	1	0	0	0
60	ccdc191	chr9_negative	chr9	negative	0	0	0	0	0	0	0	0	0	0	0	0	0	1	0	0	0	0	0
61	ccdc61	chr10_positive	chr10	positive	0	0	0	0	1	0	0	0	0	0	0	0	0	0	0	0	0	0	0
62	ccr9b	chr9_positive	chr9	positive	0	0	0	0	0	0	0	1	0	0	0	0	0	0	0	0	0	0	0
63	ccser2a	chr13_positive	chr13	positive	0	0	0	0	1	0	0	0	0	0	0	0	0	0	0	0	0	0	0
64	ccser2a	chr13_positive	chr13	positive	0	0	0	0	1	0	0	0	0	0	0	0	0	0	0	0	0	0	0
65	cdh12a	chr9_negative	chr9	negative	0	0	0	0	1	0	0	0	0	0	0	0	0	0	0	0	0	0	0
66	cdh17	chr11_negative	chr11	negative	0	0	0	0	0	0	0	0	0	0	0	0	0	0	0	0	0	1	0
67	cdh17	chr11_negative	chr11	negative	0	0	0	0	0	0	0	0	0	0	0	0	0	0	0	0	0	1	0
68	cdh17	chr11_positive	chr11	positive	0	0	0	0	0	0	0	0	0	0	0	0	0	0	0	0	0	1	0
69	cdhr1a	chr13_positive	chr13	positive	0	0	0	0	1	0	0	0	0	0	0	0	0	0	0	0	0	0	0
70	cdhr1a	chr13_positive	chr13	positive	0	0	0	0	1	0	0	0	0	0	0	0	0	0	0	0	0	0	0
71	cdk13	chr9_positive	chr9	positive	0	0	0	0	0	0	0	0	0	0	0	0	0	0	0	1	0	0	0
72	cep72	chr11_positive	chr11	positive	0	0	0	0	0	0	0	0	0	0	0	0	0	0	0	1	0	0	0
73	cep72	chr11_negative	chr11	negative	0	0	0	0	0	0	0	0	0	0	0	0	0	0	0	1	0	0	0
74	cers2b	chr11_negative	chr11	negative	0	0	0	0	0	0	0	0	0	0	0	0	0	0	0	0	0	1	0
75	cers2b	chr11_positive	chr11	positive	0	0	0	0	0	0	0	0	0	0	0	0	0	0	0	0	0	1	0
76	cgas	chr13_positive	chr13	positive	0	0	0	0	0	0	0	0	0	0	0	0	0	0	0	1	0	0	0
77	cgas	chr13_negative	chr13	negative	0	0	0	0	0	0	0	0	0	0	0	0	0	0	0	1	0	0	0
78	cgna	chr11_positive	chr11	positive	0	0	0	0	0	0	0	0	0	0	0	0	0	1	0	0	0	0	0
79	chst15	chr13_positive	chr13	positive	0	0	0	0	0	0	0	0	0	0	1	0	0	0	0	0	0	0	0
80	ciao2b	chr13_positive	chr13	positive	0	1	0	0	0	0	0	0	0	0	0	0	0	0	0	0	0	0	0
81	clec3ba	chr11_positive	chr11	positive	0	0	0	0	0	0	0	0	0	0	0	0	0	0	0	0	1	0	0
82	clint1a	chr2_negative	chr2	negative	0	0	0	0	0	0	0	0	0	0	0	0	0	0	1	0	0	0	0
83	clip2	chr10_positive	chr10	positive	0	0	0	0	0	0	0	0	0	0	0	0	1	0	0	0	0	0	0
84	clk4a	chr2_positive	chr2	positive	0	0	0	0	1	0	0	0	0	0	0	0	0	0	0	0	0	0	0
85	clstn3	chr11_negative	chr11	negative	0	0	0	0	0	0	0	0	0	0	0	0	1	0	0	0	0	0	0
86	cnga2b	chr10_positive	chr10	positive	0	0	0	0	0	0	0	0	1	0	0	0	0	0	0	0	0	0	0
87	cobl	chr11_negative	chr11	negative	0	0	0	0	0	0	0	0	0	0	0	0	0	0	0	0	0	1	0
88	coro6	chr10_positive	chr10	positive	0	0	0	0	0	0	0	0	0	0	0	1	0	0	0	0	0	0	0
89	cox18	chr2_positive	chr2	positive	0	0	0	0	0	0	0	0	0	0	0	0	0	0	0	1	0	0	0
90	crcp	chr10_negative	chr10	negative	0	0	0	0	0	0	0	0	0	0	0	0	0	0	0	1	0	0	0
91	creb5b	chr11_negative	chr11	negative	0	0	0	0	0	0	0	0	0	1	0	0	0	0	0	0	0	0	0
92	ctnnd1	chr2_positive	chr2	positive	0	1	0	0	0	0	0	0	0	0	0	0	0	0	0	0	0	0	0
93	cxcr3.3	chr11_negative	chr11	negative	0	0	0	0	0	0	0	0	1	0	0	0	0	0	0	0	0	0	0
94	cxcr3.3	chr11_negative	chr11	negative	0	0	0	0	0	0	0	0	1	0	0	0	0	0	0	0	0	0	0
95	cxcr3.3	chr11_positive	chr11	positive	0	0	0	0	0	0	0	0	1	0	0	0	0	0	0	0	0	0	0
96	cyp11c1	chr11_negative	chr11	negative	0	0	0	0	1	0	0	0	0	0	0	0	0	0	0	0	0	0	0
97	ddx61	chr11_positive	chr11	positive	0	1	0	0	0	0	0	0	0	0	0	0	0	0	0	0	0	0	0
98	dedd1	chr11_negative	chr11	negative	0	0	0	0	0	0	0	0	0	0	0	0	0	0	0	0	0	0	1
99	dedd1	chr11_positive	chr11	positive	0	0	0	0	0	0	0	0	0	0	0	0	0	0	0	0	0	0	1
100	dgkq	chr2_positive	chr2	positive	0	0	0	0	0	0	1	0	0	0	0	0	0	0	0	0	0	0	0
101	dlec1	chr9_negative	chr9	negative	0	0	0	0	0	0	0	0	0	0	0	0	0	0	0	0	0	0	1
102	dlgap1b	chr9_positive	chr9	positive	0	0	0	0	0	0	1	0	0	0	0	0	0	0	0	0	0	0	0
103	dlgap1b	chr9_positive	chr9	positive	0	0	0	0	0	0	1	0	0	0	0	0	0	0	0	0	0	0	0
104	dnah11	chr11_negative	chr11	negative	0	0	0	0	0	0	0	0	0	0	0	0	0	0	1	0	0	0	0
105	dnah11	chr11_positive	chr11	positive	0	0	0	0	0	0	0	0	0	0	0	0	0	0	1	0	0	0	0
106	drd2l	chr11_positive	chr11	positive	0	0	0	0	0	0	0	0	0	0	0	0	1	0	0	0	0	0	0
107	dscaml1	chr10_positive	chr10	positive	0	0	0	0	1	0	0	0	0	0	0	0	0	0	0	0	0	0	0
108	dusp1	chr2_positive	chr2	positive	0	0	0	0	0	1	0	0	0	0	0	0	0	0	0	0	0	0	0
109	ecm1b	chr11_positive	chr11	positive	0	0	0	0	0	0	0	0	0	0	1	0	0	0	0	0	0	0	0
110	ecm1b	chr11_negative	chr11	negative	0	0	0	0	0	0	0	0	0	0	1	0	0	0	0	0	0	0	0
111	edrf1	chr13_positive	chr13	positive	0	0	0	0	0	0	0	0	0	0	0	0	0	0	0	1	0	0	0
112	ehbp1	chr13_positive	chr13	positive	0	0	0	0	0	0	0	0	0	0	0	0	0	0	0	1	0	0	0
113	ehbp1	chr13_positive	chr13	positive	0	0	0	0	0	0	0	0	0	0	0	0	0	0	0	1	0	0	0
114	eif4ebp2	chr13_negative	chr13	negative	0	0	0	0	0	1	0	0	0	0	0	0	0	0	0	0	0	0	0
115	elmod1	chr10_positive	chr10	positive	0	0	0	0	0	0	0	0	0	0	0	0	1	0	0	0	0	0	0
116	elovl5	chr13_negative	chr13	negative	0	0	0	0	0	0	0	0	0	0	0	0	0	0	0	0	0	1	0
117	emsy	chr10_positive	chr10	positive	0	0	0	0	0	0	0	0	0	0	0	0	0	0	0	1	0	0	0
118	entpd3	chr11_negative	chr11	negative	0	0	0	1	0	0	0	0	0	0	0	0	0	0	0	0	0	0	0
119	entpd3	chr11_positive	chr11	positive	0	0	0	1	0	0	0	0	0	0	0	0	0	0	0	0	0	0	0
120	ercc6	chr13_positive	chr13	positive	0	1	0	0	0	0	0	0	0	0	0	0	0	0	0	0	0	0	0
121	erlec1	chr13_negative	chr13	negative	1	0	0	0	0	0	0	0	0	0	0	0	0	0	0	0	0	0	0
122	esrp1	chr11_negative	chr11	negative	0	0	0	0	0	0	0	0	0	0	0	0	0	0	1	0	0	0	0
123	f8	chr2_positive	chr2	positive	0	0	0	0	0	0	0	1	0	0	0	0	0	0	0	0	0	0	0
124	fam193b	chr2_positive	chr2	positive	0	0	0	0	0	0	0	0	0	0	0	0	0	0	0	1	0	0	0
125	fat2	chr2_negative	chr2	negative	0	0	0	1	0	0	0	0	0	0	0	0	0	0	0	0	0	0	0
126	fat2	chr2_negative	chr2	negative	0	0	0	1	0	0	0	0	0	0	0	0	0	0	0	0	0	0	0
127	fgf13b	chr10_positive	chr10	positive	0	0	0	0	0	0	0	0	0	0	0	0	1	0	0	0	0	0	0
128	foxh1	chr9_negative	chr9	negative	0	1	0	0	0	0	0	0	0	0	0	0	0	0	0	0	0	0	0
129	foxj2	chr11_positive	chr11	positive	0	0	0	0	0	0	0	0	0	1	0	0	0	0	0	0	0	0	0
130	foxred1	chr10_positive	chr10	positive	0	0	0	0	0	0	0	0	0	0	0	0	0	0	0	0	0	1	0
131	fpr1	chr11_positive	chr11	positive	0	0	0	0	0	0	0	0	0	1	0	0	0	0	0	0	0	0	0
132	fpr1	chr11_positive	chr11	positive	0	0	0	0	0	0	0	0	0	1	0	0	0	0	0	0	0	0	0
133	frem2a	chr10_positive	chr10	positive	0	0	0	0	0	1	0	0	0	0	0	0	0	0	0	0	0	0	0
134	frrs1l	chr11_positive	chr11	positive	0	0	0	0	0	0	0	0	0	0	0	0	1	0	0	0	0	0	0
135	fryb	chr10_positive	chr10	positive	0	0	0	0	0	0	0	0	0	0	0	0	1	0	0	0	0	0	0
136	fstl4	chr10_positive	chr10	positive	0	0	0	0	1	0	0	0	0	0	0	0	0	0	0	0	0	0	0
137	gabra6a	chr2_positive	chr2	positive	0	0	0	0	1	0	0	0	0	0	0	0	0	0	0	0	0	0	0
138	gabra6a	chr2_positive	chr2	positive	0	0	0	0	1	0	0	0	0	0	0	0	0	0	0	0	0	0	0
139	gabrb2	chr10_positive	chr10	positive	0	0	0	0	0	0	0	0	0	0	0	0	1	0	0	0	0	0	0
140	gabrr3a	chr10_positive	chr10	positive	0	0	0	0	1	0	0	0	0	0	0	0	0	0	0	0	0	0	0
141	gpr151	chr2_positive	chr2	positive	0	0	0	0	0	0	0	0	0	0	0	0	1	0	0	0	0	0	0
142	gpr151	chr2_positive	chr2	positive	0	0	0	0	0	0	0	0	0	0	0	0	1	0	0	0	0	0	0
143	gpr151	chr2_positive	chr2	positive	0	0	0	0	0	0	0	0	0	0	0	0	1	0	0	0	0	0	0
144	gpr151	chr2_positive	chr2	positive	0	0	0	0	0	0	0	0	0	0	0	0	1	0	0	0	0	0	0
145	gpr158a	chr9_negative	chr9	negative	0	0	0	0	0	0	0	0	0	0	0	0	0	0	0	0	0	0	1
146	gpr26	chr13_positive	chr13	positive	0	0	0	0	0	0	0	0	0	0	0	0	1	0	0	0	0	0	0
147	gria3a	chr10_negative	chr10	negative	0	0	0	0	1	0	0	0	0	0	0	0	0	0	0	0	0	0	0
148	gria4b	chr10_positive	chr10	positive	0	0	0	0	0	0	0	0	0	0	0	0	1	0	0	0	0	0	0
149	grk1b	chr10_positive	chr10	positive	0	0	0	0	1	0	0	0	0	0	0	0	0	0	0	0	0	0	0
150	grk1b	chr10_negative	chr10	negative	0	0	0	0	1	0	0	0	0	0	0	0	0	0	0	0	0	0	0
151	gucy2d	chr10_positive	chr10	positive	0	0	0	0	1	0	0	0	0	0	0	0	0	0	0	0	0	0	0
152	gucy2d	chr10_positive	chr10	positive	0	0	0	0	1	0	0	0	0	0	0	0	0	0	0	0	0	0	0
153	gucy2d	chr10_positive	chr10	positive	0	0	0	0	1	0	0	0	0	0	0	0	0	0	0	0	0	0	0
154	hapln2	chr11_negative	chr11	negative	0	0	0	0	0	0	1	0	0	0	0	0	0	0	0	0	0	0	0
155	hapln2	chr11_negative	chr11	negative	0	0	0	0	0	0	1	0	0	0	0	0	0	0	0	0	0	0	0
156	hdac9b	chr11_positive	chr11	positive	0	0	0	0	0	0	0	0	0	0	0	0	0	0	0	0	0	0	1
157	heatr6	chr10_positive	chr10	positive	0	0	0	0	0	0	0	0	0	0	0	0	0	0	0	0	0	1	0
158	hivep3b	chr11_negative	chr11	negative	0	0	0	0	0	0	0	1	0	0	0	0	0	0	0	0	0	0	0
159	hivep3b	chr11_negative	chr11	negative	0	0	0	0	0	0	0	1	0	0	0	0	0	0	0	0	0	0	0
160	hmmr	chr2_positive	chr2	positive	0	1	0	0	0	0	0	0	0	0	0	0	0	0	0	0	0	0	0
161	hoxa2b	chr11_negative	chr11	negative	0	0	0	0	0	0	0	0	0	1	0	0	0	0	0	0	0	0	0
162	hpn	chr11_negative	chr11	negative	0	0	0	0	0	0	0	0	0	0	0	0	0	1	0	0	0	0	0
163	hps6	chr13_positive	chr13	positive	0	0	0	0	0	0	0	0	0	0	0	0	0	0	0	0	1	0	0
164	htr7a	chr13_positive	chr13	positive	0	0	0	0	0	0	0	0	0	0	0	0	1	0	0	0	0	0	0
165	htr7a	chr13_positive	chr13	positive	0	0	0	0	0	0	0	0	0	0	0	0	1	0	0	0	0	0	0
166	htr7a	chr13_positive	chr13	positive	0	0	0	0	0	0	0	0	0	0	0	0	1	0	0	0	0	0	0
167	hunk	chr10_positive	chr10	positive	0	0	0	0	1	0	0	0	0	0	0	0	0	0	0	0	0	0	0
168	il13ra2	chr10_positive	chr10	positive	0	0	0	0	0	0	0	0	0	0	1	0	0	0	0	0	0	0	0
169	irf2	chr2_negative	chr2	negative	0	0	0	0	0	0	0	0	0	0	0	0	0	0	0	0	0	0	1
170	irf2	chr2_negative	chr2	negative	0	0	0	0	0	0	0	0	0	0	0	0	0	0	0	0	0	0	1
171	jade2	chr10_positive	chr10	positive	0	0	0	0	0	0	0	0	0	0	0	0	0	0	0	0	0	0	1
172	jade2	chr10_positive	chr10	positive	0	0	0	0	0	0	0	0	0	0	0	0	0	0	0	0	0	0	1
173	jade2	chr10_positive	chr10	positive	0	0	0	0	0	0	0	0	0	0	0	0	0	0	0	0	0	0	1
174	jakmip1	chr2_positive	chr2	positive	0	0	0	0	0	0	0	0	0	0	0	0	0	0	0	0	0	0	1
175	kcnk12l	chr10_positive	chr10	positive	0	0	0	0	0	0	0	0	0	0	0	0	0	0	0	1	0	0	0
176	kcnn4	chr11_negative	chr11	negative	0	0	0	0	0	0	0	1	0	0	0	0	0	0	0	0	0	0	0
177	kcnq5a	chr13_negative	chr13	negative	0	0	0	0	0	0	0	0	0	0	0	0	0	1	0	0	0	0	0
178	kctd12b	chr2_positive	chr2	positive	0	0	0	0	1	0	0	0	0	0	0	0	0	0	0	0	0	0	0
179	kctd12b	chr2_positive	chr2	positive	0	0	0	0	1	0	0	0	0	0	0	0	0	0	0	0	0	0	0
180	kdm3b	chr2_positive	chr2	positive	0	0	0	0	0	0	0	0	0	0	0	0	1	0	0	0	0	0	0
181	kdm3b	chr2_positive	chr2	positive	0	0	0	0	0	0	0	0	0	0	0	0	1	0	0	0	0	0	0
182	kif20a	chr10_positive	chr10	positive	0	0	0	0	0	0	0	0	0	0	0	0	0	0	0	1	0	0	0
183	kirrel3l	chr11_negative	chr11	negative	0	0	0	0	0	0	1	0	0	0	0	0	0	0	0	0	0	0	0
184	klf5l	chr10_negative	chr10	negative	0	0	0	0	0	0	0	0	0	0	0	0	0	0	0	0	0	0	1
185	lgi1a	chr13_positive	chr13	positive	0	0	0	0	0	0	0	0	0	0	0	0	1	0	0	0	0	0	0
186	lig3	chr10_positive	chr10	positive	0	1	0	0	0	0	0	0	0	0	0	0	0	0	0	0	0	0	0
187	lin37	chr11_negative	chr11	negative	0	0	0	0	0	0	0	0	0	0	0	0	0	0	0	1	0	0	0
188	lipeb	chr11_positive	chr11	positive	0	0	0	0	0	0	0	0	0	0	0	0	0	0	0	0	1	0	0
189	lipeb	chr11_negative	chr11	negative	0	0	0	0	0	0	0	0	0	0	0	0	0	0	0	0	1	0	0
190	lonrf1	chr2_negative	chr2	negative	0	0	0	0	0	0	0	0	0	0	0	0	0	0	0	1	0	0	0
191	loxl4	chr13_positive	chr13	positive	0	0	0	0	0	0	0	0	0	1	0	0	0	0	0	0	0	0	0
192	lrrc32	chr10_positive	chr10	positive	0	0	0	0	0	0	0	0	0	0	1	0	0	0	0	0	0	0	0
193	lrrc32	chr10_positive	chr10	positive	0	0	0	0	0	0	0	0	0	0	1	0	0	0	0	0	0	0	0
194	lrrc32	chr10_negative	chr10	negative	0	0	0	0	0	0	0	0	0	0	1	0	0	0	0	0	0	0	0
195	lsr	chr11_negative	chr11	negative	0	0	0	0	0	0	0	0	0	0	0	0	0	0	0	0	0	0	1
196	macc1	chr11_positive	chr11	positive	0	0	0	0	0	0	0	0	0	0	0	0	0	0	1	0	0	0	0
197	mak	chr9_negative	chr9	negative	0	0	0	0	1	0	0	0	0	0	0	0	0	0	0	0	0	0	0
198	march6	chr9_positive	chr9	positive	0	0	0	0	0	0	0	0	0	0	0	0	0	0	0	0	1	0	0
199	mastl	chr9_negative	chr9	negative	0	0	0	0	0	0	0	0	0	0	0	0	0	0	0	1	0	0	0
200	mboat1	chr11_positive	chr11	positive	0	0	0	0	0	0	0	0	0	0	0	0	0	0	1	0	0	0	0
201	mcama	chr10_positive	chr10	positive	0	0	0	0	0	0	0	0	0	0	0	0	0	1	0	0	0	0	0
202	micu1	chr13_positive	chr13	positive	0	0	0	0	0	0	0	0	0	0	0	0	0	0	0	0	0	0	1
203	mink1	chr10_positive	chr10	positive	0	0	0	0	0	0	0	0	0	0	0	0	0	0	0	0	1	0	0
204	mrpl32	chr11_positive	chr11	positive	0	0	0	0	0	0	0	0	0	0	0	0	0	0	0	1	0	0	0
205	msc	chr9_negative	chr9	negative	0	0	0	0	0	0	0	0	0	0	0	1	0	0	0	0	0	0	0
206	msh6	chr13_negative	chr13	negative	0	1	0	0	0	0	0	0	0	0	0	0	0	0	0	0	0	0	0
207	mtf1	chr11_negative	chr11	negative	0	0	0	0	1	0	0	0	0	0	0	0	0	0	0	0	0	0	0
208	mtx2	chr13_positive	chr13	positive	0	0	0	0	0	0	0	0	0	0	0	0	0	0	0	1	0	0	0
209	mybl1	chr9_negative	chr9	negative	0	0	0	0	1	0	0	0	0	0	0	0	0	0	0	0	0	0	0
210	mybl1	chr9_negative	chr9	negative	0	0	0	0	1	0	0	0	0	0	0	0	0	0	0	0	0	0	0
211	myd88	chr9_positive	chr9	positive	0	0	0	0	0	1	0	0	0	0	0	0	0	0	0	0	0	0	0
212	myo7ab	chr10_positive	chr10	positive	0	0	0	0	1	0	0	0	0	0	0	0	0	0	0	0	0	0	0
213	myo7ab	chr10_positive	chr10	positive	0	0	0	0	1	0	0	0	0	0	0	0	0	0	0	0	0	0	0
214	myo7ab	chr10_positive	chr10	positive	0	0	0	0	1	0	0	0	0	0	0	0	0	0	0	0	0	0	0
215	nagpa	chr11_negative	chr11	negative	0	0	0	0	0	0	0	0	0	0	0	0	0	0	0	0	1	0	0
216	nagpa	chr11_positive	chr11	positive	0	0	0	0	0	0	0	0	0	0	0	0	0	0	0	0	1	0	0
217	nbeaa	chr10_positive	chr10	positive	0	0	0	0	0	0	0	0	0	0	0	0	1	0	0	0	0	0	0
218	nbeal2	chr11_negative	chr11	negative	0	0	0	0	0	0	0	0	0	0	0	0	0	0	0	0	0	0	1
219	neto1l	chr9_positive	chr9	positive	0	0	0	0	0	0	0	0	0	0	0	0	1	0	0	0	0	0	0
220	nfatc1	chr11_positive	chr11	positive	0	0	0	0	0	0	0	0	0	1	0	0	0	0	0	0	0	0	0
221	nfkb1	chr2_negative	chr2	negative	0	0	0	0	0	0	0	0	0	0	0	0	0	1	0	0	0	0	0
222	nfkb1	chr2_positive	chr2	positive	0	0	0	0	0	0	0	0	0	0	0	0	0	1	0	0	0	0	0
223	nktr	chr9_negative	chr9	negative	0	0	0	0	0	0	0	0	0	0	0	0	0	0	0	1	0	0	0
224	nkx3.3	chr13_positive	chr13	positive	0	0	0	0	0	0	0	0	0	0	1	0	0	0	0	0	0	0	0
225	nlrc3l1	chr10_negative	chr10	negative	0	0	0	0	0	0	0	0	0	0	0	0	0	0	1	0	0	0	0
226	nlrc3l1	chr10_positive	chr10	positive	0	0	0	0	0	0	0	0	0	0	0	0	0	0	1	0	0	0	0
227	nlrc3l1	chr10_positive	chr10	positive	0	0	0	0	0	0	0	0	0	0	0	0	0	0	1	0	0	0	0
228	nphs1	chr11_negative	chr11	negative	0	0	0	0	0	0	0	0	0	0	0	0	0	0	0	1	0	0	0
229	nphs1	chr11_negative	chr11	negative	0	0	0	0	0	0	0	0	0	0	0	0	0	0	0	1	0	0	0
230	nr0b2a	chr11_positive	chr11	positive	0	0	0	0	0	0	0	0	0	0	1	0	0	0	0	0	0	0	0
231	nradd	chr11_positive	chr11	positive	0	0	0	0	0	0	0	0	0	0	0	1	0	0	0	0	0	0	0
232	nradd	chr11_positive	chr11	positive	0	0	0	0	0	0	0	0	0	0	0	1	0	0	0	0	0	0	0
233	nradd	chr11_negative	chr11	negative	0	0	0	0	0	0	0	0	0	0	0	1	0	0	0	0	0	0	0
234	nsd1b	chr10_positive	chr10	positive	0	0	0	0	0	0	0	0	0	0	0	0	0	0	0	1	0	0	0
235	nsd1b	chr10_positive	chr10	positive	0	0	0	0	0	0	0	0	0	0	0	0	0	0	0	1	0	0	0
236	olig3	chr13_positive	chr13	positive	0	0	0	0	0	0	1	0	0	0	0	0	0	0	0	0	0	0	0
237	oprd1b	chr11_positive	chr11	positive	0	0	0	0	0	0	0	0	0	0	0	0	0	0	0	1	0	0	0
238	osbpl3b	chr11_positive	chr11	positive	0	0	0	0	0	0	0	0	0	0	0	0	0	0	0	1	0	0	0
239	osgin2	chr11_negative	chr11	negative	0	0	0	0	0	0	0	0	0	0	0	0	0	0	0	0	0	0	1
240	p4ha2	chr10_positive	chr10	positive	1	0	0	0	0	0	0	0	0	0	0	0	0	0	0	0	0	0	0
241	p4ha2	chr10_positive	chr10	positive	1	0	0	0	0	0	0	0	0	0	0	0	0	0	0	0	0	0	0
242	pank1a	chr13_negative	chr13	negative	0	0	0	0	0	0	0	0	0	0	0	0	0	0	1	0	0	0	0
243	parga	chr13_positive	chr13	positive	0	0	0	0	0	0	0	0	0	0	0	0	0	0	0	1	0	0	0
244	pcdh15a	chr13_positive	chr13	positive	0	0	0	0	0	0	0	0	0	0	0	0	0	1	0	0	0	0	0
245	pcdh2ac	chr2_positive	chr2	positive	0	0	0	0	0	0	0	0	0	0	0	0	0	0	0	0	0	0	1
246	pdia4	chr9_negative	chr9	negative	0	0	0	0	0	0	0	0	0	0	0	0	0	1	0	0	0	0	0
247	pds5b	chr10_positive	chr10	positive	0	0	0	0	0	0	0	0	0	0	0	0	0	0	0	1	0	0	0
248	phactr4b	chr11_negative	chr11	negative	0	0	0	0	0	0	0	0	0	1	0	0	0	0	0	0	0	0	0
249	phex	chr9_negative	chr9	negative	0	0	0	0	0	0	0	0	0	0	0	0	0	0	0	0	0	0	1
250	pigv	chr11_negative	chr11	negative	0	0	0	0	1	0	0	0	0	0	0	0	0	0	0	0	0	0	0
251	pla2g12b	chr13_positive	chr13	positive	0	0	1	0	0	0	0	0	0	0	0	0	0	0	0	0	0	0	0
252	plcd1a	chr9_negative	chr9	negative	0	0	0	0	0	0	0	0	0	0	0	0	0	0	0	0	0	0	1
253	plcd1a	chr9_negative	chr9	negative	0	0	0	0	0	0	0	0	0	0	0	0	0	0	0	0	0	0	1
254	plecb	chr11_negative	chr11	negative	0	0	0	0	0	1	0	0	0	0	0	0	0	0	0	0	0	0	0
255	plecb	chr11_negative	chr11	negative	0	0	0	0	0	1	0	0	0	0	0	0	0	0	0	0	0	0	0
256	plecb	chr11_positive	chr11	positive	0	0	0	0	0	1	0	0	0	0	0	0	0	0	0	0	0	0	0
257	plecb	chr11_positive	chr11	positive	0	0	0	0	0	1	0	0	0	0	0	0	0	0	0	0	0	0	0
258	plecb	chr11_positive	chr11	positive	0	0	0	0	0	1	0	0	0	0	0	0	0	0	0	0	0	0	0
259	plxdc2	chr9_negative	chr9	negative	0	0	0	0	0	0	0	0	0	0	0	0	0	0	0	0	1	0	0
260	pof1b	chr10_positive	chr10	positive	0	0	0	0	0	0	0	0	0	0	0	0	0	0	1	0	0	0	0
261	pof1b	chr10_positive	chr10	positive	0	0	0	0	0	0	0	0	0	0	0	0	0	0	1	0	0	0	0
262	pof1b	chr10_positive	chr10	positive	0	0	0	0	0	0	0	0	0	0	0	0	0	0	1	0	0	0	0
263	pof1b	chr10_negative	chr10	negative	0	0	0	0	0	0	0	0	0	0	0	0	0	0	1	0	0	0	0
264	polh	chr13_positive	chr13	positive	0	0	0	0	0	0	0	0	0	0	0	0	0	0	0	1	0	0	0
265	polr1a	chr2_positive	chr2	positive	0	0	0	0	0	0	0	0	0	0	0	0	0	0	0	1	0	0	0
266	pou3f2b	chr11_positive	chr11	positive	0	0	0	0	0	0	0	0	0	0	0	0	1	0	0	0	0	0	0
267	pou6f2	chr9_negative	chr9	negative	0	0	0	0	1	0	0	0	0	0	0	0	0	0	0	0	0	0	0
268	pou6f2	chr9_positive	chr9	positive	0	0	0	0	1	0	0	0	0	0	0	0	0	0	0	0	0	0	0
269	ppa1b	chr13_negative	chr13	negative	0	0	1	0	0	0	0	0	0	0	0	0	0	0	0	0	0	0	0
270	ppme1	chr10_positive	chr10	positive	0	0	0	0	0	0	0	0	0	0	0	0	0	0	0	0	0	0	1
271	prkceb	chr13_positive	chr13	positive	0	0	0	0	0	1	0	0	0	0	0	0	0	0	0	0	0	0	0
272	rab23	chr13_positive	chr13	positive	0	0	0	0	0	0	0	0	0	0	0	0	0	1	0	0	0	0	0
273	rapgef6	chr10_positive	chr10	positive	0	0	0	0	0	0	0	0	0	0	1	0	0	0	0	0	0	0	0
274	rb1	chr10_positive	chr10	positive	0	1	0	0	0	0	0	0	0	0	0	0	0	0	0	0	0	0	0
275	rec8b	chr9_positive	chr9	positive	0	0	0	0	0	0	0	0	0	0	0	0	0	0	0	0	0	0	1
276	rgs17	chr13_positive	chr13	positive	0	0	0	0	0	0	0	0	0	0	0	0	0	0	0	0	1	0	0
277	rgs17	chr13_positive	chr13	positive	0	0	0	0	0	0	0	0	0	0	0	0	0	0	0	0	1	0	0
278	rhbg	chr11_negative	chr11	negative	0	0	0	0	0	0	0	0	1	0	0	0	0	0	0	0	0	0	0
279	rnf32	chr9_negative	chr9	negative	0	0	0	0	0	0	0	0	0	0	0	0	0	0	0	0	0	1	0
280	rpl18	chr11_positive	chr11	positive	0	0	0	0	0	0	0	0	0	1	0	0	0	0	0	0	0	0	0
281	rrbp1a	chr13_positive	chr13	positive	1	0	0	0	0	0	0	0	0	0	0	0	0	0	0	0	0	0	0
282	rrm1	chr10_positive	chr10	positive	0	0	0	0	1	0	0	0	0	0	0	0	0	0	0	0	0	0	0
283	rsf1b.1	chr10_positive	chr10	positive	0	1	0	0	0	0	0	0	0	0	0	0	0	0	0	0	0	0	0
284	rsf1b.1	chr10_positive	chr10	positive	0	1	0	0	0	0	0	0	0	0	0	0	0	0	0	0	0	0	0
285	ryr2b	chr13_positive	chr13	positive	0	0	0	0	0	0	0	0	0	0	0	0	0	1	0	0	0	0	0
286	setd2	chr11_negative	chr11	negative	0	0	0	0	0	0	0	0	0	0	0	0	0	0	0	1	0	0	0
287	setd2	chr11_positive	chr11	positive	0	0	0	0	0	0	0	0	0	0	0	0	0	0	0	1	0	0	0
288	setd4	chr13_positive	chr13	positive	0	0	0	0	0	0	0	0	0	0	0	0	0	0	0	1	0	0	0
289	sfrp5	chr13_positive	chr13	positive	0	0	0	0	0	0	0	0	0	0	0	0	0	1	0	0	0	0	0
290	sfrp5	chr13_positive	chr13	positive	0	0	0	0	0	0	0	0	0	0	0	0	0	1	0	0	0	0	0
291	sh3kbp1	chr9_negative	chr9	negative	0	0	0	0	0	0	0	0	0	0	0	0	0	0	0	0	1	0	0
292	sh3rf2	chr2_positive	chr2	positive	0	0	0	0	0	0	0	0	0	0	0	0	0	0	0	0	0	1	0
293	shrprbck1r	chr9_negative	chr9	negative	0	0	0	0	0	0	0	0	0	0	0	0	0	0	0	1	0	0	0
294	slc12a9	chr10_negative	chr10	negative	0	0	0	0	0	0	0	0	0	0	0	0	0	0	0	0	1	0	0
295	slc12a9	chr10_positive	chr10	positive	0	0	0	0	0	0	0	0	0	0	0	0	0	0	0	0	1	0	0
296	slc12a9	chr10_positive	chr10	positive	0	0	0	0	0	0	0	0	0	0	0	0	0	0	0	0	1	0	0
297	slc22a13b	chr9_positive	chr9	positive	0	0	0	0	0	0	0	0	0	0	0	0	0	0	0	0	0	1	0
298	slc22a21	chr10_positive	chr10	positive	0	0	0	0	0	0	0	0	0	0	0	0	0	0	0	0	0	1	0
299	slc25a28	chr13_positive	chr13	positive	0	0	0	0	0	0	0	0	0	0	0	0	0	0	0	0	0	1	0
300	slc25a28	chr13_positive	chr13	positive	0	0	0	0	0	0	0	0	0	0	0	0	0	0	0	0	0	1	0
301	slc29a3	chr13_positive	chr13	positive	0	0	0	0	0	0	0	0	0	0	0	0	0	0	0	0	1	0	0
302	slc35f2	chr10_negative	chr10	negative	0	0	0	0	0	0	0	0	0	0	0	0	0	0	0	1	0	0	0
303	slc47a1	chr10_positive	chr10	positive	0	0	1	0	0	0	0	0	0	0	0	0	0	0	0	0	0	0	0
304	slc6a7	chr10_negative	chr10	negative	0	0	0	0	0	0	0	0	0	0	0	0	0	0	0	0	0	0	1
305	smchd1	chr9_positive	chr9	positive	0	0	0	0	0	0	0	1	0	0	0	0	0	0	0	0	0	0	0
306	smchd1	chr9_positive	chr9	positive	0	0	0	0	0	0	0	1	0	0	0	0	0	0	0	0	0	0	0
307	smg6	chr10_negative	chr10	negative	0	0	0	0	0	0	0	0	0	0	0	0	0	0	0	1	0	0	0
308	smg6	chr10_positive	chr10	positive	0	0	0	0	0	0	0	0	0	0	0	0	0	0	0	1	0	0	0
309	smg6	chr10_positive	chr10	positive	0	0	0	0	0	0	0	0	0	0	0	0	0	0	0	1	0	0	0
310	smg6	chr10_positive	chr10	positive	0	0	0	0	0	0	0	0	0	0	0	0	0	0	0	1	0	0	0
311	smg8	chr10_positive	chr10	positive	0	0	0	0	0	0	0	0	0	0	0	0	0	0	0	1	0	0	0
312	smpd5	chr11_negative	chr11	negative	0	0	0	0	0	0	0	0	0	0	0	0	0	0	1	0	0	0	0
313	sod1	chr10_positive	chr10	positive	0	0	1	0	0	0	0	0	0	0	0	0	0	0	0	0	0	0	0
314	spice1	chr9_negative	chr9	negative	0	0	0	0	0	0	0	1	0	0	0	0	0	0	0	0	0	0	0
315	spice1	chr9_negative	chr9	negative	0	0	0	0	0	0	0	1	0	0	0	0	0	0	0	0	0	0	0
316	spire1b	chr11_negative	chr11	negative	0	0	0	0	0	0	0	0	0	0	0	0	0	1	0	0	0	0	0
317	sptbn1	chr13_positive	chr13	positive	0	0	0	0	0	0	0	0	0	0	0	0	0	0	0	0	1	0	0
318	sptbn2	chr10_positive	chr10	positive	0	0	0	0	0	1	0	0	0	0	0	0	0	0	0	0	0	0	0
319	stag2a	chr10_positive	chr10	positive	0	0	0	0	0	0	0	0	1	0	0	0	0	0	0	0	0	0	0
320	stag2b	chr2_positive	chr2	positive	0	1	0	0	0	0	0	0	0	0	0	0	0	0	0	0	0	0	0
321	stc2a	chr2_positive	chr2	positive	0	0	0	0	0	0	0	0	0	0	0	0	0	1	0	0	0	0	0
322	sult6b1	chr13_negative	chr13	negative	0	0	1	0	0	0	0	0	0	0	0	0	0	0	0	0	0	0	0
323	supt6h	chr10_positive	chr10	positive	0	1	0	0	0	0	0	0	0	0	0	0	0	0	0	0	0	0	0
324	synj1	chr10_positive	chr10	positive	0	0	0	0	1	0	0	0	0	0	0	0	0	0	0	0	0	0	0
325	synpo2la	chr13_positive	chr13	positive	0	0	0	0	0	0	0	0	0	0	0	1	0	0	0	0	0	0	0
326	taf1	chr10_negative	chr10	negative	0	0	0	0	0	0	0	0	0	0	0	0	0	0	0	1	0	0	0
327	taf1	chr10_positive	chr10	positive	0	0	0	0	0	0	0	0	0	0	0	0	0	0	0	1	0	0	0
328	taf6	chr10_positive	chr10	positive	0	0	0	0	0	0	0	0	0	0	0	0	0	0	0	1	0	0	0
329	tagln3b	chr9_negative	chr9	negative	0	0	0	0	0	0	0	0	0	0	0	0	0	0	0	0	1	0	0
330	tbx22	chr2_positive	chr2	positive	0	0	0	0	0	0	0	0	0	0	0	1	0	0	0	0	0	0	0
331	tecta	chr10_positive	chr10	positive	0	0	0	0	0	0	0	0	0	0	0	0	0	1	0	0	0	0	0
332	tecta	chr10_positive	chr10	positive	0	0	0	0	0	0	0	0	0	0	0	0	0	1	0	0	0	0	0
333	tenm1	chr2_positive	chr2	positive	0	0	0	0	0	0	0	0	0	0	0	0	1	0	0	0	0	0	0
334	terf1	chr9_negative	chr9	negative	0	1	0	0	0	0	0	0	0	0	0	0	0	0	0	0	0	0	0
335	tet1	chr13_positive	chr13	positive	0	0	0	0	0	0	0	0	0	0	0	0	0	0	0	0	0	0	1
336	tet1	chr13_positive	chr13	positive	0	0	0	0	0	0	0	0	0	0	0	0	0	0	0	0	0	0	1
337	tet1	chr13_negative	chr13	negative	0	0	0	0	0	0	0	0	0	0	0	0	0	0	0	0	0	0	1
338	tex10	chr11_negative	chr11	negative	0	0	0	0	0	0	0	0	0	0	0	0	0	0	0	1	0	0	0
339	thsd1	chr10_positive	chr10	positive	0	0	0	0	0	0	0	1	0	0	0	0	0	0	0	0	0	0	0
340	tmc4	chr11_negative	chr11	negative	0	0	0	0	0	0	0	0	0	0	0	0	0	0	0	0	0	1	0
341	tmem132e	chr10_negative	chr10	negative	0	0	0	0	0	0	1	0	0	0	0	0	0	0	0	0	0	0	0
342	tmem222a	chr11_negative	chr11	negative	0	0	0	0	0	0	0	0	0	0	0	0	0	0	0	0	0	0	1
343	tmem63ba	chr13_positive	chr13	positive	0	0	0	0	0	0	0	0	0	0	0	0	0	0	0	0	1	0	0
344	tmem67	chr11_positive	chr11	positive	0	0	0	0	0	0	0	0	0	0	0	0	0	0	0	1	0	0	0
345	tmem74	chr11_negative	chr11	negative	0	0	0	0	1	0	0	0	0	0	0	0	0	0	0	0	0	0	0
346	tmx2a	chr2_negative	chr2	negative	0	0	0	0	0	0	0	0	0	0	0	1	0	0	0	0	0	0	0
347	tp53bp2a	chr13_positive	chr13	positive	0	0	0	0	0	0	0	0	0	0	0	0	0	1	0	0	0	0	0
348	tp53bp2a	chr13_positive	chr13	positive	0	0	0	0	0	0	0	0	0	0	0	0	0	1	0	0	0	0	0
349	trim47	chr10_positive	chr10	positive	0	1	0	0	0	0	0	0	0	0	0	0	0	0	0	0	0	0	0
350	trpc2b	chr10_positive	chr10	positive	0	0	0	0	0	0	0	0	0	0	0	0	0	0	0	0	0	0	1
351	tshz1	chr11_positive	chr11	positive	0	0	0	0	0	0	1	0	0	0	0	0	0	0	0	0	0	0	0
352	tshz1	chr11_positive	chr11	positive	0	0	0	0	0	0	1	0	0	0	0	0	0	0	0	0	0	0	0
353	ttc3	chr10_positive	chr10	positive	0	0	0	0	0	0	0	0	0	0	0	0	0	0	0	0	0	0	1
354	txndc15	chr10_positive	chr10	positive	0	0	0	0	0	0	0	0	0	0	0	0	0	0	0	1	0	0	0
355	u2surp	chr9_positive	chr9	positive	0	0	0	0	0	0	0	0	0	0	0	0	0	0	0	1	0	0	0
356	ubash3ba	chr10_positive	chr10	positive	0	0	0	0	0	0	0	0	0	0	0	0	0	0	0	0	1	0	0
357	ube3d	chr11_positive	chr11	positive	0	0	0	0	0	0	0	0	0	0	0	0	0	0	0	1	0	0	0
358	ubxn1	chr2_positive	chr2	positive	0	0	0	0	0	0	0	0	0	0	0	0	0	0	0	1	0	0	0
359	urad	chr9_positive	chr9	positive	0	0	1	0	0	0	0	0	0	0	0	0	0	0	0	0	0	0	0
360	urad	chr9_positive	chr9	positive	0	0	1	0	0	0	0	0	0	0	0	0	0	0	0	0	0	0	0
361	urad	chr9_negative	chr9	negative	0	0	1	0	0	0	0	0	0	0	0	0	0	0	0	0	0	0	0
362	usp28	chr10_negative	chr10	negative	0	0	0	0	0	0	0	0	0	0	0	1	0	0	0	0	0	0	0
363	vdac1	chr10_positive	chr10	positive	0	0	0	0	1	0	0	0	0	0	0	0	0	0	0	0	0	0	0
364	vdac1	chr10_positive	chr10	positive	0	0	0	0	1	0	0	0	0	0	0	0	0	0	0	0	0	0	0
365	vipr1b	chr9_negative	chr9	negative	0	0	0	0	0	0	0	0	0	0	1	0	0	0	0	0	0	0	0
366	virma	chr11_positive	chr11	positive	0	0	0	0	0	0	0	0	0	0	0	0	0	0	0	1	0	0	0
367	wapla	chr13_positive	chr13	positive	0	1	0	0	0	0	0	0	0	0	0	0	0	0	0	0	0	0	0
368	wdpcp	chr13_positive	chr13	positive	0	0	0	0	0	0	0	0	0	0	0	0	0	1	0	0	0	0	0
369	yme1l1a	chr9_negative	chr9	negative	0	0	0	0	0	0	0	0	0	0	0	0	0	0	0	1	0	0	0
370	zbtb18	chr13_positive	chr13	positive	0	0	0	0	1	0	0	0	0	0	0	0	0	0	0	0	0	0	0
371	zbtb7b	chr11_negative	chr11	negative	0	0	0	0	0	0	0	0	0	0	0	0	0	0	1	0	0	0	0
372	zc2hc1a	chr9_negative	chr9	negative	0	0	0	0	0	0	0	0	0	0	0	0	1	0	0	0	0	0	0
373	zc2hc1a	chr9_negative	chr9	negative	0	0	0	0	0	0	0	0	0	0	0	0	1	0	0	0	0	0	0
374	zc3h6	chr13_positive	chr13	positive	0	0	0	0	0	0	0	0	0	0	0	0	1	0	0	0	0	0	0
375	zdhhc18a	chr11_positive	chr11	positive	0	1	0	0	0	0	0	0	0	0	0	0	0	0	0	0	0	0	0
376	zdhhc23b	chr9_positive	chr9	positive	0	0	0	0	0	0	0	0	0	0	0	0	0	0	0	0	0	0	1
377	zfat	chr11_positive	chr11	positive	0	0	0	0	0	0	0	0	0	0	0	0	0	0	0	1	0	0	0
378	zfhx4	chr9_negative	chr9	negative	0	0	0	0	0	0	0	0	0	0	0	0	1	0	0	0	0	0	0
379	znf346	chr10_positive	chr10	positive	0	1	0	0	0	0	0	0	0	0	0	0	0	0	0	0	0	0	0
380	znf503	chr13_positive	chr13	positive	0	0	0	0	0	0	1	0	0	0	0	0	0	0	0	0	0	0	0
381	znf526	chr11_positive	chr11	positive	0	0	0	0	0	0	0	0	0	0	0	0	0	0	0	1	0	0	0
382	znf526	chr11_positive	chr11	positive	0	0	0	0	0	0	0	0	0	0	0	0	0	0	0	1	0	0	0
																					24
