## Supplementary material for "Introgression dynamics of sex-linked chromosomal inversions shape the Malawi cichlid adaptive radiation": Supplmentary tables in .tsv format: Table_S2.tsv

taxon	chr2_freq	chr9_freq	chr10_freq	chr11_freq	chr13_freq	chr2_nind	chr9_nind	chr10_nind	chr11_nind	chr13_nind
AstCal	0	0	0	0	0	31	31	31	31	31
Mbuna	0	0	0	0	0	539	539	539	539	539
Diplo	0	1	0	1	0	79	79	79	79	79
Rhampho	0	0	0	0	0	43	43	43	43	43
Alticorpus_geoffreyi	1	0.9375	1	1	1	9	8	9	9	9
Alticorpus_macrocleithrum	1	1	1	1	0.428571429	7	5	7	7	7
Alticorpus_mentale	1	0.9	1	1	1	8	5	8	8	8
Alticorpus_peterdaviesi	1	1	1	1	1	18	18	18	18	18
Aristochromis_christyi	0	1	0	0	0	1	1	1	1	1
Aulonocara_blue-orange	0.090909091	1	0	1	0.090909091	11	11	11	11	11
Aulonocara_copper	1	1	1	1	1	4	4	4	4	4
Aulonocara_deep	1	1	1	1	1	2	2	2	2	2
Aulonocara_ethelwynnae	1	1	0.5	1	1	2	2	2	2	2
Aulonocara_gold	1	1	1	1	1	1	1	1	1	1
Aulonocara_maisoni	0	1	0	1	0	1	1	1	1	1
Aulonocara_malembo-orange	1	1	0.5	1	1	12	12	12	12	12
Aulonocara_minutus	1	1	1	1	1	18	18	18	18	18
Aulonocara_nyassae	1	1	0.5	1	1	1	1	1	1	1
Aulonocara_rostratum	1	1	0.875	1	1	4	4	4	4	4
Aulonocara_saulosi	0.1	1	0	1	0	5	5	5	5	5
Aulonocara_six-bar	1	1	1	1	1	1	1	1	1	1
Aulonocara_stonemani	1	1	1	1	1	2	2	2	2	2
Aulonocara_stuartgranti	0	1	0	1	0	10	10	10	10	10
Aulonocara_stuartgranti-cape-maclear	0	1	0	1	0	1	1	1	1	1
Aulonocara_yellow	1	1	1	1	1	3	3	3	3	3
Buccochromis_heterotaenia	0	1	0	0	0	1	1	1	1	1
Buccochromis_lepturus	0	1	0	0.75	0	2	2	2	2	2
Buccochromis_nototaenia	0	1	0	0.75	0	2	2	2	2	2
Buccochromis_rhoadesii	0	1	0	0.75	0	4	4	4	4	4
Buccochromis_whitefins	0	1	0	1	0	1	1	1	1	1
Champsochromis_caeruleus	0	0.625	0	0	0	4	4	4	4	4
Cheilochromis_euchilus	0	0.7	0	0	0	5	5	5	5	5
Chilotilapia_rhoadesii	0	0.6	0	0.05	0	18	20	20	20	20
Copadichromis_borleyi	0	0.5	0	0	0.25	4	4	4	4	4
Copadichromis_chrysonotus	0	0.993506494	0	0.75974026	0.019480519	77	77	77	77	77
Copadichromis_cyaneus	0	1	0	1	0	2	2	2	2	2
Copadichromis_ilesi	0	1	0	0	0	1	1	1	1	1
Copadichromis_jacksoni	0	1	0	1	0	1	1	1	1	1
Copadichromis_kawanga	0	0.5	0	0	0	1	1	1	1	1
Copadichromis_likomae	0	1	0	1	0	1	1	1	1	1
Copadichromis_mloto	0	1	0	1	0	92	92	92	92	92
Copadichromis_pleurostigma	0	0.5	0	0	0	2	2	2	2	2
Copadichromis_quadrimaculatus	0	0.909090909	0	0.75	0	12	11	12	12	12
Copadichromis_trewavasae	0	0.5	0	0	0	1	1	1	1	1
Copadichromis_verduyni	0	0.5	0	0	0	4	4	4	4	4
Copadichromis_virginalis	0	1	0	0	0	14	14	14	14	14
Corematodus_taeniatus	0	1	0	0	0	1	1	1	1	1
Ctenopharynx_intermedius	0	1	0	1	0	3	3	3	3	3
Ctenopharynx_pictus	0	1	0	0.5	0	2	2	2	2	2
Dimidiochromis_compressiceps	0	1	0	0	0	1	1	1	1	1
Dimidiochromis_kiwinge	0.083333333	0.833333333	0	0.083333333	0.083333333	12	12	12	12	12
Dimidiochromis_strigatus	0	1	0	0	0	5	5	5	5	5
Fossorochromis_rostratus	0	1	0	0	0	38	38	38	38	38
Hemitaeniochromis_brachyrhynchus	0	1	0	0	0	1	1	1	1	1
Hemitaeniochromis_deep	0	1	0	0	0	1	1	1	1	1
Hemitaeniochromis_urotaenia	0	0.5	0	0.25	0	2	4	4	4	4
Hemitilapia_oxyrhynchus	0	0.5	0	0	0	2	2	2	2	2
Lethrinops_albus	0	1	0	1	0	1	1	1	1	1
Lethrinops_albus-deep-water	0.970588235	1	0.571428571	1	0.970588235	17	15	14	17	17
Lethrinops_albus-green-head	1	1	1	1	0.5	1	1	1	1	1
Lethrinops_argenteus	0	1	0.166666667	1	0.5	3	3	3	3	3
Lethrinops_atrilabris	1	1	1	1	1	5	4	5	5	5
Lethrinops_blue-Chilumba	1	1	0.5	1	1	1	1	1	1	1
Lethrinops_blue-nose	1	1	0.5	1	1	3	3	3	3	3
Lethrinops_deepwater-altus	1	1	1	1	1	4	4	4	4	4
Lethrinops_gossei	1	0.983333333	1	1	1	37	30	37	37	37
Lethrinops_lethrinus	0.133333333	1	0	1	0.3	15	15	15	15	15
Lethrinops_longimanus-red-head	1	1	0.666666667	1	1	3	3	3	3	3
Lethrinops_longipinnis-blue-head	0.5	1	1	1	0.5	1	1	1	1	1
Lethrinops_longipinnis-white-lappets	1	1	0	1	1	1	1	1	1	1
Lethrinops_oculatus	0	1	0	1	0	1	1	1	1	1
Lethrinops_oliveri	1	1	0.5	1	1	11	8	11	11	11
Lethrinops_parvidens	0.153846154	1	0	1	0.115384615	13	13	13	13	13
Mchenga_black-yellow	0	1	0	1	0	2	2	2	2	2
Mchenga_chiofu	0	1	0	1	0	1	1	1	1	1
Mchenga_chirombo-1	0	1	0	1	0	1	1	1	1	1
Mchenga_chirombo-2	0	1	0	1	0	1	1	1	1	1
Mylochromis_anaphyrmus	0.071428571	0.96875	0.0625	0.90625	0.0625	14	16	16	16	16
Mylochromis_ensatus	0	1	0	1	0	1	1	1	1	1
Mylochromis_epichoralis	0	1	0	0	0	1	1	1	1	1
Mylochromis_guentheri	0	1	0	0	0	1	1	1	1	1
Mylochromis_labidodon	0	0.666666667	0	0	0	6	6	6	6	6
Mylochromis_melanonotus	0	1	0	0	0	1	1	1	1	1
Mylochromis_mollis	0	0.5	0	0	0	1	1	1	1	1
Mylochromis_obtusus	0	0.5	0	0	0	1	1	1	1	1
Mylochromis_spilostichus	0	1	0	0	0	4	4	4	4	4
Mylochromis_subocularis	0	0.730769231	0	0.057692308	0	26	26	26	26	26
Naevochromis_chrysogaster	0	1	0	0	0	1	1	1	1	1
Nimbochromis_linni	0	0.5	0	0	0	1	1	1	1	1
Nimbochromis_livingstonii	0	0.75	0	0	0	2	2	2	2	2
Nimbochromis_polystigma	0	0.5	0	0	0	1	1	1	1	1
Nimbochromis_venustus	0	1	0	0	0	1	1	1	1	1
Otopharynx_argyrosoma	0	1	0	0.6	0.075	40	40	40	40	40
Otopharynx_auromarginatus	0	0.75	0	0	0	2	2	2	2	2
Otopharynx_brooksi	0	1	0	0	0	2	2	2	2	2
Otopharynx_brooksi-striped	0	1	0	0	0	2	2	2	2	2
Otopharynx_decorus	0	1	0	0.75	0	4	4	4	4	4
Otopharynx_heterodon-nankumba	0	0.75	0	0	0	4	4	4	4	4
Otopharynx_lithobates	0	0.5	0	0	0	1	1	1	1	1
Otopharynx_panniculus	1	1	0.5	1	1	2	2	2	2	2
Otopharynx_selenurus	0	1	0	1	0	2	2	2	2	2
Otopharynx_speciosus	0	1	0	1	0	7	10	10	10	10
Otopharynx_styrax	0	1	0	1	0	1	1	1	1	1
Otopharynx_tetraspilus	0	0.5	0	0	0	1	1	1	1	1
Otopharynx_tetrastigma	0.159090909	0.994318182	0.011363636	0.647727273	0.335227273	88	88	88	88	88
Placidochromis_acutirostris	1	1	0.666666667	1	1	3	3	3	3	3
Placidochromis_boops	1	1	1	1	1	1	1	1	1	1
Placidochromis_electra	0	1	0	0.5	0	1	1	1	1	1
Placidochromis_elongatus	1	1	0.6	1	1	10	10	10	10	10
Placidochromis_hennydaviesae	1	1	1	1	1	2	2	2	2	2
Placidochromis_johnstoni	0	0.625	0	0	0	4	4	4	4	4
Placidochromis_longimanus	1	1	0	1	1	5	5	5	5	5
Placidochromis_mbunoides	1	1	1	1	1	1	1	1	1	1
Placidochromis_milomo	0	0.5	0	0	0	1	1	1	1	1
Placidochromis_nkhotakotae	1	1	1	1	1	1	1	1	1	1
Placidochromis_obscurus	1	1	1	1	1	1	1	1	1	1
Placidochromis_platyrhynchos	1	0.833333333	1	1	0.9	10	6	10	10	10
Placidochromis_trewavasae	1	1	1	1	1	6	6	6	6	6
Protomelas_annectens	0	0.5	0	0	0	1	1	1	1	1
Protomelas_chilumba	0	0.5	0	0	0	1	1	1	1	1
Protomelas_insignis	0	0.75	0	0.25	0	2	2	2	2	2
Protomelas_kirkii	0	0.642857143	0	0	0	7	7	7	7	7
Protomelas_ornatus	0	0.625	0	0.0625	0	16	16	16	16	16
Protomelas_similis	0	0.714285714	0	0	0	7	7	7	7	7
Protomelas_taeniolatus	0	0.5	0	0	0	3	3	3	3	3
Protomelas_triaenodon	0	0.875	0	0.25	0	4	4	4	4	4
Sciaenochromis_benthicola	0	1	0	0	0	7	7	7	7	7
Sciaenochromis_fryeri	0	1	0	0	0	2	2	2	2	2
Sciaenochromis_nyassae	0	1	0	0	0	1	1	1	1	1
Sciaenochromis_sand	0	1	0.166666667	0.333333333	0	3	3	3	3	3
Stigmatochromis_macrorhynchos	0	1	0.375	0	0	4	4	4	4	4
Stigmatochromis_melanchros	0	1	0	0	0	5	5	5	5	5
Stigmatochromis_modestus	0	0.625	0	0	0	4	4	4	4	4
Stigmatochromis_pholidophorus	0	1	0	0	0	3	3	3	3	3
Stigmatochromis_pleurospilus	0	1	0	0	0	1	1	1	1	1
Stigmatochromis_woodi	0	1	0	0.125	0	4	4	4	4	4
Taeniochromis_holotaenia	0	1	0	0	0	1	1	1	1	1
Taeniolethrinops_furcicauda	0	1	0	1	0	1	1	1	1	1
Taeniolethrinops_furcicauda-yellow	0	1	0	1	0	2	2	2	2	2
Taeniolethrinops_laticeps	0	1	0	1	0	2	2	2	2	2
Taeniolethrinops_macrorhynchus	0	1	0	1	0	1	1	1	1	1
Taeniolethrinops_praeorbitalis	0	1	0	1	0	2	2	2	2	2
Taeniolethrinops_praeorbitalis-northern	0	1	0	1	0	1	1	1	1	1
Tramitichromis_brevis	0	1	0	1	0	2	2	2	2	2
Tramitichromis_east-coast-shallow	0	1	0	1	0	2	2	2	2	2
Tramitichromis_intermedius	0.5	1	0	1	0	1	1	1	1	1
Tramitichromis_kande	0	1	0	1	0	2	2	2	2	2
Tramitichromis_red-throat	0	1	0	1	0	1	1	1	1	1
Trematocranus_cape-maclear	1	1	1	1	1	1	1	1	1	1
Trematocranus_placodon	0	0.727272727	0	0.056818182	0	43	44	44	44	44
Tyrannochromis_macrostoma	0	1	0	0	0	2	2	2	2	2
Tyrannochromis_nigriventer	0	0.5	0	0	0	6	6	6	6	6
