## Supplementary material for "Introgression dynamics of sex-linked chromosomal inversions shape the Malawi cichlid adaptive radiation": Supplmentary tables in .tsv format: Table_S5.tsv

sequence_id	sex	generation	seq_depth	Biosample
2021cicX11218968	M	F1	7.23698	<added_before_publication>
2021cicX11218969	M	F1	6.90025	<added_before_publication>
2021cicX11218970	M	F1	6.77085	<added_before_publication>
2021cicX11218971	F	F1	7.38199	<added_before_publication>
2021cicX11218972	F	F1	7.84454	<added_before_publication>
2021cicX11218973	M	F1	7.39188	<added_before_publication>
2021cicX11218974	M	F1	7.45245	<added_before_publication>
2021cicX11218975	M	F1	7.97519	<added_before_publication>
2021cicX11218976	M	F1	7.36753	<added_before_publication>
2021cicX11218795	M	F2	6.87042	<added_before_publication>
2021cicX11218796	M	F2	7.67087	<added_before_publication>
2021cicX11218797	M	F2	6.21567	<added_before_publication>
2021cicX11218798	M	F2	6.76407	<added_before_publication>
2021cicX11218799	M	F2	6.65373	<added_before_publication>
2021cicX11218800	M	F2	6.50321	<added_before_publication>
2021cicX11218801	M	F2	5.99655	<added_before_publication>
2021cicX11218802	M	F2	8.13853	<added_before_publication>
2021cicX11218803	M	F2	6.82361	<added_before_publication>
2021cicX11218804	M	F2	7.77845	<added_before_publication>
2021cicX11218805	M	F2	7.72409	<added_before_publication>
2021cicX11218806	M	F2	7.31909	<added_before_publication>
2021cicX11218807	M	F2	6.53317	<added_before_publication>
2021cicX11218808	M	F2	7.64206	<added_before_publication>
2021cicX11218809	M	F2	6.662	<added_before_publication>
2021cicX11218810	M	F2	6.83666	<added_before_publication>
2021cicX11218811	M	F2	7.25852	<added_before_publication>
2021cicX11218812	M	F2	7.19961	<added_before_publication>
2021cicX11218813	M	F2	8.02519	<added_before_publication>
2021cicX11218814	M	F2	8.56249	<added_before_publication>
2021cicX11218815	M	F2	6.97925	<added_before_publication>
2021cicX11218816	M	F2	6.82358	<added_before_publication>
2021cicX11218817	M	F2	6.79118	<added_before_publication>
2021cicX11218818	M	F2	7.29684	<added_before_publication>
2021cicX11218819	M	F2	6.48094	<added_before_publication>
2021cicX11218820	M	F2	8.04201	<added_before_publication>
2021cicX11218821	M	F2	6.27641	<added_before_publication>
2021cicX11218822	M	F2	7.57091	<added_before_publication>
2021cicX11218823	M	F2	7.28913	<added_before_publication>
2021cicX11218824	M	F2	8.38762	<added_before_publication>
2021cicX11218825	M	F2	6.96847	<added_before_publication>
2021cicX11218826	M	F2	6.39905	<added_before_publication>
2021cicX11218827	M	F2	8.28382	<added_before_publication>
2021cicX11218828	M	F2	7.66156	<added_before_publication>
2021cicX11218829	M	F2	7.55676	<added_before_publication>
2021cicX11218830	M	F2	6.27568	<added_before_publication>
2021cicX11218831	M	F2	7.20284	<added_before_publication>
2021cicX11218832	M	F2	6.50141	<added_before_publication>
2021cicX11218833	M	F2	6.93977	<added_before_publication>
2021cicX11218834	M	F2	5.32649	<added_before_publication>
2021cicX11218835	M	F2	6.84454	<added_before_publication>
2021cicX11218836	M	F2	6.50958	<added_before_publication>
2021cicX11218837	M	F2	7.33508	<added_before_publication>
2021cicX11218838	M	F2	6.59005	<added_before_publication>
2021cicX11218839	M	F2	6.52276	<added_before_publication>
2021cicX11218840	M	F2	6.63262	<added_before_publication>
2021cicX11218841	M	F2	7.25437	<added_before_publication>
2021cicX11218842	M	F2	7.54376	<added_before_publication>
2021cicX11218843	M	F2	7.04915	<added_before_publication>
2021cicX11218844	M	F2	6.92737	<added_before_publication>
2021cicX11218845	M	F2	7.95967	<added_before_publication>
2021cicX11218846	M	F2	7.28238	<added_before_publication>
2021cicX11218847	M	F2	7.36285	<added_before_publication>
2021cicX11218848	M	F2	7.79014	<added_before_publication>
2021cicX11218849	M	F2	8.03216	<added_before_publication>
2021cicX11218850	M	F2	6.40691	<added_before_publication>
2021cicX11218851	M	F2	7.58264	<added_before_publication>
2021cicX11218852	M	F2	6.99126	<added_before_publication>
2021cicX11218853	M	F2	7.95268	<added_before_publication>
2021cicX11218854	M	F2	7.83549	<added_before_publication>
2021cicX11218855	M	F2	7.78311	<added_before_publication>
2021cicX11218856	M	F2	6.6613	<added_before_publication>
2021cicX11218858	M	F2	7.61701	<added_before_publication>
2021cicX11218865	M	F2	6.97759	<added_before_publication>
2021cicX11218866	M	F2	7.9732	<added_before_publication>
2021cicX11218867	M	F2	7.64405	<added_before_publication>
2021cicX11218868	M	F2	7.84471	<added_before_publication>
2021cicX11218869	M	F2	6.411	<added_before_publication>
2021cicX11218870	M	F2	7.28122	<added_before_publication>
2021cicX11218871	M	F2	6.39828	<added_before_publication>
2021cicX11218872	M	F2	5.99349	<added_before_publication>
2021cicX11218873	M	F2	7.54456	<added_before_publication>
2021cicX11218874	M	F2	7.2768	<added_before_publication>
2021cicX11218875	M	F2	7.10781	<added_before_publication>
2021cicX11218876	M	F2	7.55357	<added_before_publication>
2021cicX11218877	M	F2	6.57978	<added_before_publication>
2021cicX11218878	M	F2	7.79994	<added_before_publication>
2021cicX11218879	M	F2	8.37063	<added_before_publication>
2021cicX11218880	M	F2	7.00263	<added_before_publication>
2021cicX11218881	M	F2	6.46824	<added_before_publication>
2021cicX11218882	M	F2	6.23952	<added_before_publication>
2021cicX11218883	M	F2	7.44741	<added_before_publication>
2021cicX11218884	M	F2	7.61166	<added_before_publication>
2021cicX11218885	M	F2	6.40549	<added_before_publication>
2021cicX11218886	M	F2	6.87842	<added_before_publication>
2021cicX11218887	M	F2	7.85395	<added_before_publication>
2021cicX11218888	M	F2	7.17926	<added_before_publication>
2021cicX11218889	M	F2	6.28971	<added_before_publication>
2021cicX11218890	M	F2	7.43441	<added_before_publication>
2021cicX11218915	M	F2	7.04306	<added_before_publication>
2021cicX11218916	M	F2	7.01745	<added_before_publication>
2021cicX11218917	M	F2	7.29551	<added_before_publication>
2021cicX11218918	M	F2	6.87657	<added_before_publication>
2021cicX11218919	M	F2	6.79755	<added_before_publication>
2021cicX11218920	M	F2	7.22614	<added_before_publication>
2021cicX11218921	M	F2	7.45198	<added_before_publication>
2021cicX11218922	M	F2	7.50819	<added_before_publication>
2021cicX11218923	M	F2	6.58277	<added_before_publication>
2021cicX11218924	M	F2	7.55432	<added_before_publication>
2021cicX11218925	M	F2	6.79104	<added_before_publication>
2021cicX11218926	M	F2	7.48825	<added_before_publication>
2021cicX11218940	M	F2	6.38263	<added_before_publication>
2021cicX11218941	M	F2	5.44556	<added_before_publication>
2021cicX11218942	M	F2	7.13531	<added_before_publication>
2021cicX11218943	M	F2	6.3582	<added_before_publication>
2021cicX11218944	M	F2	7.13861	<added_before_publication>
2021cicX11218945	M	F2	7.20314	<added_before_publication>
2021cicX11218946	M	F2	7.08108	<added_before_publication>
2021cicX11218947	M	F2	7.0095	<added_before_publication>
2021cicX11218948	M	F2	7.74843	<added_before_publication>
2021cicX11218949	M	F2	7.14741	<added_before_publication>
2021cicX11218950	M	F2	6.72459	<added_before_publication>
2021cicX11218951	M	F2	7.01911	<added_before_publication>
2021cicX11218952	M	F2	7.56303	<added_before_publication>
2021cicX11218953	M	F2	6.81747	<added_before_publication>
2021cicX11218954	M	F2	6.77989	<added_before_publication>
2021cicX11218955	M	F2	7.57693	<added_before_publication>
2021cicX11218956	M	F2	7.36347	<added_before_publication>
2021cicX11218957	M	F2	6.84317	<added_before_publication>
2021cicX11218958	M	F2	7.28274	<added_before_publication>
2021cicX11218959	M	F2	7.76856	<added_before_publication>
2021cicX11218960	M	F2	8.38571	<added_before_publication>
2021cicX11218965	M	F2	7.98028	<added_before_publication>
2021cicX11218966	M	F2	8.17795	<added_before_publication>
2021cicX11218967	M	F2	7.41336	<added_before_publication>
2021cicX13178953	M	F2	6.25169	<added_before_publication>
2021cicX13178954	M	F2	5.92722	<added_before_publication>
2021cicX13178955	M	F2	6.5055	<added_before_publication>
2021cicX13178956	M	F2	6.38019	<added_before_publication>
2021cicX11218857	M	F3	7.45392	<added_before_publication>
2021cicX11218859	M	F3	6.08373	<added_before_publication>
2021cicX11218860	M	F3	6.42025	<added_before_publication>
2021cicX11218861	M	F3	7.78315	<added_before_publication>
2021cicX11218862	M	F3	7.53802	<added_before_publication>
2021cicX11218863	M	F3	7.04827	<added_before_publication>
2021cicX11218864	M	F3	6.36945	<added_before_publication>
2021cicX11218927	M	F3	7.58224	<added_before_publication>
2021cicX11218928	M	F3	7.16532	<added_before_publication>
2021cicX11218929	M	F3	7.20769	<added_before_publication>
2021cicX11218930	M	F3	5.59	<added_before_publication>
2021cicX11218931	M	F3	6.545	<added_before_publication>
2021cicX11218932	M	F3	7.8412	<added_before_publication>
2021cicX11218933	M	F3	6.84527	<added_before_publication>
2021cicX11218934	M	F3	6.4632	<added_before_publication>
2021cicX11218935	M	F3	7.274	<added_before_publication>
2021cicX11218936	M	F3	8.20015	<added_before_publication>
2021cicX11218937	M	F3	8.11719	<added_before_publication>
2021cicX11218938	M	F3	6.70536	<added_before_publication>
2021cicX11218939	M	F3	6.37576	<added_before_publication>
2021cicX11218961	M	F3	7.22815	<added_before_publication>
2021cicX11218962	M	F3	8.34204	<added_before_publication>
2021cicX11218963	M	F3	7.40362	<added_before_publication>
2021cicX11218964	M	F3	7.04342	<added_before_publication>
2021cicX13178912	M	F3	5.62716	<added_before_publication>
2021cicX13178913	M	F3	5.65885	<added_before_publication>
2021cicX13178914	M	F3	7.24647	<added_before_publication>
2021cicX13178915	M	F3	6.48901	<added_before_publication>
2021cicX13178916	M	F3	6.21261	<added_before_publication>
2021cicX13178917	M	F3	6.24124	<added_before_publication>
2021cicX13178918	M	F3	5.87063	<added_before_publication>
2021cicX13178919	M	F3	5.55265	<added_before_publication>
2021cicX13178920	M	F3	6.12428	<added_before_publication>
2021cicX13178921	M	F3	5.6778	<added_before_publication>
2021cicX13178922	M	F3	6.25263	<added_before_publication>
2021cicX13178923	M	F3	5.75069	<added_before_publication>
2021cicX13178924	M	F3	5.66441	<added_before_publication>
2021cicX13178925	M	F3	5.82901	<added_before_publication>
2021cicX13178926	M	F3	6.8877	<added_before_publication>
2021cicX13178927	M	F3	5.97548	<added_before_publication>
2021cicX13178928	M	F3	5.90617	<added_before_publication>
2021cicX13178929	M	F3	5.39045	<added_before_publication>
2021cicX13178930	M	F3	6.10886	<added_before_publication>
2021cicX13178931	M	F3	7.17527	<added_before_publication>
2021cicX13178932	M	F3	6.31812	<added_before_publication>
2021cicX13178933	M	F3	6.43348	<added_before_publication>
2021cicX13178934	M	F3	5.40402	<added_before_publication>
2021cicX13178935	M	F3	6.51634	<added_before_publication>
2021cicX13178936	M	F3	5.36361	<added_before_publication>
2021cicX13178937	M	F3	6.83947	<added_before_publication>
2021cicX13178938	M	F3	6.19272	<added_before_publication>
2021cicX13178939	M	F3	6.54343	<added_before_publication>
2021cicX13178940	M	F3	5.86195	<added_before_publication>
2021cicX13178941	M	F3	5.80758	<added_before_publication>
2021cicX13178942	M	F3	4.95583	<added_before_publication>
2021cicX13178943	M	F3	5.12474	<added_before_publication>
2021cicX13178944	M	F3	6.62764	<added_before_publication>
2021cicX13178945	M	F3	6.96802	<added_before_publication>
2021cicX13178946	M	F3	5.54048	<added_before_publication>
2021cicX13178947	M	F3	6.82039	<added_before_publication>
2021cicX13178948	M	F3	5.47219	<added_before_publication>
2021cicX13178949	M	F3	5.53161	<added_before_publication>
2021cicX13178950	M	F3	6.62185	<added_before_publication>
2021cicX13178951	M	F3	5.59722	<added_before_publication>
2021cicX13178952	M	F3	5.75621	<added_before_publication>
2021cicX13178957	M	F3	5.17079	<added_before_publication>
2021cicX13178958	M	F3	6.56459	<added_before_publication>
2021cicX13178959	M	F3	6.65319	<added_before_publication>
2021cicX13178960	M	F3	6.1373	<added_before_publication>
2021cicX13178961	M	F3	4.79061	<added_before_publication>
2021cicX13178962	M	F3	6.51199	<added_before_publication>
2021cicX13178963	M	F3	5.07907	<added_before_publication>
2021cicX13178964	M	F3	5.95086	<added_before_publication>
2021cicX13178965	M	F3	5.82681	<added_before_publication>
2021cicX13178966	M	F3	5.07474	<added_before_publication>
2021cicX13178967	M	F3	6.57604	<added_before_publication>
2021cicX13178968	M	F3	6.14521	<added_before_publication>
2021cicX13178969	M	F3	6.22401	<added_before_publication>
2021cicX13178970	M	F3	5.93431	<added_before_publication>
2021cicX13178971	M	F3	5.7281	<added_before_publication>
2021cicX13178972	M	F3	6.07749	<added_before_publication>
2021cicX13178973	M	F3	6.09177	<added_before_publication>
2021cicX13178974	M	F3	4.686	<added_before_publication>
2021cicX13178975	M	F3	5.96906	<added_before_publication>
2021cicX13178976	M	F3	6.29198	<added_before_publication>
2021cicX13178977	M	F3	6.27984	<added_before_publication>
2021cicX13178978	M	F3	6.30634	<added_before_publication>
2021cicX13178979	M	F3	5.58088	<added_before_publication>
2021cicX13178980	M	F3	5.43476	<added_before_publication>
2021cicX13178981	M	F3	6.03422	<added_before_publication>
2021cicX13178982	M	F3	4.45076	<added_before_publication>
2021cicX13178983	M	F3	6.81609	<added_before_publication>
2021cicX13178984	M	F3	6.46255	<added_before_publication>
2021cicX13178985	M	F3	6.30843	<added_before_publication>
2021cicX13178986	M	F3	5.71116	<added_before_publication>
2021cicX13178987	M	F3	5.55463	<added_before_publication>
2021cicX13178988	M	F3	5.44648	<added_before_publication>
2021cicX13178989	M	F3	6.38389	<added_before_publication>
2021cicX13178990	M	F3	6.19824	<added_before_publication>
2021cicX13178991	M	F3	5.94586	<added_before_publication>
2021cicX13178992	M	F3	5.17736	<added_before_publication>
2021cicX13178993	M	F3	5.5845	<added_before_publication>
2021cicX13178994	M	F3	5.97059	<added_before_publication>
2021cicX13178995	M	F3	6.66725	<added_before_publication>
2021cicX13178996	M	F3	6.1836	<added_before_publication>
2021cicX13178997	M	F3	6.00613	<added_before_publication>
2021cicX13611510	M	F3	6.09752	<added_before_publication>
2021cicX13611511	M	F3	6.06806	<added_before_publication>
2021cicX13611512	M	F3	6.66267	<added_before_publication>
2021cicX13611513	M	F3	6.49112	<added_before_publication>
2021cicX13611514	M	F3	5.58754	<added_before_publication>
2021cicX13611515	M	F3	5.18673	<added_before_publication>
2021cicX13611516	M	F3	5.96517	<added_before_publication>
2021cicX13611517	M	F3	4.6539	<added_before_publication>
2021cicX13611518	M	F3	5.8876	<added_before_publication>
2021cicX13611519	M	F3	6.02813	<added_before_publication>
2021cicX13611520	M	F3	6.11002	<added_before_publication>
2021cicX13611521	M	F3	5.99177	<added_before_publication>
2021cicX13611522	M	F3	5.6412	<added_before_publication>
2021cicX13611523	M	F3	6.12833	<added_before_publication>
2021cicX13611524	M	F3	6.07372	<added_before_publication>
2021cicX13611525	M	F3	5.63388	<added_before_publication>
2021cicX13611526	M	F3	5.79277	<added_before_publication>
2021cicX13611527	M	F3	6.20804	<added_before_publication>
2021cicX13611528	M	F3	6.13442	<added_before_publication>
2021cicX13611529	M	F3	6.76268	<added_before_publication>
2021cicX13611530	M	F3	6.00319	<added_before_publication>
2021cicX13611531	M	F3	5.95807	<added_before_publication>
2021cicX13611532	M	F3	5.41621	<added_before_publication>
2021cicX13611533	M	F3	5.85767	<added_before_publication>
2021cicX13611534	M	F3	5.90194	<added_before_publication>
2021cicX13611535	M	F3	6.95448	<added_before_publication>
2021cicX13611536	M	F3	6.40304	<added_before_publication>
2021cicX13611537	M	F3	6.72477	<added_before_publication>
2021cicX13611538	M	F3	5.25985	<added_before_publication>
2021cicX13611539	M	F3	5.65757	<added_before_publication>
2021cicX13611540	M	F3	5.83037	<added_before_publication>
2021cicX13611541	M	F3	5.66446	<added_before_publication>
2021cicX13611542	M	F3	5.98462	<added_before_publication>
2021cicX13611543	M	F3	5.39437	<added_before_publication>
2021cicX13611544	M	F3	5.19963	<added_before_publication>
2021cicX13611545	M	F3	7.14622	<added_before_publication>
2021cicX13611546	M	F3	5.05073	<added_before_publication>
2021cicX13611547	M	F3	5.77903	<added_before_publication>
2021cicX13611548	M	F3	6.13029	<added_before_publication>
2021cicX13611549	M	F3	5.68156	<added_before_publication>
2021cicX13611550	M	F3	5.58448	<added_before_publication>
2021cicX13611551	M	F3	5.02977	<added_before_publication>
2021cicX13611552	M	F3	6.22466	<added_before_publication>
2021cicX13611553	M	F3	6.16383	<added_before_publication>
2021cicX11218982	F	G0; Astatotilapia calliptera	17.3821	<added_before_publication>
2021cicX11218981	M	G0; Aulonocara stuartgranti	21.0999	<added_before_publication>
