## Supplementary material for "Introgression dynamics of sex-linked chromosomal inversions shape the Malawi cichlid adaptive radiation": Supplmentary tables in .tsv format: Table_S7.tsv

sample_id	chr2	chr9	chr10	chr11	chr13
ILBCDS5438963	0	0	0	0	0
ILBCDS5438962	0	0	0	0	0
ILBCDS5438964	0	0	0	0	0
cichlid7050762	0	0	0	0	0
cichlid7050763	0	0	0	0	0
cichlid7050764	0	0	0	0	0
cichlid7050765	0	0	0	0	0
cichlid7050766	0	0	0	0	0
cichlid7050767	0	0	0	0	0
cichlid7050768	0	0	0	0	0
cichlid7050769	0	0	0	0	0
cichlid7050770	0	0	0	0	0
cichlid7050771	0	0	0	0	0
cichlid7050772	0	0	0	0	0
cichlid7050773	0	0	0	0	0
cichlid7050774	0	0	0	0	0
cichlid7050775	0	0	0	0	0
cichlid7050776	0	0	0	0	0
cichlid7050777	0	0	0	0	0
cichlid7050778	0	0	0	0	0
cichlid7050779	0	0	0	0	0
cichlid7050780	0	0	0	0	0
cichlid7050781	0	0	0	0	0
cichlid7020305	0	0	0	0	0
cichlid7020306	0	0	0	0	0
cichlid7020307	0	0	0	0	0
cichlid7020308	0	0	0	0	0
cichlid7020309	0	0	0	0	0
cichlid7020340	0	0	0	0	0
cichlid7020341	0	0	0	0	0
cichlid7020342	0	0	0	0	0
ILBCDS5438979	2	2	2	2	2
cichlid7020161	2	2	2	2	2
cichlid7020164	2	2	2	2	2
cichlid7020165	2	2	2	2	2
cichlid7020166	2	2	2	2	2
cichlid7020169	2	2	2	2	2
ILBCDS5421986	2	2	2	2	2
cichlid7020232	2	2	2	2	2
ILBCDS5879560	2	2	2	2	2
cichlid7020246	2	2	2	2	2
cichlid7020251	2	2	2	2	2
cichlid7020253	2	2	2	2	2
cichlid7020156	2	2	2	2	2
cichlid7020157	2	2	2	2	2
cichlid7020158	2	2	2	2	2
cichlid7020159	2	2	2	2	2
cichlid7020160	2	2	2	2	2
cichlid7020162	2	2	2	2	2
cichlid7020163	2	2	2	2	2
CICHM16429755	2	2	2	2	2
CICHM16429756	2	2	2	2	2
CICHM16429757	2	2	2	2	2
cichlid7020167	2	2	2	2	2
cichlid7020168	2	2	2	2	2
cichlid7020170	2	2	2	2	2
cichlid7020171	2	2	2	2	2
cichlid6994143	0	2	0	2	0
cichlid6994144	0	2	0	2	0
cichlid6994145	0	2	0	2	0
cichlid6994146	0	2	0	2	0
cichlid6994184	0	2	0	2	0
cichlid6994185	0	2	0	2	0
cichlid6994186	0	2	0	2	0
cichlid6994187	0	2	0	2	0
cichlid6994188	0	2	0	2	0
cichlid6994189	0	2	0	2	0
cichlid7020250	2	2	2	2	2
cichlid7020260	2	2	2	2	2
cichlid7020262	2	2	2	2	2
cichlid7020275	2	2	2	2	2
cichlid7020258	2	2	2	2	2
cichlid7020265	2	2	2	2	2
cichlid6994147	2	2	1	2	2
cichlid6994148	2	2	1	2	2
ILBCDS5879549	2	2	2	2	2
ILBCDS5421994	0	2	0	2	0
cichlid7020178	2	2	1	2	2
cichlid7020179	2	2	1	2	2
cichlid7020180	2	2	1	2	2
cichlid7020183	2	2	1	2	2
cichlid7020184	2	2	1	2	2
cichlid7020185	2	2	1	2	2
cichlid7020186	2	2	1	2	2
cichlid7020187	2	2	1	2	2
cichlid7020188	2	2	1	2	2
cichlid7020189	2	2	1	2	2
cichlid7020190	2	2	1	2	2
cichlid7020191	2	2	1	2	2
cichlid7020257	2	2	2	2	2
cichlid7020266	2	2	2	2	2
cichlid7020267	2	2	2	2	2
cichlid7020268	2	2	2	2	2
cichlid7020269	2	2	2	2	2
cichlid7020270	2	2	2	2	2
cichlid7020271	2	2	2	2	2
cichlid7020272	2	2	2	2	2
cichlid7020273	2	2	2	2	2
cichlid7020274	2	2	2	2	2
cichlid7020276	2	2	2	2	2
cichlid7020277	2	2	2	2	2
cichlid7020291	2	2	1	2	2
CICHM16429707	2	2	1	2	2
CICHM16429706	2	2	2	2	2
cichlid7020107	2	2	2	2	2
cichlid6994253	0	2	0	2	0
cichlid7020204	0	2	0	2	0
cichlid7020205	0	2	0	2	0
cichlid7020206	0	2	0	2	0
cichlid6994240	1	2	0	2	0
cichlid7020173	2	2	2	2	2
ILBCDS5879558	2	2	2	2	2
cichlid7020281	2	2	2	2	2
ILBCDS5421995	0	2	0	2	0
ILBCDS5438973	0	2	0	2	0
ILBCDS5438972	0	2	0	2	0
ILBCDS5438974	0	2	0	2	0
cichlid6993906	0	2	0	2	0
cichlid6993969	0	2	0	2	0
cichlid6993970	0	2	0	2	0
cichlid7050633	0	2	0	2	0
cichlid7020364	0	2	0	2	0
ILBCDS5879617	0	2	0	2	0
ILBCDS5879615	0	2	0	2	0
ILBCDS5879557	2	2	2	2	2
cichlid7020174	2	2	2	2	2
cichlid7020175	2	2	2	2	2
cichlid7020239	2	2	2	2	2
CICHM16429712	0	2	0	2	1
CICHM16429713	0	2	0	2	1
cichlid7020172	2	2	2	2	2
ILBCDS5879550	2	2	1	2	2
cichlid7020110	2	2	1	2	2
cichlid7020129	2	2	1	2	2
cichlid7020130	2	2	1	2	2
cichlid7020240	2	2	2	2	2
ILBCDS5422001	2	2	2	2	2
cichlid7020241	2	2	2	2	2
cichlid7020242	2	2	2	2	2
cichlid7020243	2	2	2	2	2
cichlid7020244	2	2	2	2	2
cichlid7020245	2	2	2	2	2
CICHM16429747	2	2	2	2	2
CICHM16429781	2	2	2	2	2
CICHM16429749	2	2	2	2	2
cichlid7020137	2	2	2	2	2
cichlid7020138	2	2	2	2	2
cichlid7020139	2	2	2	2	2
cichlid7020140	2	2	2	2	2
cichlid7020141	2	2	2	2	2
cichlid7020142	2	2	2	2	2
cichlid7020143	2	2	2	2	2
cichlid7020144	2	2	2	2	2
cichlid7020145	2	2	2	2	2
cichlid7020146	2	2	2	2	2
cichlid7050711	2	2	2	2	2
ILBCDS5438975	2	2	1	2	2
cichlid7020155	2	2	1	2	2
cichlid7020149	1	2	2	2	1
cichlid7020148	2	2	2	2	1
ILBCDS5438978	2	2	1	2	2
cichlid7020177	2	2	1	2	2
cichlid7020181	2	2	1	2	2
cichlid6993973	2	2	1	2	2
cichlid6993975	2	2	1	2	2
cichlid6993974	2	2	2	2	2
cichlid7020259	2	2	2	2	2
cichlid7020109	2	2	1	2	2
cichlid7020114	2	2	1	2	2
cichlid7020131	2	2	1	2	2
cichlid7020111	2	2	2	2	2
cichlid7020132	2	2	2	2	2
CICHM16429745	2	2	2	2	2
cichlid7020263	2	2	2	2	2
cichlid7020278	2	2	2	2	2
cichlid7020338	2	2	2	2	2
cichlid7020182	2	2	2	2	2
cichlid7020337	2	2	2	2	2
cichlid7020247	2	2	2	2	2
cichlid7020248	2	2	2	2	2
cichlid7020279	2	2	2	2	2
cichlid7020102	2	2	2	2	2
cichlid7020103	2	2	2	2	2
cichlid7020104	2	2	2	2	2
CICHM16429718	0	2	0	2	0
CICHM16429720	0	2	0	2	0
ILBCDS5879554	0	2	0	2	0
cichlid6978779	0	2	0	2	0
cichlid6993921	0	2	0	2	0
cichlid6978874	0	2	0	2	0
cichlid6994046	0	2	0	2	0
cichlid6994047	0	2	0	2	0
cichlid6994048	0	2	0	2	0
cichlid6994049	0	2	0	2	0
cichlid6994052	0	2	0	2	0
cichlid6994053	0	2	0	2	0
cichlid6994054	0	2	0	2	0
cichlid6994055	0	2	0	2	0
cichlid6994056	0	2	0	2	0
cichlid6994057	0	2	0	2	0
cichlid6994058	0	2	0	2	0
cichlid6994059	0	2	0	2	0
cichlid6994060	0	2	0	2	0
cichlid6994062	0	2	0	2	0
cichlid6978877	0	2	0	2	0
cichlid6978965	0	2	0	2	0
ILBCDS6101020	0	2	0	2	0
cichlid6978978	0	2	0	2	0
ILBCDS5879578	0	2	0	2	0
cichlid6978780	0	2	0	2	0
cichlid6978788	0	2	0	2	0
CICHM16429648	0	2	0	2	0
CICHM16429649	0	2	0	2	0
CICHM16429650	0	2	0	2	0
CICHM16429651	0	2	0	2	0
CICHM16429652	0	2	0	2	0
CICHM16429653	0	2	0	2	0
CICHM16429654	0	2	0	2	0
CICHM16429655	0	2	0	2	0
CICHM16429656	0	2	0	2	0
CICHM16429657	0	2	0	2	0
CICHM16429658	0	2	0	2	0
CICHM16429659	0	2	0	2	0
cichlid7020261	0	2	0	2	0
CICHM16429645	0	2	0	2	0
CICHM16429646	0	2	0	2	0
CICHM16429647	0	2	0	2	0
cichlid7020345	0	2	0	2	0
cichlid7020346	0	2	0	2	0
cichlid7020347	0	2	0	2	0
cichlid7020348	0	2	0	2	0
cichlid7020349	0	2	0	2	0
cichlid7020350	0	2	0	2	0
cichlid7020351	0	2	0	2	0
cichlid7020352	0	2	0	2	0
cichlid7020353	0	2	0	2	0
cichlid7020354	0	2	0	2	0
cichlid7020355	0	2	0	2	0
cichlid7020356	0	2	0	2	0
cichlid7020357	0	2	0	2	0
cichlid7020358	0	2	0	2	0
cichlid7020359	0	2	0	2	0
cichlid7020360	0	2	0	2	0
ILBCDS5879562	0	2	0	2	0
cichlid6978875	0	2	0	2	0
cichlid6994061	0	2	0	2	0
CICHM16429719	0	2	0	2	0
CICHM16429721	0	2	0	2	0
cichlid6978873	0	2	0	2	0
CICHM16429750	0	2	0	2	0
CICHM16429751	0	2	0	2	0
CICHM16429752	0	2	0	2	0
cichlid7050712	0	2	0	2	0
cichlid6978970	0	2	0	2	0
cichlid7020147	0	2	0	2	0
cichlid7020150	0	2	0	2	0
cichlid7020151	0	2	0	2	0
cichlid7020152	0	2	0	2	0
cichlid7020153	0	2	0	2	0
cichlid7020154	0	2	0	2	0
ILBCDS5879571	0	2	0	2	0
ILBCDS6101029	0	2	0	2	0
ILBCDS6101028	0	2	0	2	0
CICHM16429660	0	0	0	0	0
cichlid6978770	0	0	0	0	0
cichlid6978863	0	0	0	0	0
cichlid6978778	0	0	0	0	0
cichlid6978864	0	0	0	0	0
cichlid6993908	0	0	0	0	0
cichlid6993911	0	0	0	0	0
CICHM16429772	0	0	0	0	0
cichlid6978968	0	0	0	0	0
cichlid6978790	0	0	0	0	0
ILBCDS5879559	0	0	0	0	0
ILBCDS5879555	0	0	0	0	0
cichlid6978771	0	0	0	0	0
cichlid6978773	0	0	0	0	0
cichlid6978774	0	0	0	0	0
cichlid6978881	0	0	0	0	0
cichlid6978882	0	0	0	0	0
cichlid6978883	0	0	0	0	0
cichlid6978884	0	0	0	0	0
cichlid6978885	0	0	0	0	0
cichlid6978886	0	0	0	0	0
cichlid6978959	0	0	0	0	0
cichlid6978960	0	0	0	0	0
cichlid6978961	0	0	0	0	0
cichlid6979055	0	0	0	0	0
cichlid6979056	0	0	0	0	0
cichlid6979057	0	0	0	0	0
cichlid6979058	0	0	0	0	0
cichlid6979059	0	0	0	0	0
cichlid6979060	0	0	0	0	0
cichlid6979061	0	0	0	0	0
cichlid6979165	0	0	0	0	0
cichlid6979166	0	0	0	0	0
cichlid6979167	0	0	0	0	0
cichlid6979168	0	0	0	0	0
cichlid6979172	0	0	0	0	0
cichlid6979176	0	0	0	0	0
cichlid6979177	0	0	0	0	0
cichlid6979178	0	0	0	0	0
cichlid6979179	0	0	0	0	0
cichlid6979180	0	0	0	0	0
cichlid6979181	0	0	0	0	0
cichlid6979182	0	0	0	0	0
cichlid6979183	0	0	0	0	0
cichlid6979184	0	0	0	0	0
cichlid6979185	0	0	0	0	0
cichlid6979186	0	0	0	0	0
cichlid6979187	0	0	0	0	0
cichlid6979188	0	0	0	0	0
cichlid6979189	0	0	0	0	0
cichlid6979190	0	0	0	0	0
cichlid6979191	0	0	0	0	0
cichlid6979192	0	0	0	0	0
cichlid6979193	0	0	0	0	0
cichlid6979194	0	0	0	0	0
cichlid6979195	0	0	0	0	0
cichlid6979196	0	0	0	0	0
cichlid6979197	0	0	0	0	0
cichlid6979227	0	0	0	0	0
cichlid6979228	0	0	0	0	0
cichlid6979229	0	0	0	0	0
cichlid6979230	0	0	0	0	0
cichlid6979231	0	0	0	0	0
cichlid6979232	0	0	0	0	0
cichlid6979233	0	0	0	0	0
cichlid6979234	0	0	0	0	0
cichlid6979235	0	0	0	0	0
cichlid6979236	0	0	0	0	0
cichlid6979237	0	0	0	0	0
cichlid6979238	0	0	0	0	0
cichlid6979239	0	0	0	0	0
cichlid6979240	0	0	0	0	0
cichlid6979241	0	0	0	0	0
cichlid6979242	0	0	0	0	0
cichlid6979243	0	0	0	0	0
cichlid6979244	0	0	0	0	0
cichlid6979245	0	0	0	0	0
cichlid6979246	0	0	0	0	0
ILBCDS5879564	0	0	0	0	0
CICHM16429666	0	0	0	0	0
cichlid6994216	0	0	0	0	0
cichlid6994252	0	0	0	0	0
CICHM16429678	0	0	0	0	0
cichlid6978870	0	0	0	0	0
cichlid6994064	0	0	0	0	0
cichlid6994070	0	0	0	0	0
cichlid6994071	0	0	0	0	0
cichlid6994072	0	0	0	0	0
CICHM16429679	0	0	0	0	0
cichlid6994073	0	0	0	0	0
cichlid6994074	0	0	0	0	0
cichlid6994075	0	0	0	0	0
cichlid6994082	0	0	0	0	0
cichlid6994084	0	0	0	0	0
cichlid6994090	0	0	0	0	0
cichlid6994091	0	0	0	0	0
cichlid6994092	0	0	0	0	0
cichlid6994095	0	0	0	0	0
cichlid6994097	0	0	0	0	0
cichlid6994098	0	0	0	0	0
cichlid6994099	0	0	0	0	0
cichlid6994100	0	0	0	0	0
cichlid6994101	0	0	0	0	0
cichlid6994120	0	0	0	0	0
cichlid6994191	0	0	0	0	0
CICHM16429680	0	0	0	0	0
cichlid6994192	0	0	0	0	0
CICHM16429681	0	0	0	0	0
ILBCDS5879569	0	0	0	0	0
CICHM16429674	0	0	0	0	0
CICHM16429675	0	0	0	0	0
cichlid6993999	0	0	0	0	0
cichlid6994000	0	0	0	0	0
cichlid6994001	0	0	0	0	0
cichlid6994002	0	0	0	0	0
cichlid6994003	0	0	0	0	0
cichlid6994004	0	0	0	0	0
cichlid6994065	0	0	0	0	0
cichlid6994066	0	0	0	0	0
cichlid6994067	0	0	0	0	0
cichlid6994068	0	0	0	0	0
cichlid6994069	0	0	0	0	0
CICHM16429676	0	0	0	0	0
cichlid6994076	0	0	0	0	0
cichlid6994077	0	0	0	0	0
cichlid6994078	0	0	0	0	0
cichlid6994079	0	0	0	0	0
cichlid6994080	0	0	0	0	0
cichlid6994081	0	0	0	0	0
cichlid6994085	0	0	0	0	0
cichlid6994086	0	0	0	0	0
cichlid6994087	0	0	0	0	0
cichlid6994088	0	0	0	0	0
cichlid6994089	0	0	0	0	0
cichlid6994093	0	0	0	0	0
cichlid6994094	0	0	0	0	0
CICHM16429677	0	0	0	0	0
cichlid7020362	0	0	0	0	0
CICHM16429667	0	0	0	0	0
cichlid6993963	0	0	0	0	0
cichlid6994250	0	0	0	0	0
cichlid6978783	0	0	0	0	0
cichlid6978769	0	0	0	0	0
cichlid6994141	0	0	0	0	0
cichlid6994142	0	0	0	0	0
cichlid6994163	0	0	0	0	0
cichlid6994164	0	0	0	0	0
cichlid6994165	0	0	0	0	0
cichlid6994166	0	0	0	0	0
cichlid6994167	0	0	0	0	0
cichlid6994168	0	0	0	0	0
cichlid6994169	0	0	0	0	0
cichlid6994170	0	0	0	0	0
cichlid6994171	0	0	0	0	0
cichlid6994172	0	0	0	0	0
cichlid6994173	0	0	0	0	0
cichlid6994174	0	0	0	0	0
cichlid6994175	0	0	0	0	0
cichlid6994176	0	0	0	0	0
cichlid6994177	0	0	0	0	0
cichlid6994178	0	0	0	0	0
cichlid6994180	0	0	0	0	0
cichlid6994181	0	0	0	0	0
cichlid6994182	0	0	0	0	0
cichlid6994183	0	0	0	0	0
cichlid6994195	0	0	0	0	0
cichlid6994199	0	0	0	0	0
cichlid6994200	0	0	0	0	0
CICHM16429672	0	0	0	0	0
cichlid6994009	0	0	0	0	0
CICHM16429725	0	0	0	0	0
cichlid6994010	0	0	0	0	0
cichlid6994011	0	0	0	0	0
cichlid6994012	0	0	0	0	0
cichlid6994013	0	0	0	0	0
cichlid6994014	0	0	0	0	0
cichlid6994015	0	0	0	0	0
cichlid6994016	0	0	0	0	0
cichlid6994017	0	0	0	0	0
cichlid6994018	0	0	0	0	0
cichlid6994019	0	0	0	0	0
cichlid6994020	0	0	0	0	0
cichlid6994021	0	0	0	0	0
cichlid6994022	0	0	0	0	0
cichlid6994023	0	0	0	0	0
cichlid6994024	0	0	0	0	0
cichlid6994025	0	0	0	0	0
cichlid6994026	0	0	0	0	0
cichlid6994027	0	0	0	0	0
CICHM16429726	0	0	0	0	0
cichlid6994051	0	0	0	0	0
cichlid7050737	0	0	0	0	0
cichlid7050739	0	0	0	0	0
cichlid7050741	0	0	0	0	0
cichlid7050742	0	0	0	0	0
cichlid7050743	0	0	0	0	0
cichlid7050744	0	0	0	0	0
cichlid7050745	0	0	0	0	0
cichlid7050746	0	0	0	0	0
cichlid6978880	0	0	0	0	0
cichlid6994246	0	0	0	0	0
cichlid6994028	0	0	0	0	0
cichlid6994029	0	0	0	0	0
cichlid6994030	0	0	0	0	0
cichlid6994031	0	0	0	0	0
cichlid6994032	0	0	0	0	0
cichlid6994033	0	0	0	0	0
cichlid6994034	0	0	0	0	0
CICHM16429727	0	0	0	0	0
cichlid6994035	0	0	0	0	0
cichlid6994036	0	0	0	0	0
cichlid6994037	0	0	0	0	0
cichlid6994038	0	0	0	0	0
cichlid6994039	0	0	0	0	0
cichlid6994040	0	0	0	0	0
cichlid6994041	0	0	0	0	0
CICHM16429728	0	0	0	0	0
cichlid6994042	0	0	0	0	0
cichlid6994043	0	0	0	0	0
cichlid6994044	0	0	0	0	0
cichlid6994045	0	0	0	0	0
cichlid6994050	0	0	0	0	0
CICHM16429729	0	0	0	0	0
cichlid6994102	0	0	0	0	0
cichlid6994103	0	0	0	0	0
cichlid6994104	0	0	0	0	0
cichlid6994105	0	0	0	0	0
cichlid6994106	0	0	0	0	0
cichlid6994107	0	0	0	0	0
cichlid6994108	0	0	0	0	0
cichlid6994109	0	0	0	0	0
cichlid6994110	0	0	0	0	0
cichlid6994111	0	0	0	0	0
cichlid6994112	0	0	0	0	0
cichlid6994113	0	0	0	0	0
cichlid6994114	0	0	0	0	0
cichlid6994115	0	0	0	0	0
cichlid6994116	0	0	0	0	0
cichlid6994117	0	0	0	0	0
cichlid6994118	0	0	0	0	0
cichlid6994119	0	0	0	0	0
cichlid6994140	0	0	0	0	0
cichlid6994149	0	0	0	0	0
cichlid6994150	0	0	0	0	0
cichm16429730	0	0	0	0	0
cichlid6994151	0	0	0	0	0
cichlid6994152	0	0	0	0	0
cichlid6994153	0	0	0	0	0
cichlid6994154	0	0	0	0	0
cichlid6994155	0	0	0	0	0
cichlid6994156	0	0	0	0	0
cichlid6994157	0	0	0	0	0
cichlid6994158	0	0	0	0	0
cichlid6994159	0	0	0	0	0
cichlid6994160	0	0	0	0	0
cichlid6994161	0	0	0	0	0
cichlid6994162	0	0	0	0	0
cichlid6994201	0	0	0	0	0
cichlid6994202	0	0	0	0	0
cichlid7050747	0	0	0	0	0
cichlid7050748	0	0	0	0	0
cichlid7050749	0	0	0	0	0
cichlid7050750	0	0	0	0	0
cichlid7050751	0	0	0	0	0
cichlid7050752	0	0	0	0	0
cichlid7050753	0	0	0	0	0
cichlid7050754	0	0	0	0	0
cichlid7050755	0	0	0	0	0
cichlid7050756	0	0	0	0	0
cichlid7050757	0	0	0	0	0
cichlid7050758	0	0	0	0	0
cichlid7050759	0	0	0	0	0
cichlid7050760	0	0	0	0	0
cichlid7050761	0	0	0	0	0
cichlid6978876	0	0	0	0	0
cichlid6994207	0	0	0	0	0
cichlid6994208	0	0	0	0	0
cichlid6994209	0	0	0	0	0
cichlid6994210	0	0	0	0	0
cichlid6994214	0	0	0	0	0
cichlid6994215	0	0	0	0	0
cichlid6978871	0	0	0	0	0
cichlid6994005	0	0	0	0	0
cichlid6994006	0	0	0	0	0
cichlid6994007	0	0	0	0	0
cichlid6994008	0	0	0	0	0
cichlid6994121	0	0	0	0	0
cichlid6994122	0	0	0	0	0
cichlid6994123	0	0	0	0	0
cichlid6994124	0	0	0	0	0
cichlid6994125	0	0	0	0	0
cichlid6994126	0	0	0	0	0
cichlid6994127	0	0	0	0	0
cichlid6994128	0	0	0	0	0
cichlid6994129	0	0	0	0	0
cichlid6994130	0	0	0	0	0
cichlid6994131	0	0	0	0	0
cichlid6994132	0	0	0	0	0
CICHM16429635	0	0	0	0	0
CICHM16429637	0	0	0	0	0
CICHM16429638	0	0	0	0	0
CICHM16429639	0	0	0	0	0
CICHM16429640	0	0	0	0	0
CICHM16429641	0	0	0	0	0
CICHM16429642	0	0	0	0	0
CICHM16429643	0	0	0	0	0
CICHM16429631	0	0	0	0	0
CICHM16429632	0	0	0	0	0
CICHM16429633	0	0	0	0	0
CICHM16429644	0	0	0	0	0
CICHM16429634	0	0	0	0	0
cichlid6978982	0	0	0	0	0
cichlid6979062	0	0	0	0	0
cichlid6979063	0	0	0	0	0
cichlid6979064	0	0	0	0	0
cichlid6979065	0	0	0	0	0
cichlid6979066	0	0	0	0	0
cichlid6979067	0	0	0	0	0
cichlid6979068	0	0	0	0	0
cichlid6979069	0	0	0	0	0
cichlid6979070	0	0	0	0	0
cichlid6979071	0	0	0	0	0
cichlid6979072	0	0	0	0	0
cichlid6979073	0	0	0	0	0
cichlid6979074	0	0	0	0	0
cichlid6979075	0	0	0	0	0
cichlid6979076	0	0	0	0	0
cichlid6979077	0	0	0	0	0
cichlid6979151	0	0	0	0	0
cichlid6979152	0	0	0	0	0
cichlid6979153	0	0	0	0	0
cichlid6979154	0	0	0	0	0
cichlid6979155	0	0	0	0	0
cichlid6979156	0	0	0	0	0
cichlid6979157	0	0	0	0	0
cichlid6979158	0	0	0	0	0
cichlid6979159	0	0	0	0	0
cichlid6979160	0	0	0	0	0
cichlid6979161	0	0	0	0	0
cichlid6979162	0	0	0	0	0
cichlid6979163	0	0	0	0	0
cichlid6979164	0	0	0	0	0
cichlid6979169	0	0	0	0	0
cichlid6979170	0	0	0	0	0
cichlid6979171	0	0	0	0	0
cichlid6979173	0	0	0	0	0
cichlid6979174	0	0	0	0	0
cichlid6979175	0	0	0	0	0
cichlid6979198	0	0	0	0	0
cichlid6979199	0	0	0	0	0
cichlid6979200	0	0	0	0	0
cichlid6979201	0	0	0	0	0
cichlid6979202	0	0	0	0	0
cichlid6979203	0	0	0	0	0
cichlid6979204	0	0	0	0	0
cichlid6979205	0	0	0	0	0
cichlid6979206	0	0	0	0	0
cichlid6979207	0	0	0	0	0
cichlid6979208	0	0	0	0	0
cichlid6979209	0	0	0	0	0
cichlid6979210	0	0	0	0	0
cichlid6979211	0	0	0	0	0
cichlid6979212	0	0	0	0	0
cichlid6979213	0	0	0	0	0
cichlid6979214	0	0	0	0	0
cichlid6979215	0	0	0	0	0
cichlid6979216	0	0	0	0	0
cichlid6979217	0	0	0	0	0
cichlid6979218	0	0	0	0	0
cichlid6979219	0	0	0	0	0
cichlid6979220	0	0	0	0	0
cichlid6979221	0	0	0	0	0
cichlid6979222	0	0	0	0	0
cichlid6979223	0	0	0	0	0
cichlid6979224	0	0	0	0	0
cichlid6979225	0	0	0	0	0
cichlid6979226	0	0	0	0	0
CICHM16429636	0	0	0	0	0
cichlid6978775	0	0	0	0	0
cichlid7020214	0	0	0	0	0
cichlid7020215	0	0	0	0	0
cichlid7020216	0	0	0	0	0
cichlid7020217	0	0	0	0	0
cichlid7020218	0	0	0	0	0
cichlid7020219	0	0	0	0	0
cichlid7020220	0	0	0	0	0
cichlid7020221	0	0	0	0	0
cichlid7020222	0	0	0	0	0
cichlid7020223	0	0	0	0	0
cichlid7020224	0	0	0	0	0
cichlid7020225	0	0	0	0	0
cichlid7020226	0	0	0	0	0
cichlid7020227	0	0	0	0	0
cichlid7020228	0	0	0	0	0
CICHM16429669	0	0	0	0	0
cichlid7020229	0	0	0	0	0
cichlid7020230	0	0	0	0	0
cichlid7020231	0	0	0	0	0
cichlid6994248	0	0	0	0	0
cichlid6994219	0	0	0	0	0
cichlid6993922	0	0	0	0	0
cichlid6993958	0	0	0	0	0
cichlid6994217	0	0	0	0	0
cichlid6993976	0	0	0	0	0
ILBCDS5879577	0	0	0	0	0
cichlid6994254	0	0	0	0	0
CICHM16429578	0	0	0	0	0
CICHM16429579	0	0	0	0	0
CICHM16429580	0	0	0	0	0
CICHM16429581	0	0	0	0	0
CICHM16429582	0	0	0	0	0
CICHM16429569	0	0	0	0	0
CICHM16429570	0	0	0	0	0
CICHM16429571	0	0	0	0	0
CICHM16429572	0	0	0	0	0
CICHM16429573	0	0	0	0	0
CICHM16429574	0	0	0	0	0
CICHM16429575	0	0	0	0	0
CICHM16429746	0	0	0	0	0
CICHM16429576	0	0	0	0	0
cichlid6993897	0	0	0	0	0
cichlid6993898	0	0	0	0	0
cichlid6993899	0	0	0	0	0
cichlid6993902	0	0	0	0	0
cichlid6993904	0	0	0	0	0
cichlid6993909	0	0	0	0	0
cichlid6993912	0	0	0	0	0
cichlid6993913	0	0	0	0	0
cichlid6993914	0	0	0	0	0
cichlid6993923	0	0	0	0	0
cichlid6993924	0	0	0	0	0
cichlid6993949	0	0	0	0	0
cichlid6993962	0	0	0	0	0
cichlid6993977	0	0	0	0	0
CICHM16429577	0	0	0	0	0
cichlid6978971	0	0	0	0	0
cichlid6978878	0	0	0	0	0
cichlid7020211	0	0	0	0	0
cichlid6978865	0	0	0	0	0
cichlid6993920	0	0	0	0	0
cichlid6994243	0	0	0	0	0
cichlid6978973	0	0	0	0	0
CICHM16429673	0	0	0	0	0
cichlid7050660	0	0	0	0	0
cichlid7020334	0	0	0	0	0
cichlid6978767	0	0	0	0	0
cichlid6993892	0	0	0	0	0
cichlid6993910	0	0	0	0	0
ILBCDS5879568	0	0	0	0	0
cichlid6978866	0	0	0	0	0
cichlid6993964	0	0	0	0	0
cichlid6993965	0	0	0	0	0
cichlid6993966	0	0	0	0	0
cichlid6993967	0	0	0	0	0
cichlid6978867	0	0	0	0	0
cichlid6994139	0	0	0	0	0
cichlid6978869	0	0	0	0	0
cichlid6993981	0	0	0	0	0
cichlid6993982	0	0	0	0	0
cichlid6993983	0	0	0	0	0
cichlid6993984	0	0	0	0	0
cichlid6993985	0	0	0	0	0
cichlid6993989	0	0	0	0	0
cichlid6993990	0	0	0	0	0
cichlid6993991	0	0	0	0	0
cichlid6993992	0	0	0	0	0
cichlid6993993	0	0	0	0	0
cichlid6993994	0	0	0	0	0
cichlid6993995	0	0	0	0	0
cichlid6993996	0	0	0	0	0
cichlid6993997	0	0	0	0	0
cichlid6993998	0	0	0	0	0
cichlid6978962	0	0	0	0	0
cichlid6978964	0	0	0	0	0
cichlid6994268	0	0	0	0	0
cichlid6994270	0	0	0	0	0
cichlid6994271	0	0	0	0	0
cichlid6994272	0	0	0	0	0
cichlid6994273	0	0	0	0	0
cichlid6994274	0	0	0	0	0
cichlid7020198	0	0	0	0	0
cichlid7020199	0	0	0	0	0
cichlid6978776	0	0	0	0	0
cichlid6978784	0	0	0	0	0
cichlid6993928	0	0	0	0	0
cichlid6993954	0	0	0	0	0
cichlid6993959	0	0	0	0	0
cichlid6993968	0	0	0	0	0
cichlid7050713	0	0	0	0	0
cichlid7050714	0	0	0	0	0
cichlid7050715	0	0	0	0	0
cichlid7050718	0	0	0	0	0
cichlid7050719	0	0	0	0	0
cichlid6978789	0	0	0	0	0
cichlid7050716	0	0	0	0	0
cichlid7050717	0	0	0	0	0
cichlid7020324	0	0	0	0	0
cichlid6993918	0	0	0	0	0
cichlid6993919	0	0	0	0	0
cichlid6993952	0	0	0	0	0
cichlid6993960	0	0	0	0	0
cichlid6978868	0	0	0	0	0
cichlid6994193	0	0	0	0	0
cichlid6993978	0	0	0	0	0
cichlid6993979	0	0	0	0	0
cichlid6993980	0	0	0	0	0
cichlid6993986	0	0	0	0	0
cichlid6993988	0	0	0	0	0
cichlid7020361	0	0	0	0	0
cichlid6993957	0	0	0	0	0
cichlid6978768	0	0	0	0	0
cichlid6993905	0	0	0	0	0
cichlid6978777	0	0	0	0	0
cichlid6993951	0	0	0	0	0
cichlid6993961	0	0	0	0	0
ILBCDS5879574	0	0	0	0	0
cichlid7020363	0	0	0	0	0
cichlid7050722	0	0	0	0	0
cichlid7050723	0	0	0	0	0
cichlid6994194	0	0	0	0	0
cichlid6994196	0	0	0	0	0
cichlid6994198	0	0	0	0	0
cichlid6994255	0	0	0	0	0
cichlid6994256	0	0	0	0	0
cichlid6994257	0	0	0	0	0
cichlid6994258	0	0	0	0	0
cichlid6994259	0	0	0	0	0
cichlid6994260	0	0	0	0	0
cichlid6994261	0	0	0	0	0
cichlid6994262	0	0	0	0	0
cichlid6978963	0	0	0	0	0
cichlid6994263	0	0	0	0	0
cichlid6994264	0	0	0	0	0
cichlid6994265	0	0	0	0	0
cichlid6994266	0	0	0	0	0
cichlid6994267	0	0	0	0	0
cichlid7020200	0	0	0	0	0
cichlid7020201	0	0	0	0	0
cichlid7020202	0	0	0	0	0
cichlid7050797	0	0	0	0	0
cichlid7050798	0	0	0	0	0
cichlid7050805	0	0	0	0	0
cichlid7050804	0	0	0	0	0
cichlid7050799	0	0	0	0	0
cichlid7050800	0	0	0	0	0
cichlid7050801	0	0	0	0	0
cichlid7050802	0	0	0	0	0
cichlid7050803	0	0	0	0	0
ILBCDS6101032	0	0	0	0	0
cichlid6978879	0	0	0	0	0
cichlid7020282	0	0	0	0	0
CICHM16429626	0	0	0	0	0
CICHM16429627	0	0	0	0	0
CICHM16429628	0	0	0	0	0
cichlid6978976	0	0	0	0	0
CICHM16429722	0	0	0	0	0
CICHM16429616	0	0	0	0	0
CICHM16429618	0	0	0	0	0
CICHM16429617	0	0	0	0	0
CICHM16429619	0	0	0	0	0
CICHM16429620	0	0	0	0	0
CICHM16429621	0	0	0	0	0
CICHM16429622	0	0	0	0	0
CICHM16429623	0	0	0	0	0
cichlid6978966	0	0	0	0	0
CICHM16429624	0	0	0	0	0
CICHM16429625	0	0	0	0	0
CICHM16429630	0	0	0	0	0
ILBCDS6101019	0	0	0	0	0
ILBCDS6101022	0	0	0	0	0
cichlid6978980	0	0	0	0	0
ILBCDS6101002	0	0	0	0	0
CICHM16429629	0	0	0	0	0
cichlid6978781	0	0	0	0	0
cichlid6978969	0	0	0	0	0
cichlid6978979	0	0	0	0	0
CICHM16429723	0	0	0	0	0
cichlid6978977	0	0	0	0	0
ILBCDS6101005	0	0	0	0	0
cichlid6978787	0	0	0	0	0
CICHM16429724	0	0	0	0	0
cichlid6978981	0	0	0	0	0
CICHM16429661	0	2	0	0	0
cichlid6994251	0	2	0	0	0
ILBCDS5421980	0	2	0	1	0
cichlid6994204	0	2	0	2	0
CICHM16429693	0	2	0	1	0
ILBCDS5879541	0	2	0	2	0
CICHM16429689	0	2	0	1	0
CICHM16429690	0	2	0	1	0
CICHM16429688	0	2	0	2	0
cichlid6780012	0	2	0	2	0
CICHM16429691	0	2	0	2	0
ILBCDS5879539	0	1	0	0	0
ILBCDS5879540	0	1	0	0	0
cichlid6780010	0	1	0	0	0
cichlid6994225	0	2	0	0	0
CICHM16429662	0	1	0	0	0
cichlid7020207	0	1	0	0	0
cichlid7020208	0	1	0	0	0
cichlid6994247	0	2	0	0	0
cichlid7020209	0	2	0	0	0
ILBCDS5879529	0	1	0	0	0
ILBCDS5879530	0	1	0	0	0
ILBCDS5879531	0	1	0	0	0
cichlid7020286	0	1	0	0	0
cichlid7020287	0	1	0	0	0
cichlid7020127	0	1	0	0	0
cichlid7050617	0	1	0	0	0
cichlid7050618	0	1	0	0	0
cichlid7050619	0	1	0	0	0
cichlid7050620	0	1	0	0	0
cichlid7050621	0	1	0	0	0
cichlid7050622	0	1	0	0	0
cichlid7050623	0	1	0	0	0
cichlid7050624	0	1	0	0	0
ILBCDS5879552	0	2	0	0	0
cichlid7020125	0	2	0	0	0
cichlid7020126	0	2	0	0	0
cichlid7050625	0	2	0	0	0
CICHM16429731	0	1	0	0	0
ILBCDS5421982	0	1	0	0	0
cichlid6994244	0	1	0	0	0
CICHM16429732	0	1	0	0	0
CICHM16429733	0	1	0	0	0
CICHM16429734	0	1	0	0	0
CICHM16429663	0	2	0	0	0
ILBCDS5879532	0	2	0	2	0
ILBCDS5879533	0	2	0	2	0
ILBCDS5879534	0	2	0	2	0
ILBCDS6101026	0	2	0	1	0
cichlid6993900	0	2	0	1	0
CICHM16429665	0	2	0	1	0
ILBCDS5879553	0	2	0	0	0
ILBCDS6101008	0	1	0	0	0
CICHM16429697	0	1	0	0	0
cichlid6994238	0	1	0	0	0
cichlid7020136	0	1	0	0	0
cichlid6993894	0	2	0	0	0
cichlid6993895	0	2	0	0	0
cichlid6993930	0	2	0	0	0
CICHM16429698	0	2	0	0	0
CICHM16429699	0	2	0	0	0
CICHM16429753	0	2	0	0	0
CICHM16429754	0	2	0	0	0
ILBCDS6101027	0	2	0	0	0
ILBCDS6101030	0	2	0	0	0
ILBCDS5879579	0	2	0	0	0
CICHM16429700	0	2	0	0	0
CICHM16429701	0	2	0	0	0
ILBCDS5879563	0	2	0	0	0
ILBCDS5879565	0	2	0	0	0
ILBCDS5879570	0	2	0	0	0
ILBCDS5879566	0	2	0	0	0
CICHM16429702	0	2	0	0	0
cichlid6994224	0	2	0	0	0
cichlid6994229	0	2	0	0	0
cichlid6994230	0	2	0	0	0
cichlid6994234	0	2	0	0	0
cichlid6994235	0	2	0	0	0
cichlid6994242	0	2	0	0	0
cichlid7050706	0	2	0	0	0
cichlid7050707	0	2	0	0	0
cichlid7050708	0	2	0	0	0
cichlid7050709	0	2	0	0	0
cichlid7020294	0	2	0	0	0
cichlid7020295	0	2	0	0	0
cichlid7020296	0	2	0	0	0
cichlid7020297	0	2	0	0	0
cichlid7020298	0	2	0	0	0
cichlid7020299	0	2	0	0	0
cichlid7020300	0	2	0	0	0
cichlid7020301	0	2	0	0	0
cichlid7020312	0	2	0	0	0
cichlid7020313	0	2	0	0	0
cichlid7020314	0	2	0	0	0
cichlid7020382	0	2	0	0	0
cichlid7050724	0	2	0	0	0
cichlid7050725	0	2	0	0	0
cichlid7050727	0	2	0	0	0
cichlid7050728	0	2	0	0	0
cichlid7050729	0	2	0	0	0
cichlid7050730	0	2	0	0	0
cichlid7050731	0	2	0	0	0
cichlid7050732	0	2	0	0	0
cichlid7050733	0	2	0	0	0
cichlid7050734	0	2	0	0	0
cichlid7050735	0	2	0	0	0
cichlid6993955	0	2	0	0	0
cichlid7020280	0	2	0	0	0
cichlid6993971	0	1	0	0	0
cichlid6994205	0	1	0	0	0
ILBCDS5879572	0	1	0	0	0
ILBCDS6101015	0	1	0	0	0
ILBCDS5421998	0	2	0	2	0
ILBCDS5421990	0	2	0	2	0
cichlid7050675	0	2	0	2	0
cichlid7020317	0	2	0	2	0
cichlid7020321	0	2	0	2	0
ILBCDS5438965	0	2	0	2	0
ILBCDS5438967	0	2	0	2	0
cichlid7050674	0	2	0	2	1
cichlid7020319	0	2	0	2	1
ILBCDS5438966	0	2	0	2	1
cichlid7050676	0	2	0	2	2
cichlid7020320	1	2	0	2	0
cichlid7020316	1	2	0	2	1
cichlid7020318	1	2	0	2	1
cichlid7050655	1	2	0	2	2
cichlid7020381	2	2	0	2	2
cichlid6993917	0	2	0	2	0
cichlid7020290	0	2	0	2	0
cichlid7020135	0	2	0	2	0
cichlid7050615	0	2	0	2	0
CICHM16429668	0	2	0	2	0
cichlid7020133	0	2	0	2	0
cichlid7020134	0	2	0	2	0
CICHM16429703	0	2	0	1	0
ILBCDS5421981	0	2	0	2	0
CICHM16429704	0	2	0	2	0
CICHM16429705	0	2	0	2	0
ILBCDS5879518	0	2	0	2	0
ILBCDS5879519	0	2	0	2	0
ILBCDS5879520	0	2	0	2	0
ILBCDS5879521	0	2	0	2	0
CICHM16429735	0	2	0	2	0
cichlid6993903	0	2	0	0	0
cichlid6994231	0	2	0	0	0
ILBCDS6101012	0	1	0	0	0
cichlid7020213	0	1	0	0	0
ILBCDS5879545	0	1	0	0	0
ILBCDS5879548	0	1	0	0	0
cichlid7020193	0	2	0	0	0
cichlid6993915	0	1	0	0	0
cichlid7020292	0	1	0	0	0
cichlid7020108	0	2	0	0	0
cichlid7020113	0	2	0	0	0
cichlid7020115	0	2	0	0	0
cichlid7020128	0	2	0	0	0
cichlid7020288	0	1	0	0	0
cichlid7050641	0	1	0	0	0
cichlid7050644	0	1	0	0	0
cichlid7050645	0	1	0	0	0
cichlid7050647	0	1	0	0	0
cichlid7050649	0	1	0	0	0
cichlid7050650	0	1	0	0	0
cichlid7020367	0	1	0	0	0
cichlid7020371	0	1	0	0	0
ILBCDS5879546	0	1	0	0	0
ILBCDS5879547	0	1	0	0	0
ILBCDS5879589	0	1	0	0	0
cichlid7050640	0	2	0	0	0
cichlid7050642	0	2	0	0	0
cichlid7050643	0	2	0	0	0
cichlid7050646	0	2	0	0	0
cichlid7050648	0	2	0	0	0
cichlid7050651	0	2	0	0	0
ILBCDS5879590	0	2	0	0	0
ILBCDS5879591	0	2	0	0	0
ILBCDS5879592	0	2	0	0	0
CICHM16429670	0	2	0	0	0
ILBCDS5421992	0	1	0	0	0
ILBCDS5421989	0	1	0	0	0
cichlid6994222	0	2	0	0	0
ILBCDS5421993	0	1	0	0	0
cichlid7020196	0	2	0	0	0
cichlid7050635	0	2	0	1	0
cichlid7050636	0	2	0	1	0
cichlid7050661	0	2	0	1	0
cichlid7050662	0	2	0	1	0
cichlid7050663	0	2	0	1	0
cichlid7050664	0	2	0	1	0
cichlid7050665	0	2	0	1	0
cichlid7050666	0	2	0	1	0
cichlid7050667	0	2	0	1	0
cichlid7050668	0	2	0	1	0
cichlid7050669	0	2	0	1	0
cichlid7050670	0	2	0	1	0
cichlid7050671	0	2	0	1	0
cichlid7050672	0	2	0	1	0
cichlid7050673	0	2	0	1	0
cichlid7050686	0	2	0	1	0
cichlid7050689	0	2	0	1	0
cichlid7050691	0	2	0	1	0
cichlid7050692	0	2	0	1	0
cichlid7050693	0	2	0	1	0
cichlid7050694	0	2	0	1	0
cichlid7050695	0	2	0	1	0
cichlid7050696	0	2	0	1	0
cichlid7050697	0	2	0	1	0
cichlid7050701	0	2	0	1	0
cichlid7050702	0	2	0	1	0
cichlid7050703	0	2	0	1	0
cichlid7050705	0	2	0	1	0
cichlid7050700	0	2	0	1	1
cichlid7050637	0	2	0	2	0
cichlid7050639	0	2	0	2	0
cichlid7050688	0	2	0	2	0
cichlid7050634	0	2	0	2	1
cichlid7050687	0	2	0	2	1
cichlid7050690	0	2	0	2	1
cichlid7050699	0	2	0	2	1
cichlid7050704	0	2	0	2	1
cichlid7020195	0	1	0	0	0
cichlid7020194	0	2	0	0	0
cichlid7020238	0	2	0	0	0
cichlid7020252	0	2	0	0	0
ILBCDS5421972	0	2	0	0	0
cichlid6993956	0	2	0	0	0
cichlid6994135	0	2	0	1	0
CICHM16429692	0	2	0	1	0
cichlid6994136	0	2	0	2	0
cichlid6994212	0	2	0	2	0
cichlid7050720	0	1	0	0	0
cichlid7050721	0	1	0	0	0
ILBCDS6101031	0	1	0	0	0
cichlid7020105	0	2	0	2	0
cichlid7020106	0	2	0	2	0
cichlid6993972	0	2	0	2	0
cichlid6994133	0	2	0	2	0
cichlid6994134	0	2	0	2	0
cichlid7020192	0	2	0	2	0
ILBCDS5879522	0	2	0	2	0
ILBCDS5879523	0	2	0	2	0
cichlid6994138	0	2	0	2	0
cichlid7020323	0	1	0	0	0
cichlid7050653	0	2	0	1	0
cichlid7020302	0	2	0	1	2
cichlid7020332	1	2	0	1	1
cichlid7050654	2	2	0	1	1
ILBCDS5421988	0	2	0	1	0
ILBCDS5421991	0	1	0	0	0
cichlid6994223	0	1	0	0	0
cichlid6994226	0	1	0	0	0
cichlid6994218	0	2	0	0	0
ILBCDS5879580	2	2	0	2	2
ILBCDS5879581	2	2	0	2	2
ILBCDS5879582	2	2	0	2	2
ILBCDS5879583	2	2	0	2	2
ILBCDS5879584	2	2	0	2	2
ILBCDS5421987	0	1	0	0	0
cichlid6994203	0	1	0	0	0
cichlid6994206	0	1	0	0	0
cichlid7020368	0	2	0	0	0
cichlid6993896	0	1	0	0	0
ILBCDS6101009	0	1	0	0	0
cichlid6993931	0	1	0	0	0
cichlid7020304	0	1	0	0	0
cichlid6993929	0	1	0	0	0
CICHM16429604	0	1	0	0	0
CICHM16429605	0	1	0	0	0
CICHM16429606	0	1	0	0	0
CICHM16429607	0	1	0	0	0
CICHM16429608	0	1	0	0	0
CICHM16429609	0	1	0	0	0
CICHM16429613	0	1	0	0	0
CICHM16429614	0	1	0	0	0
CICHM16429615	0	1	0	0	0
ILBCDS5879542	0	1	0	0	0
CICHM16429610	0	2	0	0	0
CICHM16429611	0	2	0	0	0
CICHM16429612	0	2	0	0	0
ILBCDS5879543	0	2	0	0	0
CICHM16429694	0	1	0	0	0
CICHM16429695	0	1	0	0	0
CICHM16429696	0	1	0	0	0
ILBCDS5879567	0	1	0	0	0
cichlid6993893	0	1	0	0	0
cichlid6993916	0	2	0	0	0
cichlid6994213	0	2	0	0	0
cichlid7050616	0	2	0	0	0
CICHM16429716	0	2	0	0	0
cichlid6994137	0	2	0	0	0
cichlid7020233	0	2	0	0	0
cichlid7020234	0	2	0	0	0
cichlid7020237	0	2	0	0	0
CICHM16429717	0	2	0	0	0
cichlid7020256	0	2	0	0	0
cichlid6993953	0	2	0	0	0
cichlid6994249	0	2	0	0	0
cichlid7020210	0	2	0	0	0
cichlid7020254	0	2	0	1	0
cichlid7020264	0	2	0	1	0
cichlid7020255	0	2	1	0	0
cichlid7020235	0	2	0	0	0
cichlid7020236	0	2	1	0	0
cichlid7020249	0	2	1	0	0
cichlid7020336	0	2	1	0	0
cichlid7050656	0	2	0	0	0
cichlid7050657	0	2	0	0	0
cichlid7020315	0	2	0	0	0
cichlid7020378	0	2	0	0	0
cichlid7020379	0	2	0	0	0
cichlid6994063	0	1	0	0	0
cichlid6994190	0	1	0	0	0
cichlid6994241	0	1	0	0	0
ILBCDS6101014	0	2	0	0	0
cichlid6994220	0	2	0	0	0
cichlid6994221	0	2	0	0	0
cichlid6994236	0	2	0	0	0
ILBCDS6101003	0	2	0	0	0
cichlid7020283	0	2	0	0	0
cichlid7020284	0	2	0	0	0
cichlid7020285	0	2	0	0	0
ILBCDS6101006	0	2	0	0	0
ILBCDS6101023	0	2	0	2	0
cichlid7020289	0	2	0	2	0
CICHM16429711	0	2	0	2	0
cichlid6993901	0	2	0	2	0
CICHM16429710	0	2	0	2	0
CICHM16429708	0	2	0	2	0
ILBCDS6101010	0	2	0	2	0
CICHM16429709	0	2	0	2	0
cichlid6994211	0	2	0	2	0
CICHM16429714	0	2	0	2	0
CICHM16429715	0	2	0	2	0
cichlid6994233	0	2	0	2	0
cichlid7020203	0	2	0	2	0
cichlid7020333	1	2	0	2	0
ILBCDS5422000	0	2	0	2	0
cichlid6993907	0	2	0	2	0
cichlid7020310	0	2	0	2	0
cichlid7020176	2	2	2	2	2
ILBCDS5421985	0	1	0	0	0
CICHM16429587	0	1	0	0	0
CICHM16429588	0	1	0	0	0
CICHM16429589	0	1	0	0	0
cichlid6994237	0	1	0	0	0
CICHM16429583	0	1	0	0	0
CICHM16429585	0	1	0	0	0
cichlid7020116	0	1	0	0	0
cichlid7020117	0	1	0	0	0
cichlid7020118	0	1	0	0	0
CICHM16429586	0	1	0	0	0
cichlid7020119	0	1	0	0	0
cichlid7020120	0	1	0	0	0
cichlid7020121	0	1	0	0	0
CICHM16429592	0	1	0	0	0
CICHM16429593	0	1	0	0	0
cichlid7050626	0	1	0	0	0
cichlid7050630	0	1	0	0	0
cichlid7020380	0	1	0	0	0
ILBCDS5879535	0	1	0	0	0
ILBCDS5879536	0	1	0	0	0
ILBCDS5879537	0	1	0	0	0
cichlid6994227	0	2	0	0	0
CICHM16429590	0	2	0	0	0
cichlid6994239	0	2	0	0	0
CICHM16429591	0	2	0	0	0
CICHM16429584	0	2	0	0	0
cichlid7020122	0	2	0	0	0
cichlid7020123	0	2	0	0	0
cichlid7020124	0	2	0	0	0
CICHM16429594	0	2	0	0	0
cichlid7050627	0	2	0	0	0
cichlid7050628	0	2	0	0	0
cichlid7050629	0	2	0	0	0
cichlid7050632	0	2	0	0	0
ILBCDS5879538	0	2	0	0	0
CICHM16429686	0	2	0	0	0
CICHM16429687	0	2	0	0	0
ILBCDS6101004	0	1	0	0	0
CICHM16429685	0	1	0	0	0
CICHM16429682	0	1	0	0	0
CICHM16429683	0	1	0	0	0
cichlid6979078	0	1	0	0	0
CICHM16429684	0	1	0	0	0
ILBCDS5879556	0	1	0	0	0
cichlid6978872	0	1	0	0	0
cichlid6780013	0	1	0	0	0
cichlid6779913	0	2	0	1	0
cichlid6779914	0	2	0	1	0
cichlid6779915	0	2	0	1	0
cichlid6779916	0	2	0	1	0
cichlid6779917	0	2	0	1	0
cichlid6779918	0	2	0	1	0
cichlid6779938	0	2	0	1	0
cichlid6779939	0	2	0	1	0
cichlid6779941	0	2	0	1	0
cichlid6779942	0	2	0	1	0
cichlid6779937	0	2	0	1	1
cichlid7050678	0	2	0	2	0
cichlid7050679	0	2	0	2	0
cichlid7050680	0	2	0	2	0
cichlid7050682	0	2	0	2	0
cichlid7050684	0	2	0	2	0
cichlid6779936	0	2	0	2	0
cichlid6779946	0	2	0	2	0
cichlid6779947	0	2	0	2	0
cichlid6779948	0	2	0	2	0
cichlid6779949	0	2	0	2	0
cichlid6779950	0	2	0	2	0
cichlid6779951	0	2	0	2	0
cichlid6779952	0	2	0	2	0
cichlid6779953	0	2	0	2	0
cichlid6779954	0	2	0	2	0
cichlid6779955	0	2	0	2	0
cichlid6779956	0	2	0	2	0
ILBCDS5438976	0	2	0	2	0
cichlid7020335	0	2	0	2	0
cichlid6780011	0	2	0	0	0
cichlid6978785	0	2	0	2	0
ILBCDS6101017	0	2	0	2	0
ILBCDS5438977	0	2	0	2	0
CICHM16429739	0	2	0	2	0
cichlid6978972	0	2	0	2	0
cichlid6978974	0	2	0	2	0
CICHM16429601	0	2	0	2	0
CICHM16429602	0	2	0	2	0
CICHM16429603	0	2	0	2	0
cichlid6978975	0	2	0	2	0
CICHM16429740	0	2	0	2	0
CICHM16429596	0	2	0	2	0
CICHM16429597	0	2	0	2	0
cichlid6779865	0	2	0	2	0
cichlid6779866	0	2	0	2	0
cichlid6779867	0	2	0	2	0
cichlid6779868	0	2	0	2	0
cichlid6779869	0	2	0	2	0
cichlid6779870	0	2	0	2	0
cichlid6779871	0	2	0	2	0
cichlid6779872	0	2	0	2	0
cichlid6779873	0	2	0	2	0
cichlid6779874	0	2	0	2	0
cichlid6779875	0	2	0	2	0
cichlid6779876	0	2	0	2	0
cichlid6779877	0	2	0	2	0
cichlid6779878	0	2	0	2	0
cichlid6779879	0	2	0	2	0
cichlid6779880	0	2	0	2	0
cichlid6779881	0	2	0	2	0
cichlid6779882	0	2	0	2	0
cichlid6779883	0	2	0	2	0
cichlid6779884	0	2	0	2	0
cichlid6779885	0	2	0	2	0
cichlid6779886	0	2	0	2	0
cichlid6779887	0	2	0	2	0
cichlid6779888	0	2	0	2	0
cichlid7050677	0	2	0	2	0
cichlid6779919	0	2	0	2	0
cichlid6779920	0	2	0	2	0
cichlid6779921	0	2	0	2	0
cichlid6779922	0	2	0	2	0
cichlid6779923	0	2	0	2	0
cichlid6779924	0	2	0	2	0
cichlid6779925	0	2	0	2	0
cichlid6779926	0	2	0	2	0
cichlid6779927	0	2	0	2	0
cichlid6779928	0	2	0	2	0
cichlid6779929	0	2	0	2	0
cichlid6779930	0	2	0	2	0
cichlid6779931	0	2	0	2	0
cichlid6779932	0	2	0	2	0
cichlid6779933	0	2	0	2	0
cichlid6779934	0	2	0	2	0
cichlid6779935	0	2	0	2	0
cichlid7020325	0	2	0	2	0
cichlid7020326	0	2	0	2	0
cichlid7020327	0	2	0	2	0
cichlid7020328	0	2	0	2	0
cichlid7020329	0	2	0	2	0
cichlid7020330	0	2	0	2	0
cichlid7020331	0	2	0	2	0
cichlid6779943	0	2	0	2	0
cichlid6779957	0	2	0	2	0
cichlid6779958	0	2	0	2	0
cichlid6779959	0	2	0	2	0
cichlid6779961	0	2	0	2	0
cichlid6779973	0	2	0	2	0
cichlid6779974	0	2	0	2	0
cichlid6779975	0	2	0	2	0
cichlid6779976	0	2	0	2	0
cichlid6779977	0	2	0	2	0
cichlid6779978	0	2	0	2	0
cichlid6779979	0	2	0	2	0
cichlid6779980	0	2	0	2	0
cichlid6779981	0	2	0	2	0
cichlid6779982	0	2	0	2	0
cichlid6779983	0	2	0	2	0
cichlid6779984	0	2	0	2	0
cichlid6779985	0	2	0	2	0
cichlid6779986	0	2	0	2	0
cichlid6779987	0	2	0	2	0
cichlid6779988	0	2	0	2	0
cichlid6779989	0	2	0	2	0
cichlid6779990	0	2	0	2	0
cichlid7020343	0	2	0	2	0
cichlid7020344	0	2	0	2	0
cichlid7020376	0	2	0	2	0
cichlid6780004	0	2	0	2	0
cichlid6780005	0	2	0	2	0
cichlid6780006	0	2	0	2	0
cichlid6780007	0	2	0	2	0
cichlid6780008	0	2	0	2	0
cichlid6780009	0	2	0	2	0
ILBCDS5879524	0	1	0	0	0
cichlid6978772	0	1	0	0	0
cichlid6978782	0	2	0	0	0
CICHM16429598	0	2	0	0	0
CICHM16429736	0	2	0	0	0
CICHM16429737	0	2	0	0	0
CICHM16429738	0	2	0	0	0
cichlid6993932	0	2	0	0	0
cichlid6993933	0	2	0	0	0
cichlid6993934	0	2	0	0	0
cichlid6993935	0	2	0	0	0
cichlid6993936	0	2	0	0	0
cichlid6993937	0	2	0	0	0
cichlid6993938	0	2	0	0	0
cichlid6993939	0	2	0	0	0
cichlid6993940	0	2	0	0	0
cichlid6993941	0	2	0	0	0
