## Supplementary material for "Introgression dynamics of sex-linked chromosomal inversions shape the Malawi cichlid adaptive radiation": Supplmentary tables in .tsv format: Table_S10.tsv

sample_id	genus	species	sex	location
101	Lethrinops	gossei	M!	Monkey Bay Fisheries harbour
102	Lethrinops	gossei	F!	Monkey Bay Fisheries harbour
105	Alticorpus	mentale	F!	Monkey Bay Fisheries harbour
106	Alticorpus	mentale	M!	Monkey Bay Fisheries harbour
107	Alticorpus	macrocleithrum	F!	Monkey Bay Fisheries harbour
108	Alticorpus	macrocleithrum	F!	Monkey Bay Fisheries harbour
109	Placidochromis	platyrhynchos	F!	Monkey Bay Fisheries harbour
110	Placidochromis	platyrhynchos	F!	Monkey Bay Fisheries harbour
111	Aulonocara	sp.	F!	Monkey Bay Fisheries harbour
112	Aulonocara	sp.	F!	Monkey Bay Fisheries harbour
113	Alticorpus	mentale	M!	Monkey Bay Fisheries harbour
114	Alticorpus	mentale	M!	Monkey Bay Fisheries harbour
115	Alticorpus	geoffreyi	F!	Monkey Bay Fisheries harbour
116	Alticorpus	geoffreyi	M!	Monkey Bay Fisheries harbour
117	Lethrinops	longipinnis	M!	Monkey Bay Fisheries harbour
118	Lethrinops	longipinnis	F!	Monkey Bay Fisheries harbour
121	Tramitichromis	intermedius	F!	Monkey Bay Fisheries harbour
122	Placidochromis	platyrhynchos	F!	Monkey Bay Fisheries harbour
123	Placidochromis	platyrhynchos	F!	Monkey Bay Fisheries harbour
124	Lethrinops	gossei	F!	Monkey Bay Fisheries harbour
125	Alticorpus	macrocleithrum	F!	Monkey Bay Fisheries harbour
126	Alticorpus	mentale	F!	Monkey Bay Fisheries harbour
127	Aulonocara	black chin	M!	Monkey Bay Fisheries harbour
128	Placidochromis	platyrhynchos	M!	Monkey Bay Fisheries harbour
129	Lethrinops	gossei	F!	Monkey Bay Fisheries harbour
130	Lethrinops	gossei	F!	Monkey Bay Fisheries harbour
131	Placidochromis	hennydaviesae	F!	Monkey Bay Fisheries harbour
132	Aulonocara	nyassae	F!	Monkey Bay Fisheries harbour
133	Lethrinops	longimanus	M!	Monkey Bay Fisheries harbour
134	Lethrinops	macrophthalmus	F!	Monkey Bay Fisheries harbour
135	Lethrinops	altus	M!	Monkey Bay Fisheries harbour
139	Mylochromis	anaphyrmus	F!	Monkey Bay Fisheries harbour
142	Otopharynx	speciosus	M!	Monkey Bay Fisheries harbour
143	Otopharynx	speciosus	F!	Monkey Bay Fisheries harbour
144	Otopharynx	speciosus	M!	Monkey Bay Fisheries harbour
150	Mylochromis	anaphyrmus	F!	Monkey Bay Fisheries harbour
151	Mylochromis	anaphyrmus	F!	Monkey Bay Fisheries harbour
154	Chilotilapia	rhoadesii	M!	Monkey Bay Fisheries harbour
155	Chilotilapia	rhoadesii	F!	Monkey Bay Fisheries harbour
156	Hemitaeniochromis	urotaenia	F!	Monkey Bay Fisheries harbour
157	Hemitaeniochromis	urotaenia	M!	Monkey Bay Fisheries harbour
159	Lethrinops	longipinnis	M!	Monkey Bay Fisheries harbour
160	Lethrinops	longipinnis	M!	Monkey Bay Fisheries harbour
161	Copadichromis	quadrimaculatus	M!	Monkey Bay Fisheries harbour
162	Copadichromis	quadrimaculatus	M!	Monkey Bay Fisheries harbour
163	Copadichromis	quadrimaculatus	M!	Monkey Bay Fisheries harbour
164	Aulonocara	rostratus	M!	Monkey Bay Fisheries harbour
165	Aulonocara	rostratus	M!	Monkey Bay Fisheries harbour
176	Copadichromis	quadrimaculatus	F!	Monkey Bay Fisheries harbour
190	Lethrinops	longimanus	F!	Monkey Bay Fisheries harbour
192	Protomelas	triaenodon	F!	Monkey Bay Fisheries harbour
194	Otopharynx	brooksi	M!	Monkey Bay Fisheries harbour
195	Otopharynx	brooksi	M!	Monkey Bay Fisheries harbour
196	Placidochromis	macrognathus	F!	Monkey Bay Fisheries harbour
215	Stigmatochromis	macrorhynchos	M!	Monkey Bay Fisheries harbour
216	Stigmatochromis	macrorhynchos	M!	Monkey Bay Fisheries harbour
217	Stigmatochromis	macrorhynchos	M!	Monkey Bay Fisheries harbour
218	Stigmatochromis	macrorhynchos	M!	Monkey Bay Fisheries harbour
219	Stigmatochromis	macrorhynchos	M!	Monkey Bay Fisheries harbour
220	Stigmatochromis	macrorhynchos	M!	Monkey Bay Fisheries harbour
301	Lethrinops	furcifer	M!	Vintenga
302	Lethrinops	furcifer	M!	Vintenga
304	Lethrinops	linaris	M!	Vintenga
305	Lethrinops	linaris	F!	Vintenga
306	Protomelas	similis	M!	Vintenga
307	Protomelas	similis	F!	Vintenga
308	Lethrinops	marcochir	M!	Vintenga
309	Lethrinops	marcochir	F!	Vintenga
310	Aulonocara	guntheri	F!	Vintenga
313	Trematocranus	placodon	F!	Vintenga
314	Trematocranus	placodon	F!	Vintenga
315	Mylochromis	subocularis	M!	Vintenga
316	Copadichromis	chrysonotus	F!	Vintenga
318	Aulonocara	deep yellow	F!	Vintenga
319	Aulonocara	blue orange	M!	Vintenga
320	Lethrinops	microcephalus	F!	Vintenga
321	Aulonocara	blue orange	F!	Vintenga
324	Mylochromis	subocularis	F!	Vintenga
325	Copadichromis	chrysonotus	M!	Vintenga
326	Aulonocara	blue orange	M!	Vintenga
327	Lethrinops	blue orange	F!	Vintenga
350	Lethrinops	longipinnis	F!	Chipala
353	Copadichromis	quadrimaculatus	F!	Chipala
354	Copadichromis	quadrimaculatus	F!	Chipala
365	Copadichromis	chrysonotus	F!	Vintenga
366	Copadichromis	chrysonotus	F!	Vintenga
367	Otopharynx	tetrastigma	M!	Vintenga
368	Otopharynx	tetrastigma	M!	Vintenga
369	Otopharynx	tetrastigma	F!	Vintenga
379	Copadichromis	chrysonotus	F!	Vintenga
381	Copadichromis	chrysonotus	F!	Vintenga
382	Copadichromis	chrysonotus	F!	Vintenga
383	Copadichromis	chrysonotus	F!	Vintenga
384	Copadichromis	chrysonotus	F!	Vintenga
385	Copadichromis	chrysonotus	F!	Vintenga
386	Otopharynx	tetrastigma	F!	Vintenga
387	Otopharynx	tetrastigma	M!	Vintenga
388	Otopharynx	tetrastigma	M!	Vintenga
389	Otopharynx	tetrastigma	M!	Vintenga
390	Otopharynx	tetrastigma	M!	Vintenga
396	Lethrinops	parvidens	M!	Vintenga
397	Lethrinops	parvidens	M!	Vintenga
398	Copadichromis	chrysonotus	F!	Vintenga
399	Copadichromis	chrysonotus	F!	Vintenga
400	Placidochromis	subocularis	F!	Vintenga
401	Lethrinops	lethrinus	F!	Vintenga
402	Lethrinops	longimanus	F!	Vintenga
403	Aulonocara	minutus	M!	Vintenga
404	Lethrinops	marcochir	M!	Vintenga
405	Dimidiochromis	kiwinge	F!	Vintenga
406	Aulonocara	guntheri	M!	Vintenga
413	Otopharynx	tetrastigma	F!	Vintenga
414	Otopharynx	tetrastigma	F!	Vintenga
415	Trematocranus	placodon	F!	Chia River
416	Otopharynx	tetrastigma	M!	Chia River
417	Trematocranus	placodon	F!	Chia River
418	Otopharynx	tetrastigma	M!	Chia River
419	Protomelas	similis	M!	Chia River
421	Otopharynx	tetrastigma	F!	Chia River
422	Otopharynx	tetrastigma	F!	Chia River
423	Otopharynx	tetrastigma	F!	Chia River
424	Otopharynx	tetrastigma	F!	Chia River
426	Otopharynx	tetrastigma	M!	Chia River
427	Otopharynx	tetrastigma	M!	Chia River
428	Otopharynx	tetrastigma	M!	Chia River
429	Otopharynx	tetrastigma	M!	Chia River
430	Otopharynx	tetrastigma	M!	Chia River
431	Otopharynx	tetrastigma	M!	Chia River
435	Otopharynx	tetrastigma	F!	Chia River
437	Otopharynx	tetrastigma	F!	Chia River
450	Otopharynx	tetrastigma	M!	Chia River
452	Otopharynx	tetrastigma	F!	Chia River
453	Otopharynx	tetrastigma	M!	Chia River
454	Otopharynx	tetrastigma	M!	Chia River
455	Otopharynx	tetrastigma	F!	Chia River
458	Otopharynx	tetrastigma	F!	Chia River
459	Otopharynx	tetrastigma	F!	Chia River
466	Protomelas	similis	F!	Chia River
477	Otopharynx	tetrastigma	F!	Chia River
480	Otopharynx	tetrastigma	F!	Chia River
482	Otopharynx	tetrastigma	F!	Chia River
483	Otopharynx	tetrastigma	F!	Chia River
496	Protomelas	similis	F!	Chia Lagoon
497	Otopharynx	tetrastigma	M!	Lake Chillingali
498	Otopharynx	tetrastigma	M!	Lake Chillingali
499	Otopharynx	tetrastigma	M!	Lake Chillingali
500	Otopharynx	tetrastigma	M!	Lake Chillingali
501	Otopharynx	tetrastigma	M!	Lake Chillingali
502	Otopharynx	tetrastigma	M!	Lake Chillingali
503	Otopharynx	tetrastigma	M!	Lake Chillingali
504	Otopharynx	tetrastigma	M!	Lake Chillingali
506	Otopharynx	tetrastigma	F!	Lake Chillingali
509	Otopharynx	tetrastigma	F!	Lake Chillingali
512	Otopharynx	tetrastigma	F!	Lake Chillingali
514	Otopharynx	tetrastigma	F!	Lake Chillingali
516	Otopharynx	tetrastigma	F!	Lake Chillingali
518	Otopharynx	tetrastigma	M!	Lake Chillingali
534	Otopharynx	tetrastigma	F!	Lake Chillingali
535	Otopharynx	tetrastigma	F!	Lake Chillingali
536	Otopharynx	tetrastigma	M!	Lake Chillingali
537	Otopharynx	tetrastigma	F!	Lake Chillingali
538	Otopharynx	tetrastigma	F!	Lake Chillingali
539	Otopharynx	tetrastigma	F!	Lake Chillingali
540	Otopharynx	tetrastigma	F!	Lake Chillingali
541	Otopharynx	tetrastigma	F!	Lake Chillingali
542	Otopharynx	tetrastigma	F!	Lake Chillingali
543	Otopharynx	tetrastigma	F!	Lake Chillingali
544	Otopharynx	tetrastigma	F!	Lake Chillingali
546	Aulonocara	rostratus	M!	Kanyongoro
552	Otopharynx	argyrosoma	F!	Kanyongoro
553	Lethrinops	parvidens	F!	Kanyongoro
554	Lethrinops	parvidens	M!	Kanyongoro
565	Copadichromis	chrysonotus	F!	Chia River
566	Copadichromis	chrysonotus	F!	Chia River
567	Copadichromis	chrysonotus	F!	Chia River
568	Copadichromis	chrysonotus	F!	Chia River
569	Otopharynx	tetrastigma	M!	Chia River
570	Copadichromis	chrysonotus	F!	Chia River
571	Copadichromis	chrysonotus	F!	Chia River
599	Trematocranus	placodon	F!	Liwalazi
600	Trematocranus	placodon	M!	Liwalazi
601	Lethrinops	marcochir	F!	Liwalazi
602	Lethrinops	marcochir	F!	Liwalazi
604	Mylochromis	anaphyrmus	M!	Liwalazi
605	Mylochromis	anaphyrmus	M!	Liwalazi
606	Mylochromis	anaphyrmus	M!	Liwalazi
607	Lethrinops	longimanus	M!	Liwalazi
608	Lethrinops	longimanus	F!	Liwalazi
609	Lethrinops	longimanus	F!	Liwalazi
610	Lethrinops	longimanus	M!	Liwalazi
622	Otopharynx	argyrosoma	F!	Liwalazi
627	Aulonocara	minutus	M!	Matundu
640	Copadichromis	chrysonotus	F!	Nguwo
648	Trematocranus	placodon	M!	Mikute
649	Trematocranus	placodon	F!	Mikute
654	Lethrinops	parvidens	M!	Mikute
656	Lethrinops	parvidens	F!	Mikute
666	Protomelas	similis	F!	Mikute
669	Protomelas	similis	F!	Mikute
672	Copadichromis	quadrimaculatus	M!	Nguwo
673	Copadichromis	quadrimaculatus	M!	Nguwo
675	Copadichromis	quadrimaculatus	M!	Nguwo
677	Copadichromis	quadrimaculatus	F!	Nguwo
705	Lethrinops	longimanus	F!	Nguwo
706	Otopharynx	argyrosoma	F!	Nguwo
707	Copadichromis	chrysonotus	F!	Nguwo
708	Copadichromis	chrysonotus	M!	Nguwo
734	Protomelas	insignis	F!	Lifuwu
737	Copadichromis	quadrimaculatus	F!	Lifuwu
738	Copadichromis	quadrimaculatus	F!	Lifuwu
739	Copadichromis	quadrimaculatus	F!	Lifuwu
740	Copadichromis	quadrimaculatus	F!	Lifuwu
741	Copadichromis	quadrimaculatus	M!	Lifuwu
742	Lethrinops	albus	M!	Lifuwu
743	Lethrinops	albus	M!	Lifuwu
744	Lethrinops	albus	M!	Lifuwu
745	Lethrinops	albus	M!	Lifuwu
746	Lethrinops	longipinnis	F!	Lifuwu
747	Lethrinops	altus	F!	Lifuwu
748	Lethrinops	blue orange	M!	Lifuwu
749	Lethrinops	blue orange	M!	Lifuwu
756	Otopharynx	speciosus	F!	Lifuwu
762	Aulonocara	deep yellow	M!	Chikombe
763	Aulonocara	deep yellow	M!	Chikombe
764	Aulonocara	deep yellow	M!	Chikombe
765	Aulonocara	deep yellow	M!	Chikombe
766	Aulonocara	deep yellow	M!	Chikombe
767	Lethrinops	dark	F!	Chikombe
768	Lethrinops	dark	F!	Chikombe
769	Lethrinops	dark	M!	Chikombe
771	Alticorpus	mentale	F!	Chikombe
781	Lethrinops	polli	F!	Chikombe
784	Lethrinops	dark	M!	Chikombe
785	Lethrinops	blue orange	M!	Chikombe
786	Aulonocara	brevirostris	M!	Chikombe
801	Lethrinops	polli	F!	Chikombe
802	Placidochromis	long	F!	Chikombe
812	Copadichromis	quadrimaculatus	M!	Chikombe
841	Copadichromis	chrysonotus	M!	Chikombe
844	Placidochromis	hennydaviesae	M!	Monkey Bay Fisheries harbour
846	Placidochromis	platyrhynchos	F!	Monkey Bay Fisheries harbour
848	Lethrinops	albus	M!	Monkey Bay Fisheries harbour
849	Lethrinops	albus	M!	Monkey Bay Fisheries harbour
850	Lethrinops	altus	M!	Monkey Bay Fisheries harbour
851	Lethrinops	altus	M!	Monkey Bay Fisheries harbour
853	Lethrinops	longimanus	M!	Monkey Bay Fisheries harbour
854	Lethrinops	longimanus	M!	Monkey Bay Fisheries harbour
855	Lethrinops	longimanus	M!	Monkey Bay Fisheries harbour
856	Lethrinops	gossei	F!	Monkey Bay Fisheries harbour
857	Lethrinops	gossei	F!	Monkey Bay Fisheries harbour
858	Alticorpus	mentale	M!	Monkey Bay Fisheries harbour
862	Aulonocara	dark	M!	Monkey Bay Fisheries harbour
863	Aulonocara	dark	M!	Monkey Bay Fisheries harbour
864	Aulonocara	dark	M!	Monkey Bay Fisheries harbour
865	Aulonocara	dark	M!	Monkey Bay Fisheries harbour
866	Aulonocara	dark	F!	Monkey Bay Fisheries harbour
867	Aulonocara	dark	F!	Monkey Bay Fisheries harbour
874	Protomelas	similis	F!	Malembo
875	Protomelas	similis	F!	Malembo
876	Protomelas	similis	F!	Malembo
877	Protomelas	similis	F!	Malembo
878	Lethrinops	lethrinus	M!	Malembo
879	Lethrinops	lethrinus	M!	Malembo
880	Lethrinops	lethrinus	M!	Malembo
882	Lethrinops	lethrinus	F!	Malembo
883	Lethrinops	lethrinus	M!	Malembo
884	Lethrinops	lethrinus	M!	Malembo
885	Lethrinops	lethrinus	F!	Malembo
888	Lethrinops	lethrinus	M!	Malembo
889	Lethrinops	lethrinus	F!	Malembo
890	Lethrinops	lethrinus	F!	Malembo
920	Lethrinops	oliveri	M!	Monkey Bay Fisheries harbour
921	Lethrinops	oliveri	M!	Monkey Bay Fisheries harbour
922	Lethrinops	oliveri	M!	Monkey Bay Fisheries harbour
923	Lethrinops	oliveri	M!	Monkey Bay Fisheries harbour
924	Lethrinops	longipinnis	F!	Monkey Bay Fisheries harbour
925	Lethrinops	longipinnis	F!	Monkey Bay Fisheries harbour
926	Lethrinops	longimanus	M!	Monkey Bay Fisheries harbour
927	Lethrinops	longimanus	F!	Monkey Bay Fisheries harbour
928	Aulonocara	rostratus	F!	Monkey Bay Fisheries harbour
929	Aulonocara	rostratus	F!	Monkey Bay Fisheries harbour
930	Aulonocara	dark	M!	Monkey Bay Fisheries harbour
932	Aulonocara	dark	M!	Monkey Bay Fisheries harbour
933	Aulonocara	dark	M!	Monkey Bay Fisheries harbour
934	Aulonocara	dark	M!	Monkey Bay Fisheries harbour
936	Placidochromis	hennydaviesae	M!	Monkey Bay Fisheries harbour
938	Placidochromis	platyrhynchos	M!	Monkey Bay Fisheries harbour
939	Placidochromis	platyrhynchos	F!	Monkey Bay Fisheries harbour
940	Placidochromis	platyrhynchos	F!	Monkey Bay Fisheries harbour
941	Lethrinops	polli	F!	Monkey Bay Fisheries harbour
942	Lethrinops	polli	F!	Monkey Bay Fisheries harbour
943	Lethrinops	polli	M!	Monkey Bay Fisheries harbour
944	Lethrinops	gossei	M!	Monkey Bay Fisheries harbour
945	Lethrinops	gossei	F!	Monkey Bay Fisheries harbour
946	Lethrinops	gossei	M!	Monkey Bay Fisheries harbour
947	Placidochromis	hennydaviesae	F!	Monkey Bay Fisheries harbour
951	Alticorpus	macrocleithrum	F!	Monkey Bay Fisheries harbour
952	Alticorpus	macrocleithrum	F!	Monkey Bay Fisheries harbour
953	Alticorpus	macrocleithrum	F!	Monkey Bay Fisheries harbour
954	Alticorpus	mentale	F!	Monkey Bay Fisheries harbour
955	Alticorpus	mentale	F!	Monkey Bay Fisheries harbour
956	Mylochromis	anaphyrmus	F!	Monkey Bay Fisheries harbour
1023	Alticorpus	mentale	F!	Msaka
1024	Alticorpus	mentale	F!	Msaka
1025	Lethrinops	oliveri	M!	Msaka
1026	Lethrinops	oliveri	M!	Msaka
1027	Lethrinops	oliveri	M!	Msaka
1029	Lethrinops	polli	F!	Msaka
1030	Lethrinops	polli	F!	Msaka
1031	Lethrinops	polli	F!	Msaka
1032	Lethrinops	polli	M!	Msaka
1033	Lethrinops	polli	M!	Msaka
1034	Lethrinops	polli	F!	Msaka
1036	Placidochromis	hennydaviesae	F!	Msaka
1044	Lethrinops	black chin	F!	Msaka
1045	Lethrinops	black chin	M!	Msaka
1046	Lethrinops	black chin	F!	Msaka
1047	Lethrinops	black chin	F!	Msaka
1048	Lethrinops	black chin	M!	Msaka
1049	Lethrinops	black chin	M!	Msaka
1050	Lethrinops	black chin	M!	Msaka
1051	Lethrinops	black chin	M!	Msaka
1052	Lethrinops	albus	M!	Msaka
1054	Lethrinops	albus	F!	Msaka
1055	Lethrinops	albus	F!	Msaka
1056	Lethrinops	albus	F!	Msaka
1057	Lethrinops	albus	F!	Msaka
1058	Lethrinops	albus	F!	Msaka
1060	Lethrinops	albus	M!	Msaka
1061	Aulonocara	rostratus	M!	Msaka
1062	Aulonocara	rostratus	F!	Msaka
1063	Aulonocara	rostratus	F!	Msaka
1064	Aulonocara	rostratus	F!	Msaka
1065	Lethrinops	longipinnis	M!	Msaka
1066	Lethrinops	longipinnis	F!	Msaka
1067	Alticorpus	geoffreyi	F!	Msaka
1068	Alticorpus	geoffreyi	F!	Msaka
1069	Alticorpus	geoffreyi	M!	Msaka
1070	Lethrinops	longimanus	F!	Msaka
1072	Lethrinops	longimanus	F!	Msaka
1073	Lethrinops	longimanus	F!	Msaka
1074	Lethrinops	longimanus	F!	Msaka
1254	Otopharynx	tetrastigma	M!	Mbwadzulu
1255	Otopharynx	tetrastigma	M!	Mbwadzulu
1258	Copadichromis	chrysonotus	F!	Mbwadzulu
1259	Copadichromis	chrysonotus	F!	Mbwadzulu
1260	Copadichromis	chrysonotus	F!	Mbwadzulu
1261	Copadichromis	chrysonotus	F!	Mbwadzulu
1274	Otopharynx	tetrastigma	M!	Mbwadzulu
1276	Copadichromis	chrysonotus	M!	Mbwadzulu
1277	Copadichromis	chrysonotus	M!	Mbwadzulu
1278	Copadichromis	chrysonotus	F!	Mbwadzulu
1279	Copadichromis	chrysonotus	M!	Mbwadzulu
1283	Lethrinops	pink head	M!	Mbwadzulu
1285	Lethrinops	parvidens	F!	Mbwadzulu
1286	Otopharynx	argyrosoma	M!	Mbwadzulu
1289	Otopharynx	argyrosoma	M!	Mbwadzulu
1290	Otopharynx	argyrosoma	M!	Mbwadzulu
1294	Lethrinops	parvidens	F!	Mbwadzulu
1297	Trematocranus	placodon	F!	Mbwadzulu
1298	Lethrinops	parvidens	M!	Mbwadzulu
1300	Protomelas	fenestratus	M!	Mbwadzulu
1302	Placidochromis	subocularis	F!	Mbwadzulu
1304	Placidochromis	subocularis	F!	Mbwadzulu
1323	Otopharynx	tetrastigma	M!	Mitole
1324	Otopharynx	tetrastigma	M!	Mitole
1325	Otopharynx	tetrastigma	M!	Mitole
1326	Otopharynx	tetrastigma	F!	Mitole
1327	Copadichromis	chrysonotus	F!	Mitole
1328	Copadichromis	chrysonotus	F!	Mitole
1329	Copadichromis	chrysonotus	F!	Mitole
1330	Copadichromis	chrysonotus	F!	Mitole
1331	Copadichromis	chrysonotus	F!	Mitole
1332	Copadichromis	chrysonotus	F!	Mitole
1333	Copadichromis	chrysonotus	F!	Mitole
1334	Copadichromis	chrysonotus	F!	Mitole
1335	Copadichromis	chrysonotus	F!	Mitole
1336	Copadichromis	chrysonotus	F!	Mitole
1337	Copadichromis	chrysonotus	M!	Mitole
1338	Otopharynx	argyrosoma	F!	Mitole
1339	Copadichromis	chrysonotus	M!	Mitole
1340	Copadichromis	chrysonotus	F!	Mitole
1364	Otopharynx	heterodon	F!	Thumbi East Island
1365	Otopharynx	heterodon	F!	Thumbi East Island
1366	Mylochromis	labidodon	F!	Thumbi East Island
1368	Mylochromis	labidodon	F!	Thumbi East Island
1372	Dimidiochromis	kiwinge	F!	Thumbi East Island
1414	Otopharynx	tetrastigma	M!	Silli (Lake Malombe)
1416	Otopharynx	tetrastigma	F!	Silli (Lake Malombe)
1417	Otopharynx	tetrastigma	F!	Silli (Lake Malombe)
1418	Otopharynx	tetrastigma	F!	Silli (Lake Malombe)
1420	Otopharynx	tetrastigma	M!	Silli (Lake Malombe)
1421	Otopharynx	argyrosoma	M!	Silli (Lake Malombe)
1422	Otopharynx	argyrosoma	M!	Silli (Lake Malombe)
1423	Otopharynx	argyrosoma	F!	Silli (Lake Malombe)
1424	Otopharynx	argyrosoma	F!	Silli (Lake Malombe)
1425	Otopharynx	argyrosoma	F!	Silli (Lake Malombe)
1430	Otopharynx	argyrosoma	M!	Silli (Lake Malombe)
1432	Otopharynx	argyrosoma	F!	Silli (Lake Malombe)
1433	Otopharynx	argyrosoma	F!	Silli (Lake Malombe)
1434	Otopharynx	argyrosoma	F!	Silli (Lake Malombe)
