## Supplementary material for "Introgression dynamics of sex-linked chromosomal inversions shape the Malawi cichlid adaptive radiation": Supplmentary tables in .tsv format: Table_S11.tsv

sample_id	chr2	chr9	chr10	chr11	chr13
101	2	0	2	2	2
102	2	NA	2	2	2
105	2	NA	2	2	2
106	2	NA	2	2	2
107	2	NA	2	2	0
108	2	NA	2	2	1
109	2	NA	2	2	2
110	2	0	2	2	2
111	2	NA	2	2	2
112	2	NA	2	2	2
113	2	0	2	2	2
114	2	NA	2	2	2
115	2	NA	2	2	2
116	2	1	2	2	2
117	2	0	2	2	1
118	2	0	2	2	2
121	2	1	2	2	2
122	2	1	2	2	2
123	2	1	2	2	2
124	2	0	2	2	2
125	2	0	2	2	0
126	2	1	2	2	2
127	2	0	2	2	2
128	2	0	2	2	2
129	2	NA	2	2	2
130	2	NA	2	2	2
131	2	0	2	2	2
132	2	0	2	2	2
133	2	NA	2	2	2
134	2	0	2	2	2
135	2	0	2	2	2
139	0	0	0	2	0
142	NA	0	0	2	0
143	NA	0	0	2	0
144	NA	0	0	2	0
150	NA	0	0	2	0
151	NA	0	0	2	0
154	NA	1	0	1	0
155	NA	1	0	1	0
156	NA	1	0	1	0
157	NA	1	0	1	0
159	NA	0	0	2	1
160	NA	0	0	2	1
161	0	1	0	1	0
162	0	NA	0	2	0
163	0	1	0	2	0
164	NA	0	NA	2	2
165	NA	0	NA	2	2
176	0	0	0	1	0
190	2	1	2	2	2
192	0	0	0	1	0
194	0	1	0	1	0
195	0	1	0	1	0
196	2	1	2	2	2
215	2	0	1	2	2
216	2	0	1	2	2
217	2	0	1	2	2
218	2	0	1	2	2
219	2	0	1	2	2
220	0	0	0	1	0
301	0	0	0	2	0
302	0	0	0	2	0
304	0	0	0	2	0
305	0	0	0	2	0
306	0	1	0	1	0
307	NA	0	0	1	0
308	2	0	0	2	2
309	1	0	0	2	2
310	2	0	0	2	2
313	0	0	0	1	0
314	0	0	0	1	0
315	0	1	0	1	0
316	0	0	0	2	0
318	2	0	0	2	2
319	2	0	0	2	2
320	0	0	0	2	0
321	2	0	0	2	2
324	0	1	0	1	0
325	0	0	0	1	0
326	2	0	0	2	2
327	0	0	0	2	0
350	0	0	0	2	1
353	0	0	0	1	0
354	0	0	0	2	0
365	0	0	0	2	0
366	0	0	0	2	0
367	0	0	0	0	0
368	0	0	0	0	0
369	2	0	2	2	2
379	0	0	0	2	0
381	0	0	0	1	0
382	0	0	0	2	0
383	0	0	0	2	0
384	0	0	0	2	0
385	0	0	0	2	0
386	0	0	0	1	0
387	0	0	0	1	0
388	0	0	0	0	0
389	0	0	0	1	0
390	0	0	0	1	0
396	0	1	0	2	0
397	0	0	0	2	0
398	0	0	0	2	0
399	0	0	0	1	0
400	0	0	0	1	0
401	0	0	0	2	1
402	2	0	0	2	2
403	2	0	1	2	2
404	2	0	0	2	2
405	2	0	0	2	2
406	2	0	0	2	2
413	0	0	0	2	2
414	0	0	0	1	0
415	0	0	0	0	0
416	0	0	0	1	0
417	0	0	0	0	0
418	1	0	0	1	1
419	0	1	0	0	0
421	0	0	0	2	1
422	0	0	0	2	2
423	0	0	0	2	1
424	0	0	0	1	2
426	0	0	0	1	1
427	0	0	0	2	2
428	0	0	0	2	1
429	0	0	0	1	2
430	2	0	0	2	2
431	1	0	0	2	2
435	0	0	0	1	1
437	1	0	0	2	0
450	0	0	0	2	0
452	1	0	0	2	1
453	0	0	0	2	2
454	1	0	0	2	2
455	1	0	0	2	2
458	1	0	0	2	2
459	0	0	0	2	1
466	0	0	0	0	0
477	1	0	0	2	2
480	1	0	0	2	2
482	0	0	0	2	2
483	0	0	0	1	1
496	0	0	0	0	0
497	0	0	0	1	0
498	0	0	0	2	0
499	0	0	0	1	0
500	0	0	0	1	0
501	0	0	0	0	0
502	0	0	0	1	0
503	0	0	0	1	0
504	0	0	0	1	0
506	0	0	0	1	0
509	0	0	0	1	0
512	0	0	0	2	0
514	0	0	0	1	0
516	0	0	0	1	0
518	0	0	0	1	0
534	0	0	0	1	0
535	0	0	0	2	0
536	0	0	0	1	0
537	0	0	0	1	0
538	0	0	0	2	0
539	0	0	0	2	0
540	0	0	0	0	0
541	0	0	0	2	0
542	0	0	0	1	0
543	0	0	0	1	0
544	0	0	0	1	0
546	2	0	2	2	2
552	0	0	0	2	0
553	0	0	0	2	0
554	0	0	0	2	0
565	0	0	0	2	0
566	0	0	0	2	0
567	0	0	0	2	0
568	0	0	0	2	0
569	1	0	0	1	0
570	0	0	0	2	0
571	0	0	0	2	0
599	0	0	0	2	0
600	0	1	0	0	0
601	0	0	0	2	0
602	0	0	0	2	0
604	0	0	0	2	0
605	0	0	0	1	0
606	0	0	0	1	0
607	0	0	0	2	0
608	0	0	0	2	0
609	0	0	0	2	0
610	0	0	0	2	0
622	0	0	0	2	0
627	2	NA	1	2	2
640	0	0	0	2	0
648	0	1	0	0	0
649	0	0	0	0	0
654	0	0	0	2	0
656	0	0	0	2	0
666	0	0	0	0	0
669	0	0	0	0	0
672	0	0	0	1	0
673	0	0	0	0	0
675	0	0	0	1	0
677	0	0	0	1	0
705	0	0	1	2	1
706	0	0	0	2	0
707	0	0	0	1	0
708	0	0	0	1	0
734	0	0	0	1	0
737	0	0	0	1	0
738	0	0	0	2	0
739	0	0	0	2	0
740	0	0	0	2	0
741	0	0	0	2	0
742	2	0	2	2	2
743	2	0	NA	2	2
744	2	0	NA	2	2
745	2	0	NA	2	2
746	2	0	2	2	2
747	2	0	2	2	2
748	2	0	2	2	2
749	2	0	2	2	2
756	0	0	0	2	0
762	2	0	1	2	2
763	2	0	1	2	2
764	2	0	1	2	2
765	2	0	1	2	2
766	2	0	1	2	1
767	2	0	2	2	0
768	2	0	2	2	0
769	2	0	2	2	0
771	2	0	2	2	0
781	2	0	1	2	0
784	2	0	2	2	0
785	2	0	1	2	0
786	0	0	0	2	0
801	0	0	0	2	0
802	2	0	2	2	0
812	0	1	0	0	2
841	0	0	0	0	2
844	2	NA	2	2	0
846	2	NA	2	2	0
848	2	0	2	2	2
849	2	0	2	2	2
850	2	0	2	2	2
851	2	0	2	2	2
853	2	0	1	2	2
854	2	0	1	2	2
855	2	0	1	2	2
856	2	0	2	2	2
857	2	0	2	2	2
858	2	0	2	2	2
862	2	0	2	2	2
863	2	0	2	2	2
864	2	0	2	2	2
865	2	0	2	2	2
866	2	0	2	2	2
867	2	0	2	2	2
874	0	0	0	0	0
875	0	0	0	0	0
876	0	0	0	0	0
877	0	0	0	0	0
878	1	0	0	1	2
879	2	0	0	2	2
880	0	0	0	1	2
882	0	0	0	0	0
883	1	0	0	1	1
884	1	0	0	1	1
885	0	0	0	0	0
888	1	0	0	1	2
889	0	0	0	0	0
890	1	0	0	2	1
920	2	NA	1	2	2
921	2	0	1	2	2
922	2	0	1	2	2
923	2	0	1	2	2
924	0	0	1	2	2
925	2	0	2	2	2
926	2	0	2	2	2
927	2	NA	2	2	2
928	2	0	2	2	2
929	2	NA	2	2	2
930	2	0	2	2	2
932	2	0	2	2	2
933	2	0	2	2	2
934	2	0	2	2	2
936	2	NA	2	2	2
938	2	NA	2	2	2
939	2	NA	2	2	2
940	2	0	2	2	2
941	2	NA	2	2	2
942	2	0	2	2	2
943	2	0	2	2	2
944	2	0	2	2	2
945	2	0	2	2	2
946	2	0	2	2	2
947	2	NA	2	2	2
951	2	0	2	2	1
952	2	0	2	2	2
953	2	0	2	2	0
954	2	0	2	2	2
955	2	0	2	2	2
956	0	0	0	2	0
1023	2	0	2	2	2
1024	2	0	2	2	2
1025	2	0	1	2	2
1026	2	NA	1	2	2
1027	2	NA	1	2	2
1029	2	NA	2	2	2
1030	2	0	2	2	2
1031	2	NA	2	2	2
1032	2	NA	2	2	2
1033	2	0	2	2	2
1034	2	NA	2	2	2
1036	2	0	1	2	2
1044	2	0	2	2	2
1045	2	NA	2	2	2
1046	2	0	2	2	2
1047	2	0	1	2	2
1048	2	0	2	2	2
1049	2	0	2	2	2
1050	2	0	1	2	2
1051	2	0	0	2	2
1052	2	NA	0	2	2
1054	2	0	0	2	2
1055	2	0	0	2	2
1056	2	0	0	2	2
1057	2	NA	0	2	2
1058	2	0	0	2	2
1060	2	0	2	2	2
1061	2	0	2	2	2
1062	2	0	2	2	2
1063	2	NA	2	2	2
1064	2	NA	2	2	2
1065	1	0	2	2	1
1066	2	0	2	2	2
1067	2	NA	2	2	2
1068	2	NA	2	2	2
1069	2	NA	2	2	2
1070	2	0	2	2	2
1072	2	NA	2	2	2
1073	2	NA	2	2	2
1074	2	NA	2	2	2
1254	1	0	0	0	1
1255	1	0	0	1	0
1258	0	0	0	2	0
1259	0	0	0	2	0
1260	0	0	0	2	0
1261	0	0	0	1	0
1274	0	1	0	0	0
1276	0	1	0	1	0
1277	0	0	0	2	0
1278	0	0	0	1	0
1279	0	0	0	1	0
1283	2	0	0	2	1
1285	2	0	0	2	2
1286	0	0	0	1	0
1289	0	0	0	1	0
1290	0	0	0	1	0
1294	0	0	0	2	0
1297	0	0	0	0	0
1298	0	0	0	2	0
1300	0	1	0	0	0
1302	0	0	0	0	0
1304	0	0	0	0	0
1323	0	0	0	1	1
1324	0	0	0	1	1
1325	0	0	0	1	0
1326	0	0	0	1	1
1327	0	0	0	1	0
1328	0	0	0	1	0
1329	0	0	0	2	0
1330	0	0	0	1	0
1331	0	0	0	1	0
1332	0	0	0	2	0
1333	0	0	0	1	0
1334	0	0	0	2	0
1335	0	0	0	1	0
1336	0	0	0	2	0
1337	0	0	0	1	0
1338	0	0	0	1	0
1339	0	0	0	1	0
1340	0	0	0	1	0
1364	0	0	0	0	0
1365	0	0	0	0	0
1366	0	0	0	0	0
1368	0	0	0	0	0
1372	0	0	0	2	0
1414	0	0	0	1	0
1416	0	0	0	2	0
1417	0	0	0	2	0
1418	0	0	0	2	0
1420	2	0	0	2	1
1421	0	0	0	2	0
1422	0	0	0	1	1
1423	1	0	0	1	1
1424	1	0	0	1	1
1425	0	0	0	1	1
1430	1	0	0	2	2
1432	1	0	0	2	2
1433	1	0	0	2	1
1434	2	0	0	2	2
