## Supplementary material for "Introgression dynamics of sex-linked chromosomal inversions shape the Malawi cichlid adaptive radiation": Supplmentary tables in .tsv format: Table_S12.tsv

sequence_id	sample_id	seq_depth	genus	species	sample_no	sex	group	location	Biosample	Bioproject
cichlid7050782	2A3A	15.95	Astatotilapia	sp-Ruaha-blue	11	U	a_ruaha_blue	Mtera Reservoir	<added_before_publication>	<added_before_publication>
cichlid7050783	2A3B	16.53	Astatotilapia	sp-Ruaha-blue	9	U	a_ruaha_blue	Mtera Reservoir	<added_before_publication>	<added_before_publication>
cichlid7050784	2A4A	13.7	Astatotilapia	sp-Ruaha-blue	12	U	a_ruaha_blue	Mtera Reservoir	<added_before_publication>	<added_before_publication>
cichlid7050785	2A4B	16.96	Astatotilapia	sp-Ruaha-blue	7	U	a_ruaha_blue	Mtera Reservoir	<added_before_publication>	<added_before_publication>
cichlid7050786	2A4C	17.67	Astatotilapia	sp-Ruaha-blue	4	U	a_ruaha_blue	Mtera Reservoir	<added_before_publication>	<added_before_publication>
cichlid7050787	2A5a	20.75	Astatotilapia	sp-Ruaha-blue-Victoria-cluster	1	U	a_ruaha_blue_Victoria-cluster	Mtera Reservoir	<added_before_publication>	<added_before_publication>
cichlid7050788	2A5b	16.47	Astatotilapia	sp-Ruaha-blue-Victoria-cluster	2	U	a_ruaha_blue_Victoria-cluster	Mtera Reservoir	<added_before_publication>	<added_before_publication>
cichlid7050789	2J7a	16.18	Astatotilapia	sp-Ruaha-blue	10	U	a_ruaha_blue	Great Ruaha near Kidatu Bridge	<added_before_publication>	<added_before_publication>
cichlid7050790	2J7B	19.3	Astatotilapia	sp-Ruaha-blue	2	U	a_ruaha_blue	Great Ruaha near Kidatu Bridge	<added_before_publication>	<added_before_publication>
cichlid7050791	2J7C	17.33	Astatotilapia	sp-Ruaha-blue	5	U	a_ruaha_blue	Great Ruaha near Kidatu Bridge	<added_before_publication>	<added_before_publication>
cichlid7050792	2J7D	17.01	Astatotilapia	sp-Ruaha-blue	6	U	a_ruaha_blue	Great Ruaha near Kidatu Bridge	<added_before_publication>	<added_before_publication>
cichlid7050793	2G8	13.49	Astatotilapia	sp-Ruaha-blue	13	U	a_ruaha_blue	Great Ruaha near Kidatu Bridge	<added_before_publication>	<added_before_publication>
cichlid7050794	2G9	18.58	Astatotilapia	sp-Ruaha-blue	3	U	a_ruaha_blue	Great Ruaha near Kidatu Bridge	<added_before_publication>	<added_before_publication>
cichlid7050796	2J2	16.93	Astatotilapia	sp-Ruaha-blue	8	U	a_ruaha_blue	Great Ruaha near Kidatu Bridge	<added_before_publication>	<added_before_publication>
CICHM16429758	MG221	27.94	Astatotilapia	gigliolii	3	U	agigliolii	Near Songea	SAMEA4033331	PRJEB15289
CICHM16429759	MG174A	32.3	Astatotilapia	gigliolii	2	U	agigliolii	Kitele Lake	SAMEA4033332	PRJEB15289
CICHM16429761	MG_188A	31.9	Astatotilapia	sp-Rufiji-blue	1	U	Victoria	Oxbow Lake, Utete	SAMEA6147770	PRJEB15289
CICHM16429762	MG_T5B3	31.19	Astatotilapia	sp-Rufiji-blue	2	U	Victoria	Lake Mansi	SAMEA6147764	PRJEB15289
CICHM16429763	MG_A17_13	35.72	Astatotilapia	bloyeti	2	U	Victoria	Lake Burungi	SAMEA4033333	PRJEB15289
CICHM16429764	MG_P2C8	40.22	Astatotilapia	bloyeti	1	U	Victoria	Lake Kumba	SAMEA4033334	PRJEB15289
CICHM16429766	MG_625A	32.55	Serranochromis	angusticeps	NA	U	CSA	Site 47, Chambeshi swamp	SAMEA4033336	PRJEB15289
CICHM16429767	MG_812	32.38	Pharyngochromis	acuticeps1	NA	U	CSA	Luangwa. Site 61.	SAMEA4033337	PRJEB15289
CICHM16429768	MG_Chemka1	30.28	Ctenochromis	pectoralis	NA	U	Ctenochromis_pectoralis	Chemka Hot Springs	SAMEA4033338	PRJEB15289
CICHM16429769	MG_49A	33.49	Astatotilapia	sp-Rukwa-blue	NA	U	Victoria	Lake Rukwa	SAMEA6147768	PRJEB15289
CICHM16429770	MG_57A	28.87	Astatotilapia	sp-Rukwa-sunset	NA	U	Victoria	Lake Rukwa	SAMEA6147767	PRJEB15289
CICHM16429771	MG_203	31.43	Astatotilapia	sp-Rukwa-large-yellow	NA	U	Victoria	Mkwajundi Market, Lake Rukwa	SAMEA6147765	PRJEB15289
CICHM16429773	GT_2J2	29.01	Astatotilapia	sp-Ruaha-blue	1	U	a_ruaha_blue	Kidatu, Gt Ruaha, Rufiji System	SAMEA6147769	PRJEB15289
CICHM16429774	GT_3A1	34.47	Haplochromis	vanheusdeni	1	U	Haplochromis_vanheusdeni	Kidatu, Gt Ruaha, Rufiji System	SAMEA6147766	PRJEB15289
CICHM16429775	GT_2I5	31.91	Astatotilapia	sp-longfin	NA	U	Victoria	Kidatu, Gt Ruaha, Rufiji System	SAMEA6147771	PRJEB15289
CICHM16429776	GT_2I2	36.85	Astatotilapia	gigliolii	1	U	agigliolii	Ruaha, Kidatu	SAMEA4033339	PRJEB15289
CICHM16429777	GT_2H1	25.15	Astatotilapia	sp-Ruaha-red-cheek	NA	U	Victoria	Kidatu, Gt Ruaha, Rufiji System	SAMEA6147772	PRJEB15289
CICHM16429778	GT_2D10	22.83	Astatotilapia	gigliolii	4	U	agigliolii	Ruvu, Mindu Dam	SAMEA4033340	PRJEB15289
ERR3469485	SAMEA4658652	16.60923531	Lobochilotes	labiatus	2	M	Tanganyika	Lake Tanganyika endemic	SAMEA4658652	PRJEB25984
ERR3469509	SAMEA4658372	17.45861915	Lobochilotes	labiatus	1	M	Tanganyika	Lake Tanganyika endemic	SAMEA4658372	PRJEB25984
ERR3469694	SAMEA4658395	19.41791281	Petrochromis	fasciolatus	NA	M	Tanganyika	Lake Tanganyika endemic	SAMEA4658395	PRJEB25984
ERR3479791	34d79ed6-3e47-11e8-a061-3c4a9275d6c8	20.186635	Pseudosimochromis	curvifrons	NA	M	Tanganyika	Lake_Tanganyika	SAMEA4658593	PRJEB25984
ERR3479856	2f08a6a8-3e47-11e8-a061-3c4a9275d6c8	18.82607771	Gnathochromis	pfefferi	2	M	Tanganyika	Lake Tanganyika endemic	SAMEA4658485	PRJEB25984
ERR3479869	3056e4a2-3e47-11e8-a061-3c4a9275d6c8	18.95827337	Gnathochromis	pfefferi	1	M	Tanganyika	Lake Tanganyika endemic	SAMEA4658520	PRJEB25984
ILBCDS5879551	131A	19.33	Astatotilapia	sp-Ruaha-blue	14	M	a_ruaha_blue	Rujewa/Mbarali	SAMEA2661249	PRJEB1254
ILBCDS6101016	166	15.87	Serranochromis	robustus	NA	U	CSA	Nsinje_river	SAMEA3388865	PRJEB1254
ILBCDS6101021	260A	15.98	Astatotilapia	gigliolii	5	U	agigliolii	Lake_Chiuta	SAMEA3388867	PRJEB1254
SRR12394561	LV_str_Hish_xxx_gen	23.42457877	Haplochromis	ishmaeli	1	M	Victoria	Lake_Victoria	SAMN15685441	PRJNA649899
SRR12394594	LV_nst_Pnye_xxx_gen	53.35494509	Haplochromis	nyererei	1	M	Victoria	Lake_Victoria	SAMN15685499	PRJNA649899
SRR12394623	LV_str_Hchi_xxx_gen	20.82832896	Haplochromis	chilotes1	NA	M	Victoria	Lake_Victoria	SAMN15685440	PRJNA649899
SRR12700808	Astatotilapia nubila	34.68861208	Haplochromis	nubilus	NA	M	Victoria	Lake Victoria	SAMN15891870	PRJNA626405
SRR12700813	Neochromis omnicaeruleus	23.95260335	Haplochromis	omnicaeruleus	NA	M	Victoria	Lake_Victoria	SAMN15891865	PRJNA626405
SRR12700814	Neochromis sp. ""yellow anal scraper""	25.85362524	Haplochromis	sp-yellow-anal-scraper	NA	M	Victoria	Lake_Victoria	SAMN15891864	PRJNA626405
SRR12700817	Labrochromis ishmaeli	34.46646064	Haplochromis	ishmaeli	2	M	Victoria	Lake Victoria endemic	SAMN15891861	PRJNA626405
SRR12700822	Yssichromis laparogramma	20.43764395	Haplochromis	laparogramma	NA	M	Victoria	Lake Victoria endemic	SAMN15891857	PRJNA626405
SRR12700826	Neochromis sp. ""long black""	51.76706337	Haplochromis	sp-long-black	NA	M	Victoria	Lake_Victoria	SAMN15891853	PRJNA626405
SRR12700833	Macropleurodus bicolor	20.66813891	Haplochromis	bicolor	NA	M	Victoria	Lake Victoria endemic	SAMN15891847	PRJNA626405
SRR12700835	Ptyochromis xenognathus	35.80929716	Haplochromis	xenognathus	NA	M	Victoria	Lake Victoria endemic	SAMN15891845	PRJNA626405
SRR12700836	Yssichromis plumbus	39.39356095	Haplochromis	sp-plumbus	NA	M	Victoria	Lake Victoria	SAMN15891844	PRJNA626405
SRR12700850	Lipochromis cryptodon	30.60623767	Haplochromis	cryptodon	NA	M	Victoria	Lake Victoria endemic	SAMN15891831	PRJNA626405
SRR12700856	Labrochromis ""stone""	23.74681467	Haplochromis	sp-stone	NA	M	Victoria	Lake Victoria	SAMN15891826	PRJNA626405
SRR12700869	Pyxichromis sp. ""stripe""	36.20234311	Haplochromis	sp-stripe	NA	M	Victoria	Kyoga basin	SAMN15891814	PRJNA626405
SRR12700872	Pyxichromis orthostoma	26.6449629	Halpochromis	orthostoma	NA	M	Victoria	Kyoga basin	SAMN15891811	PRJNA626405
SRR12700873	Enterochromis cinctus	30.11074717	Haplochromis	cinctus	NA	M	Victoria	Lake Victoria	SAMN15891775	PRJNA626405
SRR12700876	Haplochromis lividus	28.08536389	Haplochromis	lividus	NA	M	Victoria	Kyoga basin	SAMN15891808	PRJNA626405
SRR12700879	Neochromis greenwoodi	21.4477862	Haplochromis	greenwoodi	NA	M	Victoria	Lake_Victoria	SAMN15891805	PRJNA626405
SRR12700885	Astatotilpia sp. ""nubila rocks""	29.72300939	Haplochromis	sp-nubila-rocks	NA	M	Victoria	Lake Victoria	SAMN15891800	PRJNA626405
SRR12700886	Neochromis gigas	27.0454886	Haplochromis	gigas	NA	M	Victoria	Lake_Victoria	SAMN15891799	PRJNA626405
SRR12700889	Neochromis sp. ""unicuspid scraper""	29.87054892	Haplochromis	sp-unicuspid-scraper	NA	M	Victoria	Lake_Victoria	SAMN15891796	PRJNA626405
SRR12700890	Harpagochromis vonlinnei	31.86517808	Haplochromis	vonlinnei	NA	M	Victoria	Lake Victoria	SAMN15891795	PRJNA626405
SRR12700899	Harpagochromis howesi	28.83338155	Haplochromis	howesi	NA	M	Victoria	Lake Victoria endemic	SAMN15891787	PRJNA626405
SRR12700904	Neochromis rufocaudalis	19.32043446	Haplochromis	rufocaudalis	NA	M	Victoria	Lake_Victoria	SAMN15891782	PRJNA626405
SRR12700909	Paralabidochromis chilotes	22.52949243	Haplochromis	chilotes2	NA	M	Victoria	Lake Victoria	SAMN15891781	PRJNA626405
SRR2886826	HARPVIT64394	15.43919461	Haplochromis	vittatus	NA	M	Victoria	Kivu	SAMN04158996	PRJNA298405
SRR2886827	PARAPAU64571	15.44312534	Haplochromis	paucidens	NA	M	Victoria	Lake_Kivu	SAMN04158997	PRJNA298405
SRR2886829	SERRCHECK78584	11.99248244	Serranochromis	sp-checkerboard	NA	M	CSA	Mweru	SAMN04158995	PRJNA298405
SRR2886830	ORTHORED78357	14.70379823	Orthochromis	sp-red-cheek	NA	M	Pseudocrenilabrus	Mweru	SAMN04158994	PRJNA298405
SRR4169618	10560.PunPundMak	20.89439268	Haplochromis	pundamilia	1	M	Victoria	Makobe_Island,_Lake_Victoria	SAMN05711175	PRJNA339828
SRR4169619	11297.PunPundMak	19.10456599	Haplochromis	pundamilia	2	M	Victoria	Makobe_Island,_Lake_Victoria	SAMN05711178	PRJNA339828
SRR4169621	11591.PunNyerMak	21.43314967	Haplochromis	nyererei	2	M	Victoria	Makobe_Island,_Lake_Victoria	SAMN05711162	PRJNA339828
SRR5099819	81032	14.19623457	Astatotilapia	pharyngalis	NA	M	Victoria	Kazinga Channel, Lake_Edward	SAMN06066504	PRJNA355227
SRR5099858	64767	14.70725182	Astatotilapia	gracilior	NA	M	Victoria	Lake_Kivu	SAMN06066473	PRJNA355227
SRR5221055	Astatotilapia_latifasciata_2B	29.23507048	Haplochromis	latifasciatus	2	M	Victoria	Lakes Kyoga and Nawampasa, satellite lakes of Lake Victoria (samples from fish trade)	SAMN06286322	PRJNA369442
SRR5221056	Astatotilapia_latifasciata_0B	38.21016469	Haplochromis	latifasciatus	1	M	Victoria	Lakes Kyoga and Nawampasa, satellite lakes of Lake Victoria (samples from fish trade)	SAMN06286321	PRJNA369442
SRR6001357	Tropheus sp. females	20.32552699	Tropheus	sp-black	NA	M	Tanganyika	Ikola, Lake Tanganyika	SAMN07509398	PRJNA400462
SRR7185109	MJD1	18.18068832	Pseudocrenilabrus	philander	2	M	CSA	Mbulu Creek, Chila	SAMN09226141	PRJNA472096
SRR7662364	MIA9	22.48838376	Shuja	horei	2	M	Tanganyika	Ndole Lake, Lufubu	SAMN09786227	PRJNA485198
SRR7662396	KZE8	19.51815174	Haplochromis	stappersii	2	M	Victoria	Rusizi Lake, Rusizi	SAMN09786248	PRJNA485198
SRR7662423	LKH2	23.32733236	Astatotilapia	burtoni	1	M	Astatotilapia_burtoni	Kalambo River 1, Kalambo	SAMN09786101	PRJNA485198
SRR7662436	KBC7	22.46569367	Astatotilapia	burtoni	2	M	Astatotilapia_burtoni	Rusizi River, Ruzizi	SAMN09786187	PRJNA485198
SRR7662527	MFI7	24.20052868	Shuja	horei	1	M	Tanganyika	Ndole Lake, Lufubu	SAMN09786221	PRJNA485198
SRR9657520	HXC4	7.595320891	Astatotilapia	sp-Chipwa	2	M	Victoria	Kalambo Lake / Chipwa, Lake_Tanganyika	SAMN12123646	PRJNA550295
SRR9657521	HXC5	11.1552676	Astatotilapia	sp-Chipwa	1	M	Victoria	Kalambo Lake / Chipwa, Lake_Tanganyika	SAMN12123647	PRJNA550295
SRR9657522	HXC6	20.042515	Orthochromis	indermauri	1	M	Pseudocrenilabrus	Lufubu River 2 (Chomba), Lake_Tanganyika_affluent	SAMN12123648	PRJNA550295
SRR9657527	HXC7	7.473062377	Orthochromis	indermauri	2	M	Pseudocrenilabrus	Lufubu River 2 (Chomba), Lake_Tanganyika_affluent	SAMN12123649	PRJNA550295
SRR9657565	AWI5	9.170480887	Limnotilapia	dardennii	2	M	Tanganyika	Kalambo (Toby's) Lodge, Lake_Tanganyika	SAMN12123607	PRJNA550295
SRR9657566	AWI6	9.411594725	Limnotilapia	dardennii	1	M	Tanganyika	Kalambo (Toby's) Lodge, Lake_Tanganyika	SAMN12123608	PRJNA550295
SRR9665691	IPB6	11.08422238	Interochromis	loocki	1	M	Tanganyika	Kalambo (Toby's) Lodge, Lake_Tanganyika	SAMN12123694	PRJNA550295
SRR9665698	IPF3	8.73780497	Interochromis	loocki	2	M	Tanganyika	Kalambo (Toby's) Lodge, Lake_Tanganyika	SAMN12123699	PRJNA550295
SRR9673860	KYE2	8.346485819	Orthochromis	malagaraziensis	NA	M	Orthochromis	Malagarasi 2 (Uvinza), Lake_Tanganyika_affluent	SAMN12124019	PRJNA550295
SRR9673861	KYE7	7.976002551	Orthochromis	uvinzae	NA	M	Orthochromis	Malagarasi 2 (Uvinza), Lake_Tanganyika_affluent	SAMN12124020	PRJNA550295
SRR9673863	KDC6	8.736964336	Orthochromis	mazimeroensis	NA	M	Orthochromis	Mazimoero, Lake_Tanganyika_affluent	SAMN12123984	PRJNA550295
SRR9673865	KYG1	7.508041642	Astatotilapia	paludinosa	NA	M	Victoria	Malagarasi 2 (Uvinza), Lake_Tanganyika_affluent	SAMN12124021	PRJNA550295
SRR9673933	LJE8	24.69357873	Astatotilapia	sp-kilossana	NA	M	agigliolii	Wami_River	SAMN12124121	PRJNA550295
SRR9673939	LJD2	6.559519823	Astatotilapia	flaviijosephi	NA	M	Victoria	Jordan	SAMN12124119	PRJNA550295
SRR9673986	JUA4	15.41096895	Pseudosimochromis	babaulti	NA	M	Tanganyika	Kitaza south, Lake_Tanganyika	SAMN12123859	PRJNA550295
SRR9675322	JWG4	17.90248513	Tropheus	annectens	NA	M	Tanganyika	Mukamba, Lake_Tanganyika	SAMN12123917	PRJNA550295
SRR9675323	JWG3	8.718228611	Haplochromis	vanheusdeni	2	M	Haplochromis_vanheusdeni	Ruaha_River	SAMN12123916	PRJNA550295
SRR9675325	JWG1	21.62176637	Pseudocrenilabrus	philander	1	M	Pseudocrenilabrus	Mbulu, Lake_Tanganyika_affluent	SAMN12123914	PRJNA550295
SRR9675327	JWF8	19.70573221	Thoracochromis	brauschi	NA	M	CSA	Lake_Fwa	SAMN12123912	PRJNA550295
SRR9675339	JWF5	23.37714355	Serranochromis	macrocephalus	NA	M	CSA	Mukambi / Kafue, Kafue_River	SAMN12123909	PRJNA550295
SRR9675347	JWF3	19.4524766	Pharyngochromis	acuticeps2	NA	M	CSA	Mambova / Zambezi, Zambezi_River	SAMN12123907	PRJNA550295
SRR9675348	JWF4	18.05369852	Sargochromis	carlottae	NA	M	CSA	Mambova / Zambezi, Zambezi_River	SAMN12123908	PRJNA550295
SRR9675381	KAE8	9.031217604	Astatoreochromis	straeleni	NA	M	Haplochromis_vanheusdeni	Rusizi 2, Lake_Tanganyika_affluent	SAMN12123967	PRJNA550295
SRR9675392	JYD3	15.74355598	Haplochromis	stappersii	1	M	Victoria	Bujumbura Creek, Lake_Tanganyika	SAMN12123946	PRJNA550295
SRR9675397	JXH5	16.61352108	Petrochromis	orthognathus	NA	M	Tanganyika	Nyaruhongoka 2, Lake_Tanganyika	SAMN12123943	PRJNA550295
SRR9720036	106985	26.44835042	Pseudocrenilabrus	multicolor	NA	M	CSA	Lake_Victoria	SAMN12321238	PRJNA553794
