## Supplementary material for "Introgression dynamics of sex-linked chromosomal inversions shape the Malawi cichlid adaptive radiation": Supplmentary tables in .tsv format: Table_S13.tsv

P1	P2	P3	Dstatistic	Z-score	p-value	f4-ratio	BBAA	ABBA	BABA
chr9hets_m	chr9hets_o	Pseudocrenilabrus_philander	0.453257	6.44226	1.17709e-10	0.573699	197.619	116.1	43.6791
chr9hets_m	chr9hets_o	Orthochromis_mazimeroensis	0.452918	5.57585	2.46326e-08	0.638733	196.359	78.6692	29.6222
chr9hets_m	chr9hets_o	Ctenochromis_pectoralis	0.400126	5.00694	5.53026e-07	0.525385	196.347	92.1057	39.462
chr9hets_m	chr9hets_o	Orthochromis_malagaraziensis	0.386246	4.71835	2.37765e-06	0.606098	198.541	74.7629	33.101
chr9hets_m	chr9hets_o	Orthochromis_uvinzae	0.377436	4.57293	4.80946e-06	0.636092	198.419	81.2398	36.7182
chr9hets_m	chr9hets_o	Pseudocrenilabrus_multicolor	0.371034	5.17406	2.29062e-07	0.507152	199.49	108.678	49.8563
chr9hets_m	chr9hets_o	Serranochromis_sp-checkerboard	0.299049	3.70117	0.000214611	0.440914	196.821	85.2553	46.0027
chr9hets_m	chr9hets_o	Serranochromis_angusticeps	0.291998	3.55167	0.000382797	0.424187	198.557	85.8666	47.0541
chr9hets_m	chr9hets_o	Serranochromis_robustus	0.271368	3.15936	0.00158116	0.411636	198.255	83.148	47.6529
chr9hets_m	chr9hets_o	Orthochromis_indermauri	0.270363	3.18688	0.00143818	0.428424	202.364	74.5484	42.8171
chr9hets_m	chr9hets_o	Thoracochromis_brauschi	0.266487	3.20131	0.00136805	0.394365	198.924	83.0127	48.0786
chr9hets_m	chr9hets_o	Serranochromis_macrocephalus	0.260824	3.18204	0.00146242	0.391833	198.644	84.1184	49.3156
chr9hets_m	chr9hets_o	Gnathochromis_pfefferi	0.241147	2.94936	0.00318432	0.378568	200.363	90.8274	55.533
chr9hets_m	chr9hets_o	Orthochromis_sp-red-cheek	0.2339	2.59928	0.00934196	0.354278	201.052	68.8865	42.77
chr9hets_m	chr9hets_o	Pharyngochromis_acuticeps1	0.232235	2.67975	0.00736772	0.364176	200.649	75.6729	47.1493
chr9hets_m	chr9hets_o	Pharyngochromis_acuticeps2	0.229198	2.66851	0.00761875	0.371743	200.865	77.5571	48.6342
chr9hets_m	chr9hets_o	Haplochromis_vanheusdeni	0.22521	2.94151	0.00326621	0.382646	199.729	90.2045	57.043
chr9hets_m	chr9hets_o	Sargochromis_carlottae	0.221806	2.58927	0.00961803	0.35669	199.997	77.1508	49.139
chr9hets_m	chr9hets_o	Pseudosimochromis_curvifrons	0.181843	2.14672	0.0318156	0.284248	201.517	82.6014	57.1826
chr9hets_m	chr9hets_o	Pseudosimochromis_babaulti	0.146149	1.7444	0.0810899	0.237993	201.643	81.6834	60.852
chr9hets_o	chr9hets_m	Neochromis_sp-yellow-anal-scraper	0.143059	1.82129	0.0685624	0.250682	198.464	106.158	79.5857
chr9hets_o	chr9hets_m	Haplochromis_sp-Chipwa	0.140672	1.79597	0.072499	0.24093	197.66	106.13	79.9535
chr9hets_m	chr9hets_o	Tropheus_annectens	0.138457	1.50996	0.131054	0.233953	202.805	65.5774	49.6266
chr9hets_m	chr9hets_o	Astatoreochromis_straeleni	0.130781	1.55454	0.120055	0.233102	198.555	84.3233	64.8184
chr9hets_o	chr9hets_m	Haplochromis_chilotes1	0.130451	1.57232	0.115876	0.213167	198.872	99.2595	76.3509
chr9hets_o	chr9hets_m	Haplochromis_paludinosus	0.130172	1.61476	0.106363	0.237521	198.201	97.9004	75.3483
chr9hets_o	chr9hets_m	Haplochromis_nubilus	0.129893	1.6261	0.103929	0.231547	199.217	100.103	77.0869
chr9hets_o	chr9hets_m	Neochromis_rufocaudalis	0.128409	1.62747	0.103638	0.2235	199.163	104.875	81.0058
chr9hets_o	chr9hets_m	Astatotilapia_sp-Rukwa-sunset	0.128087	1.67413	0.094105	0.228153	199.173	107.718	83.2569
chr9hets_o	chr9hets_m	Neochromis_sp-unicuspid-scraper	0.126792	1.58373	0.113255	0.221084	199.957	103.85	80.4789
chr9hets_o	chr9hets_m	Astatotilapia_sp-Rukwa-blue	0.11344	1.45927	0.144491	0.205301	198.865	105.897	84.3191
chr9hets_o	chr9hets_m	Haplochromis_ishmaeli	0.113348	1.3746	0.169256	0.189545	199.603	99.6397	79.3513
chr9hets_m	chr9hets_o	Haplochromis_sp-kilossana	0.108258	1.3438	0.179012	0.181118	200.297	100.273	80.6832
chr9hets_o	chr9hets_m	Haplochromis_xenognathus	0.107352	1.35382	0.175793	0.193272	198.634	102.21	82.3922
chr9hets_o	chr9hets_m	Astatotilapia_sp-Rukwa-large-yellow	0.107268	1.39659	0.162538	0.198295	198.334	107.236	86.4589
chr9hets_o	chr9hets_m	Haplochromis_chilotes2	0.107047	1.34264	0.179388	0.192487	198.679	99.0562	79.8995
chr9hets_o	chr9hets_m	Pundamilia_pundamilia	0.103258	1.35236	0.176262	0.195716	200.124	103.305	83.9677
chr9hets_o	chr9hets_m	Enterochromis_cinctus	0.102368	1.28965	0.197171	0.189418	199.666	101.241	82.4384
chr9hets_o	chr9hets_m	Neochromis_greenwoodi	0.102247	1.29325	0.195925	0.191113	197.875	103.302	84.1373
chr9hets_o	chr9hets_m	Astatotilapia_flaviijosephi	0.10164	1.28782	0.19781	0.179667	195.922	103.599	84.4826
chr9hets_o	chr9hets_m	Astatotilapia_sp-nubila-rocks	0.0994088	1.22487	0.220623	0.183013	199.801	98.9978	81.095
chr9hets_o	chr9hets_m	Astatotilapia_sp-Rufiji-blue	0.098644	1.30059	0.1934	0.179011	198.634	107.384	88.1002
chr9hets_o	chr9hets_m	Neochromis_gigas	0.0973926	1.22805	0.219428	0.180688	199.147	103.333	84.9914
chr9hets_o	chr9hets_m	Haplochromis_lividus	0.0967966	1.19429	0.232366	0.17608	198.579	101.834	83.8591
chr9hets_o	chr9hets_m	Gaurochromis_sp-stone	0.096193	1.20705	0.227414	0.177	198.552	103.398	85.2513
chr9hets_o	chr9hets_m	Astatotilapia_stappersii	0.0960276	1.29176	0.19644	0.19735	199.272	101.591	83.7898
chr9hets_o	chr9hets_m	Pyxichromis_sp-stripe	0.0959967	1.19198	0.23327	0.171807	199.062	99.4864	82.0587
chr9hets_o	chr9hets_m	Neochromis_sp-long-black	0.0937963	1.15483	0.248158	0.167301	198.969	100.269	83.072
chr9hets_o	chr9hets_m	Haplochromis_vittatus	0.0910928	1.14797	0.25098	0.1662	198.202	96.996	80.8
chr9hets_o	chr9hets_m	Haplochromis_bicolor	0.0894797	1.09504	0.273498	0.166418	198.339	98.6033	82.4066
chr9hets_o	chr9hets_m	Yssichromis_sp-plumbus	0.0873822	1.08875	0.276266	0.156332	200.373	99.5325	83.5356
chr9hets_o	chr9hets_m	Haplochromis_paucidens	0.0868129	1.11685	0.264059	0.164934	199.01	101.654	85.414
chr9hets_m	chr9hets_o	Ctenochromis_horei	0.0856034	1.05053	0.293477	0.153293	201.805	74.646	62.8738
chr9hets_o	chr9hets_m	Haplochromis_howesi	0.0853053	1.05383	0.291962	0.151743	198.544	99.8953	84.1917
chr9hets_o	chr9hets_m	Haplochromis_laparogramma	0.0833103	1.04636	0.295396	0.15208	198.751	99.1345	83.8869
chr9hets_o	chr9hets_m	Thoracochromis_pharyngalis	0.0826022	1.07668	0.281625	0.150623	198.09	103.13	87.3928
chr9hets_m	chr9hets_o	Tropheus_sp-black	0.0815951	0.921408	0.356837	0.160609	204.25	61.1462	51.9205
chr9hets_o	chr9hets_m	Astatotilapia_sp-Ruaha-blue-LVRScluster	0.0814964	1.12491	0.260628	0.167599	198.032	106.695	90.6152
chr9hets_o	chr9hets_m	Astatotilapia_sp-Ruaha-blue	0.0786584	1.11572	0.264543	0.157662	200.555	104.882	89.5852
chr9hets_o	chr9hets_m	Pundamilia_nyererei	0.0773666	1.00359	0.315577	0.152363	199.421	102.204	87.5253
chr9hets_o	chr9hets_m	Lipochromis_cryptodon	0.0769997	0.975796	0.329165	0.140216	199.504	104.935	89.9307
chr9hets_o	chr9hets_m	Haplochromis_vonlinnei	0.0733523	0.920515	0.357304	0.135805	197.902	100.444	86.7158
chr9hets_m	chr9hets_o	Interochromis_loocki	0.0726926	0.820194	0.412105	0.131904	202.038	62.5813	54.0995
chr9hets_o	chr9hets_m	Astatotilapia_sp-Ruaha-yellow1	0.0711968	0.92035	0.35739	0.126482	198.042	103.71	89.924
chr9hets_o	chr9hets_m	Neochromis_omnicaeruleus	0.0688205	0.87056	0.383994	0.132471	198.605	102.627	89.4113
chr9hets_m	chr9hets_o	Petrochromis_orthognathus	0.0686383	0.751591	0.452297	0.114809	200.52	62.311	54.3066
chr9hets_m	chr9hets_o	Lobochilotes_labiatus	0.0684677	0.799518	0.42399	0.126067	202.513	65.0879	56.7462
chr9hets_o	chr9hets_m	Haplochromis_gracilior	0.0673191	0.875594	0.381251	0.132041	197.417	99.8465	87.2512
chr9hets_o	chr9hets_m	Astatotilapia_bloyeti	0.0658162	0.850752	0.394907	0.116583	198.701	104.017	91.1702
chr9hets_o	chr9hets_m	Haplochromis_burtoni	0.0632395	0.88082	0.378415	0.144188	201.404	89.7924	79.1111
chr9hets_m	chr9hets_o	Astatotilapia_gigliolii	0.0607533	0.804908	0.420873	0.117018	200.983	101.417	89.8003
chr9hets_o	chr9hets_m	Astatotilapia_sp-Ruaha-yellow2	0.0580584	0.766431	0.44342	0.109921	197.289	104.043	92.6249
chr9hets_m	chr9hets_o	Limnotilapia_dardennii	0.0544458	0.679025	0.497122	0.119923	202.072	70.4189	63.1468
chr9hets_o	chr9hets_m	Pyxichromis_orthostoma	0.0528053	0.667824	0.504246	0.0984317	199.383	99.655	89.6582
chr9hets_o	chr9hets_m	Astatotilapia_latifasciata	0.0436106	0.547836	0.583805	0.0838526	199.752	98.0713	89.8748
chr9hets_o	chr9hets_m	Petrochromis_fasciolatus	0.0300467	0.327859	0.743018	0.054701	199.258	64.7049	60.9299
