## Supplementary material for "Introgression dynamics of sex-linked chromosomal inversions shape the Malawi cichlid adaptive radiation": Supplmentary tables in .tsv format: Table_S14.tsv

Species	Clade	min (m)	max (m)	mean (m)
Alticorpus_geoffreyi	A. mentale+	49.0	114.5	84.57291666666667
Alticorpus_macrocleithrum	Deep Aulonocara/Alticorpus	59.5	114.5	86.38888888888889
Alticorpus_mentale	A. mentale+	48.05	128.5	83.20217391304348
Alticorpus_peterdaviesi	Deep Aulonocara/Alticorpus	79.0	79.0	79.0
Aristochromis_christyi	Rocky pursuit predators	14.5	59.0	40.71666666666667
Aulonocara_blue-orange	Shallow rocky Aulonocara	80.5	80.5	80.5
Aulonocara_copper	Deep Aulonocara/Alticorpus
Aulonocara_deep	Deep Aulonocara/Alticorpus
Aulonocara_ethelwynnae	Sandy Aulonocara
Aulonocara_gold	A. 'gold'
Aulonocara_maisoni	Shallow rocky Aulonocara
Aulonocara_minutus	Deep Aulonocara/Alticorpus
Aulonocara_nyassae	Sandy Aulonocara	91.0	91.0	91.0
Aulonocara_rostratum	Sandy Aulonocara	16.5	115.5	75.97727272727273
Aulonocara_saulosi	Shallow rocky Aulonocara
Aulonocara_six-bar	Sandy Aulonocara
Aulonocara_stuartgranti	Shallow rocky Aulonocara
Buccochromis_heterotaenia	Buccochromis	4.0	10.0	7.0
Buccochromis_lepturus	Buccochromis	6.0	59.0	22.920833333333334
Buccochromis_nototaenia	Buccochromis	21.5	48.65	34.53
Buccochromis_rhoadesii	Buccochromis	3.0	47.0	17.358333333333334
Buccochromis_whitefins	Buccochromis
Champsochromis_caeruleus	Rocky pursuit predators	2.0	47.0	22.27
Cheilochromis_euchilus	Protomelas+	33.5	33.5	33.5
Chilotilapia_rhoadesii	Protomelas+	5.0	43.0	20.926923076923078
Copadichromis_borleyi	C. borleyi
Copadichromis_chrysonotus	C. chrysonotus	17.0	52.5	31.75
Copadichromis_cyaneus	Real utaka	2.0	2.0	2.0
Copadichromis_ilesi	Real utaka
Copadichromis_jacksoni	Real utaka	2.0	89.0	31.75
Copadichromis_kawanga	Stigmatochromis/Sciaenochromis+
Copadichromis_likomae	Real utaka
Copadichromis_mloto	Real utaka	33.5	89.0	70.5
Copadichromis_pleurostigma	C. pleurostigma	33.5	119.75	62.41111111111112
Copadichromis_quadrimaculatus	Real utaka	24.5	119.75	55.4425925925926
Copadichromis_trewavasae	Stigmatochromis/Sciaenochromis+	6.0	89.0	47.5
Copadichromis_verduyni	Stigmatochromis/Sciaenochromis+
Copadichromis_virginalis	Real utaka	17.0	92.5	58.449999999999996
Corematodus_taeniatus	Corematodus+	47.0	112.5	79.5
Ctenopharynx_intermedius	Ctenopharynx	17.0	49.0	32.28125
Ctenopharynx_pictus	Ctenopharynx	6.0	11.7	9.75
Cyrtocara_moorii	Mchenga+	2.5	2.5	2.5
Dimidiochromis_compressiceps	Dimidiochromis+	6.0	6.0	6.0
Dimidiochromis_kiwinge	Dimidiochromis+	10.0	48.65	19.85625
Dimidiochromis_strigatus	Dimidiochromis+
Fossorochromis_rostratus	F. rostratus	2.0	2.5	2.25
Hemitaeniochromis_brachyrhynchus	Dimidiochromis+
Hemitaeniochromis_deep	Dimidiochromis+
Hemitaeniochromis_urotaenia	Dimidiochromis+	25.85	73.45	38.81
Hemitilapia_oxyrhynchus	Hemitilapia	3.0	22.0	12.0
Lethrinops_albus	Shallow Lethrinops/Tramitichromis	2.0	119.75	89.8409090909091
Lethrinops_albus-deep-water	L. 'albus deep water'
Lethrinops_argenteus	L. argenteus	75.5	75.5	75.5
Lethrinops_atrilabris	L. gossei
Lethrinops_blue-Chilumba	L. 'blue Chilumba'
Lethrinops_blue-nose	L. longimanus+
Lethrinops_deepwater-altus	L. oliveri+
Lethrinops_gossei	L. gossei	49.0	128.5	87.18095238095238
Lethrinops_lethrinus	Shallow Lethrinops/Tramitichromis	17.0	49.0	29.944444444444443
Lethrinops_longimanus-red-head	L. longimanus+
Lethrinops_longipinnis	L. longipinnis 0	18.9	119.75	68.13157894736842
Lethrinops_longipinnis	L. longipinnis 1	18.9	119.75	68.13157894736842
Lethrinops_longipinnis-white-lappets	Shallow Lethrinops/Tramitichromis
Lethrinops_oculatus	Shallow Lethrinops/Tramitichromis
Lethrinops_oliveri	L. oliveri+
Lethrinops_parvidens	Shallow Lethrinops/Tramitichromis	16.5	103.5	53.333333333333336
Mchenga_black-yellow	M. 'black yellow'
Mchenga_chiofu	Mchenga+
Mchenga_chirombo-1	Mchenga+
Mchenga_chirombo-2	Mchenga+
Mylochromis_anaphyrmus	P. electra+	10.5	100.0	43.254
Mylochromis_ensatus	Mchenga+
Mylochromis_epichoralis	Mylochromis+	10.0	10.0	10.0
Mylochromis_guentheri	Mylochromis+	48.65	107.5	78.075
Mylochromis_labidodon	Mylochromis+
Mylochromis_melanonotus	Corematodus+	11.55	47.5	25.05
Mylochromis_mollis	Mylochromis+
Mylochromis_obtusus	P. insignis+
Mylochromis_spilostichus	Taeniochromis+	18.5	77.5	44.05833333333334
Mylochromis_subocularis	Mylochromis+	10.0	18.5	14.25
Naevochromis_chrysogaster	Dimidiochromis+
Nimbochromis_linni	Nimbochromis	43.0	54.0	48.550000000000004
Nimbochromis_livingstonii	Nimbochromis	2.0	47.5	16.7
Nimbochromis_polystigma	Nimbochromis	2.0	75.5	26.457142857142856
Nimbochromis_venustus	Nimbochromis	10.5	24.5	14.25
Otopharynx_argyrosoma	Mchenga+	8.0	80.35	28.389583333333334
Otopharynx_auromarginatus	O. auromarginatus	14.35	21.7	17.349999999999998
Otopharynx_brooksi	Stigmatochromis/Sciaenochromis+	16.0	90.0	52.125
Otopharynx_brooksi-striped	Stigmatochromis/Sciaenochromis+
Otopharynx_decorus	Mchenga+	16.0	31.0	22.900000000000002
Otopharynx_heterodon-Nankumba	Mylochromis+
Otopharynx_lithobates	Mylochromis+
Otopharynx_panniculus	O. panniculus
Otopharynx_selenurus	P. electra+	21.7	21.7	21.7
Otopharynx_speciosus	Buccochromis	38.5	75.5	56.57142857142857
Otopharynx_styrax	Mchenga+
Otopharynx_tetraspilus	Protomelas+
Otopharynx_tetrastigma	O. tetrastigma+	22.0	24.0	23.0
Placidochromis_acutirostris	L. gossei
Placidochromis_boops	L. gossei
Placidochromis_electra	P. electra+
Placidochromis_elongatus	O. panniculus
Placidochromis_hennydaviesae	O. panniculus	59.5	128.5	88.125
Placidochromis_johnstoni	Protomelas+	2.0	3.0	2.5
Placidochromis_longimanus	O. tetrastigma+
Placidochromis_mbunoides	L. gossei
Placidochromis_nkhotakotae	L. oliveri+
Placidochromis_obscurus	L. oliveri+
Placidochromis_platyrhynchos	O. panniculus	79.0	113.0	93.96428571428571
Placidochromis_trewavasae	P. trewavasae
Protomelas_annectens	Mchenga+
Protomelas_chilumba	Protomelas+
Protomelas_fenestratus	Protomelas+
Protomelas_insignis	P. insignis+	10.0	107.5	68.125
Protomelas_kirkii	Protomelas+	2.5	2.5	2.5
Protomelas_labridens	Protomelas+
Protomelas_ornatus	Protomelas+
Protomelas_similis	Protomelas+	2.5	47.0	23.69375
Protomelas_spilopterus	Protomelas+	48.65	48.65	48.65
Protomelas_taeniolatus	Protomelas+
Protomelas_triaenodon	P. triaenodon
Sciaenochromis_benthicola	Taeniochromis+	16.5	115.5	69.77758620689654
Sciaenochromis_fryeri	Stigmatochromis/Sciaenochromis+
Sciaenochromis_nyassae	Stigmatochromis/Sciaenochromis+
Sciaenochromis_sand	Stigmatochromis/Sciaenochromis+
Stigmatochromis_macrorhynchos	Stigmatochromis/Sciaenochromis+	79.0	79.0	79.0
Stigmatochromis_melanchros	Stigmatochromis/Sciaenochromis+
Stigmatochromis_modestus	Stigmatochromis/Sciaenochromis+	10.0	10.0	10.0
Stigmatochromis_pholidophorus	Stigmatochromis/Sciaenochromis+	6.0	73.45	35.89
Stigmatochromis_pleurospilus	Stigmatochromis/Sciaenochromis+	10.0	10.0	10.0
Stigmatochromis_woodi	Stigmatochromis/Sciaenochromis+	18.5	119.75	69.2625
Taeniochromis_holotaenia	Taeniochromis+	11.7	73.45	32.76875
Taeniolethrinops_furcicauda	Taeniolethrinops	8.0	39.0	22.575
Taeniolethrinops_furcicauda-yellow	Taeniolethrinops
Taeniolethrinops_laticeps	Taeniolethrinops	2.5	80.35	46.583333333333336
Taeniolethrinops_macrorhynchus	Taeniolethrinops
Taeniolethrinops_praeorbitalis	Taeniolethrinops	8.0	18.75	14.5625
Taeniolethrinops_praeorbitalis-northern	Taeniolethrinops
Tramitichromis_brevis	Shallow Lethrinops/Tramitichromis	6.0	30.25	17.4
Tramitichromis_east-coast-shallow	Shallow Lethrinops/Tramitichromis
Tramitichromis_intermedius	Shallow Lethrinops/Tramitichromis	2.5	115.5	48.39
Tramitichromis_kande	Shallow Lethrinops/Tramitichromis
Tramitichromis_red-throat	Shallow Lethrinops/Tramitichromis
Trematocranus_Cape-Maclear	P. electra+
Trematocranus_placodon	T. placodon	2.5	39.0	21.245454545454546
Tyrannochromis_macrostoma	Rocky pursuit predators	10.0	10.0	10.0
Tyrannochromis_nigriventer	Rocky pursuit predators
