## Supplementary material for "Introgression dynamics of sex-linked chromosomal inversions shape the Malawi cichlid adaptive radiation": Supplmentary tables in .tsv format: Table_S18.tsv

N	haplotype	tissues	counts	count_sums	rand_counts	rand_count_sums	pvals	BH_pvals	label
1	chr2	axia	0	53	352	12873	0.405615113144339	0.973100896376113
2	chr2	blas	5	53	1350	12873	1	1
3	chr2	endo	0	53	456	12873	0.264777499768502	0.931624536222507
4	chr2	epid	2	53	149	12873	0.127218856711791	0.604289569381006
5	chr2	eye	5	53	867	12873	0.40450213225812	0.973100896376113
6	chr2	fin	6	53	240	12873	0.000485441302255	0.023058461857124	*
7	chr2	glia	1	53	606	12873	0.518690701137808	1
8	chr2	hema	1	53	363	12873	1	1
9	chr2	iono	0	53	401	12873	0.413970871404091	0.973100896376113
10	chr2	mese	1	53	391	12873	1	1
11	chr2	mura	0	53	580	12873	0.175410896558593	0.710568386423295
12	chr2	musc	2	53	320	12873	0.381981317377623	0.973100896376113
13	chr2	neur	12	53	1122	12873	0.00177319406516	0.04211335904755	*
14	chr2	otic	5	53	413	12873	0.027802404008518	0.264122838080922
15	chr2	peri	1	53	402	12873	1	1
16	chr2	pgc	7	53	2457	12873	0.379615277594673	0.973100896376113
17	chr2	pigm	0	53	618	12873	0.182160504015704	0.710568386423295
18	chr2	pron	1	53	792	12873	0.37909098631326	0.973100896376113
19	chr2	tast	4	53	994	12873	1	1
20	chr9	axia	0	52	352	12873	0.405364375669375	0.973100896376113
21	chr9	blas	2	52	1350	12873	0.168451702181373	0.710568386423295
22	chr9	endo	4	52	456	12873	0.113090655664482	0.590981905128988
23	chr9	epid	0	52	149	12873	1	1
24	chr9	eye	6	52	867	12873	0.162696005337713	0.710568386423295
25	chr9	fin	1	52	240	12873	0.624952214951626	1
26	chr9	glia	2	52	606	12873	1	1
27	chr9	hema	5	52	363	12873	0.015825660264516	0.167048636125448
28	chr9	iono	0	52	401	12873	0.411807991313995	0.973100896376113
29	chr9	mese	1	52	391	12873	1	1
30	chr9	mura	2	52	580	12873	1	1
31	chr9	musc	1	52	320	12873	1	1
32	chr9	neur	4	52	1122	12873	1	1
33	chr9	otic	2	52	413	12873	0.683715712904378	1
34	chr9	peri	0	52	402	12873	0.412060691729492	0.973100896376113
35	chr9	pgc	6	52	2457	12873	0.214653272111614	0.784310032715511
36	chr9	pigm	4	52	618	12873	0.316543926318944	0.973100896376113
37	chr9	pron	2	52	792	12873	0.77027254877894	1
38	chr9	tast	10	52	994	12873	0.006020510439705	0.081706927396
39	chr10	axia	2	99	352	12873	1	1
40	chr10	blas	9	99	1350	12873	0.868570007718632	1
41	chr10	endo	2	99	456	12873	0.587208356387298	1
42	chr10	epid	0	99	149	12873	0.63224855537155	1
43	chr10	eye	21	99	867	12873	2.66654048439739E-06	0.000253321346018	***
44	chr10	fin	2	99	240	12873	0.708122876851207	1
45	chr10	glia	1	99	606	12873	0.092381737014195	0.548516563521785
46	chr10	hema	1	99	363	12873	0.531562892280058	1
47	chr10	iono	2	99	401	12873	0.771861009229202	1
48	chr10	mese	0	99	391	12873	0.077651505739485	0.491792869683407
49	chr10	mura	5	99	580	12873	0.805093832252322	1
50	chr10	musc	2	99	320	12873	1	1
51	chr10	neur	7	99	1122	12873	0.720042762121665	1
52	chr10	otic	3	99	413	12873	1	1
53	chr10	peri	7	99	402	12873	0.036809411541189	0.309732135630941
54	chr10	pgc	18	99	2457	12873	0.898302911258862	1
55	chr10	pigm	5	99	618	12873	0.812854277703747	1
56	chr10	pron	3	99	792	12873	0.288488265665297	0.945047766834595
57	chr10	tast	9	99	994	12873	0.56997418328594	1
58	chr11	axia	0	101	352	12873	0.118196381025798	0.590981905128988
59	chr11	blas	2	101	1350	12873	0.002658678006329	0.050514882120252
60	chr11	endo	3	101	456	12873	1	1
61	chr11	epid	3	101	149	12873	0.115175707068505	0.590981905128988
62	chr11	eye	4	101	867	12873	0.41996986054127	0.973100896376113
63	chr11	fin	5	101	240	12873	0.042384397507392	0.309732135630941
64	chr11	glia	6	101	606	12873	0.480060675142746	1
65	chr11	hema	3	101	363	12873	0.763121999003789	1
66	chr11	iono	4	101	401	12873	0.559366829042122	1
67	chr11	mese	8	101	391	12873	0.012546093607003	0.148984861583156
68	chr11	mura	3	101	580	12873	0.630394685287982	1
69	chr11	musc	3	101	320	12873	0.741317528806038	1
70	chr11	neur	9	101	1122	12873	0.85999169007725	1
71	chr11	otic	3	101	413	12873	1	1
72	chr11	peri	7	101	402	12873	0.040326100112976	0.309732135630941
73	chr11	pgc	18	101	2457	12873	0.898732237208946	1
74	chr11	pigm	5	101	618	12873	0.816044372246922	1
75	chr11	pron	7	101	792	12873	0.677061467936902	1
76	chr11	tast	8	101	994	12873	0.852026088436082	1
77	chr13	axia	2	77	352	12873	1	1
78	chr13	blas	4	77	1350	12873	0.186991680637709	0.710568386423295
79	chr13	endo	6	77	456	12873	0.056615930235314	0.384179526596773
80	chr13	epid	1	77	149	12873	0.593331070543631	1
81	chr13	eye	7	77	867	12873	0.362501007352364	0.973100896376113
82	chr13	fin	2	77	240	12873	0.656338745262129	1
83	chr13	glia	2	77	606	12873	0.586789152081517	1
84	chr13	hema	0	77	363	12873	0.280948863422993	0.945047766834595
85	chr13	iono	1	77	401	12873	0.734511021807938	1
86	chr13	mese	1	77	391	12873	0.731982389032973	1
87	chr13	mura	2	77	580	12873	0.585484196900437	1
88	chr13	musc	1	77	320	12873	1	1
89	chr13	neur	8	77	1122	12873	0.544044101437992	1
90	chr13	otic	9	77	413	12873	0.000862997712665	0.027328260901054	*
91	chr13	peri	1	77	402	12873	0.734781642071343	1
92	chr13	pgc	13	77	2457	12873	0.770862719744613	1
93	chr13	pigm	10	77	618	12873	0.003906974205761	0.061860424924556
94	chr13	pron	3	77	792	12873	0.630625820059658	1
95	chr13	tast	4	77	994	12873	0.523098352649028	1
