## Supplementary material for "Introgression dynamics of sex-linked chromosomal inversions shape the Malawi cichlid adaptive radiation": Supplmentary tables in .tsv format: Table_S21.tsv

N	haplotype	tissues	counts	count_sums	rand_counts	rand_count_sums	pvals	BH_pvals	label
1	chr2	other	19	53	8470	12873	1.38824685593026E-05	0.00020823702839	***
2	chr2	coloration	8	53	1007	12873	0.066278566339844	0.099417849509766
3	chr2	neurosensory	26	53	3396	12873	0.000459019700278	0.003362807095658	**
4	chr9	other	25	52	8470	12873	0.011938750845068	0.025583037525147	*
5	chr9	coloration	5	52	1007	12873	0.600995769914384	0.69345665759352
6	chr9	neurosensory	22	52	3396	12873	0.016844183936704	0.031582844881321	*
7	chr10	other	52	99	8470	12873	0.007572786638849	0.021296262300252	*
8	chr10	coloration	7	99	1007	12873	1	1
9	chr10	neurosensory	40	99	3396	12873	0.002726299074964	0.010223621531114	*
10	chr11	other	64	101	8470	12873	0.600161298975328	0.69345665759352
11	chr11	coloration	13	101	1007	12873	0.090490391979049	0.12339598906234
12	chr11	neurosensory	24	101	3396	12873	0.650200534249494	0.696643429553029
13	chr13	other	36	77	8470	12873	0.000672561419132	0.003362807095658	**
14	chr13	coloration	13	77	1007	12873	0.008518504920101	0.021296262300252	*
15	chr13	neurosensory	28	77	3396	12873	0.052133838870729	0.086889731451214
