## Supplementary material for "Introgression dynamics of sex-linked chromosomal inversions shape the Malawi cichlid adaptive radiation": Supplmentary tables in .tsv format: Table_S22.tsv

N	haplotype	tissues	counts	count_sums	rand_counts	rand_count_sums	pvals	BH_pvals	label
1	inverted	other	129	253	8470	12873	1.7937884863856E-06	1.07627309183136E-05	***
2	inverted	coloration	30	253	1007	12873	0.024594233070669	0.029513079684802	*
3	inverted	neurosensory	94	253	3396	12873	0.000230090947182	0.000690272841546	***
4	ancestral	other	67	129	8470	12873	0.001435345113049	0.002870690226099	**
5	ancestral	coloration	16	129	1007	12873	0.06799794219231	0.06799794219231
6	ancestral	neurosensory	46	129	3396	12873	0.020834890891897	0.029513079684802	*
