## Supplementary material for "Introgression dynamics of sex-linked chromosomal inversions shape the Malawi cichlid adaptive radiation": Supplmentary tables in .tsv format: Table_S23.tsv

chr	GO.ID	Term	Annotated	Significant	Expected	countFisher	genes
chr2	GO:0098742	cell-cell adhesion via plasma-membrane adhesion molecules	94	10	1.27	5.2E-07	fat2,pcdh11,pcdh12,pcdh20,pcdh2aa15,pcdh2ab2,pcdh2ac,pcdhb,si:ch73-233f7.1,si:dkey-34l15.2
chr2	GO:0042391	regulation of membrane potential	103	5	1.39	0.013	chrnb3b,chrnb5b,gabra6a,gabrb2a,glra1
chr2	GO:0006487	protein N-linked glycosylation	42	3	0.57	0.019	gfpt2,mgat4b,syvn1
chr2	GO:0051482	positive regulation of cytosolic calcium ion concentration involved in phospholipase C-activating G protein-coupled signaling pathway	16	2	0.22	0.019	lpar4,p2ry10
chr2	GO:0007218	neuropeptide signaling pathway	43	3	0.58	0.02	glra1,mchr2,npy7r
chr2	GO:0042491	inner ear auditory receptor cell differentiation	17	2	0.23	0.022	atoh1b,mif
chr2	GO:0045879	negative regulation of smoothened signaling pathway	17	2	0.23	0.022	gpc3,ube2d2
chr2	GO:0035025	positive regulation of Rho protein signal transduction	18	2	0.24	0.024	lpar4,p2ry10
chr2	GO:2000826	regulation of heart morphogenesis	18	2	0.24	0.024	nkx2.5,smad5
chr2	GO:0035094	response to nicotine	19	2	0.26	0.027	chrnb3b,chrnb5b
chr2	GO:0007271	synaptic transmission, cholinergic	19	2	0.26	0.027	chrnb3b,chrnb5b
chr2	GO:0071230	cellular response to amino acid stimulus	19	2	0.26	0.027	cpeb4a,glra1
chr2	GO:0036342	post-anal tail morphogenesis	20	2	0.27	0.029	smad5,wnt8a
chr2	GO:0060037	pharyngeal system development	20	2	0.27	0.029	nkx2.5,smad5
chr2	GO:0031124	mRNA 3'-end processing	20	2	0.27	0.029	clp1,lsm11
chr2	GO:0018230	peptidyl-L-cysteine S-palmitoylation	21	2	0.28	0.032	zdhhc15b,zdhhc24
chr2	GO:0007274	neuromuscular synaptic transmission	22	2	0.3	0.035	chrnb3b,chrnb5b
chr2	GO:0006446	regulation of translational initiation	22	2	0.3	0.035	eif4ebp3,polr2gl
chr2	GO:0021537	telencephalon development	23	2	0.31	0.038	emx3,fgf16
chr2	GO:1902476	chloride transmembrane transport	25	2	0.34	0.044	gabra6a,glra1
chr9	GO:0021534	cell proliferation in hindbrain	6	2	0.07	0.0021	zic1,zic4
chr9	GO:0006273	lagging strand elongation	7	2	0.08	0.0029	fen1,pola1
chr9	GO:0002696	positive regulation of leukocyte activation	8	2	0.1	0.0039	cd226,hhla2b.1
chr9	GO:0021592	fourth ventricle development	8	2	0.1	0.0039	zic1,zic4
chr9	GO:0002274	myeloid leukocyte activation	12	2	0.15	0.0088	cd226,myd88
chr9	GO:0017121	phospholipid scrambling	13	2	0.16	0.0104	si:ch73-206p6.1,xkr9
chr9	GO:0000266	mitochondrial fission	13	2	0.16	0.0104	gdap1,mtfr1
chr9	GO:0043277	apoptotic cell clearance	14	2	0.17	0.012	txndc5,xkr9
chr9	GO:0032968	positive regulation of transcription elongation by RNA polymerase II	15	2	0.18	0.0137	cdk13,eloca
chr9	GO:0009410	response to xenobiotic stimulus	43	3	0.52	0.015	ca2,cpb1,drd3
chr9	GO:0071600	otic vesicle morphogenesis	30	3	0.36	0.0154	eya1,shrprbck1r,tfap2a
chr9	GO:0031365	N-terminal protein amino acid modification	16	2	0.19	0.0156	hhatlb,naa50
chr9	GO:0006515	protein quality control for misfolded or incompletely synthesized proteins	18	2	0.22	0.0196	ube2w,yme1l1a
chr9	GO:0043123	positive regulation of canonical NF-kappaB signal transduction	18	2	0.22	0.0196	myd88,shrprbck1r
chr9	GO:0051346	negative regulation of hydrolase activity	49	3	0.59	0.0212	mastl,pi15a,terf1
chr9	GO:0009067	aspartate family amino acid biosynthetic process	19	2	0.23	0.0217	mtrr,plod2
chr9	GO:0001819	positive regulation of cytokine production	21	2	0.25	0.0262	cd226,sulf1
chr9	GO:0006605	protein targeting	106	5	1.28	0.0265	gdap1,sec61g,si:dkey-118j18.1,tram1,zdhhc20b
chr9	GO:0007224	smoothened signaling pathway	56	3	0.68	0.0301	boc,gli3,sulf1
chr9	GO:0007062	sister chromatid cohesion	23	2	0.28	0.0311	naa50,rec8b
chr9	GO:0018298	protein-chromophore linkage	23	2	0.28	0.0311	cry-dash,tmtopsb
chr9	GO:0048854	brain morphogenesis	24	2	0.29	0.0337	foxh1,zic1
chr9	GO:0006497	protein lipidation	62	3	0.75	0.039	hhatlb,pign,zdhhc20b
chr9	GO:1901532	regulation of hematopoietic progenitor cell differentiation	28	2	0.34	0.0447	crhb,myd88
chr10	GO:0009409	response to cold	10	3	0.15	0.0004	hmgb1a,ucp2,ucp3
chr10	GO:2000574	regulation of microtubule motor activity	5	2	0.08	0.0023	dynll2b,pafah1b1b
chr10	GO:0032481	positive regulation of type I interferon production	7	2	0.11	0.0048	hmgb1a,zbtb16a
chr10	GO:0006855	drug transmembrane transport	24	3	0.37	0.0058	slc25a1a,slc47a1,zgc:175280
chr10	GO:0006482	protein demethylation	9	2	0.14	0.008	alkbh4,ppme1
chr10	GO:0051932	synaptic transmission, GABAergic	10	2	0.15	0.0099	gabra1,gabrg2
chr10	GO:0007608	sensory perception of smell	11	2	0.17	0.012	ompb,or108-3
chr10	GO:0050796	regulation of insulin secretion	12	2	0.19	0.0142	doc2b,mtnr1bb
chr10	GO:0007214	gamma-aminobutyric acid signaling pathway	12	2	0.19	0.0142	gabra1,gabrg2
chr10	GO:0006595	polyamine metabolic process	14	2	0.22	0.0192	sat2b,sms
chr10	GO:0071218	cellular response to misfolded protein	15	2	0.23	0.022	dnajc18,sdf2
chr10	GO:0060078	regulation of postsynaptic membrane potential	16	2	0.25	0.0248	gabra1,gabrg2
chr10	GO:0032509	endosome transport via multivesicular body sorting pathway	16	2	0.25	0.0248	chmp1b,si:ch211-284f22.3
chr10	GO:0035094	response to nicotine	19	2	0.29	0.0343	cct8,chrne
chr10	GO:0048488	synaptic vesicle endocytosis	19	2	0.29	0.0343	nlgn3b,si:ch211-200p22.4
chr10	GO:0071230	cellular response to amino acid stimulus	19	2	0.29	0.0343	castor2,rraga
chr10	GO:0042552	myelination	47	3	0.73	0.036	exosc8,plp1b,rraga
chr10	GO:1990542	mitochondrial transmembrane transport	47	3	0.73	0.036	slc25a1a,ucp2,ucp3
chr10	GO:0051085	chaperone cofactor-dependent protein refolding	20	2	0.31	0.0378	dnajb13,dnajc18
chr10	GO:0036503	ERAD pathway	49	3	0.76	0.0401	dnajc18,rnf121,sdf2
chr10	GO:0007274	neuromuscular synaptic transmission	22	2	0.34	0.045	chrne,si:ch211-176g13.8
chr10	GO:0006334	nucleosome assembly	23	2	0.36	0.0488	macroh2a1,mis18a
chr10	GO:0046856	phosphatidylinositol dephosphorylation	23	2	0.36	0.0488	inpp5kb,mtmr2
chr11	GO:0045835	negative regulation of meiotic nuclear division	5	2	0.09	0.0033	trip13,ttk
chr11	GO:0034755	iron ion transmembrane transport	7	2	0.13	0.0068	si:ch211-254p10.2,steap4
chr11	GO:0085029	extracellular matrix assembly	7	2	0.13	0.0068	has1,has2
chr11	GO:0030212	hyaluronan metabolic process	8	2	0.15	0.0089	has1,has2
chr11	GO:0009083	branched-chain amino acid catabolic process	9	2	0.17	0.0113	bckdhb,hibadhb
chr11	GO:0033993	response to lipid	86	6	1.59	0.0169	bcl3,cers2b,fabp11b,paqr7b,rxrbb,sult2st3
chr11	GO:0014070	response to organic cyclic compound	58	4	1.08	0.0223	bcl3,inpp5b,paqr7b,sult2st3
chr11	GO:0060319	primitive erythrocyte differentiation	14	2	0.26	0.0269	cicb,hdac9b
chr11	GO:0008203	cholesterol metabolic process	36	3	0.67	0.0286	cyp11c1,lipeb,sqlea
chr11	GO:0017148	negative regulation of translation	44	4	0.82	0.0304	ago3a,cnot3a,mrpl13,si:zfos-1192g2.3
chr11	GO:0061386	closure of optic fissure	15	2	0.28	0.0306	phactr4b,sox4b
chr11	GO:0000122	negative regulation of transcription by RNA polymerase II	200	8	3.71	0.0328	atxn1b,cicb,hoxa13b,hoxa2b,lin37,nr0b2a,prdm13,zfpm2a
chr11	GO:0000184	nuclear-transcribed mRNA catabolic process, nonsense-mediated decay	16	2	0.3	0.0346	pnrc2,smg9
chr11	GO:0039022	pronephric duct development	17	2	0.32	0.0387	inpp5b,kirrel3l
chr11	GO:0051252	regulation of RNA metabolic process	1418	37	26.29	0.041	arnt,atxn1b,celf3b,cicb,cited4b,cnot3a,creb5b,dbpb,eny2,esrp1,gdf6a,gpatch3,has2,hoxa11b,hoxa13b,hoxa2b,hoxa9b,irx1a,irx2a,irx4a,kmt2bb,lin37,mef2d,nr0b2a,nr4a3,pou2f2a,pou3f1,pou3f2b,prdm13,rorc,rxrbb,si:ch211-79k12.2,sox4b,sp8b,tcea3,zfat,zfpm2a
chr11	GO:0072114	pronephros morphogenesis	18	2	0.33	0.0431	inpp5b,invs
chr11	GO:0060828	regulation of canonical Wnt signaling pathway	74	4	1.37	0.0484	nkd2a,rspo1,rspo2,sybu
chr13	GO:0016525	negative regulation of angiogenesis	24	4	0.32	0.00027	adgrb3,cdh5,thbs2a,unc5b
chr13	GO:0000018	regulation of DNA recombination	15	3	0.2	0.00096	actr2a,cgas,msh6
chr13	GO:0010752	regulation of cGMP-mediated signaling	5	2	0.07	0.00175	cgas,pde10a
chr13	GO:0051560	mitochondrial calcium ion homeostasis	6	2	0.08	0.0026	mcu,micu1
chr13	GO:0032527	protein exit from endoplasmic reticulum	8	2	0.11	0.00476	erlec1,sar1ab
chr13	GO:0006851	mitochondrial calcium ion transmembrane transport	9	2	0.12	0.00607	mcu,micu1
chr13	GO:0016339	calcium-dependent cell-cell adhesion via plasma membrane cell adhesion molecules	12	2	0.16	0.01083	cdh11,cdh5
chr13	GO:0044331	cell-cell adhesion mediated by cadherin	13	2	0.17	0.01269	cdh11,cdh5
chr13	GO:0030513	positive regulation of BMP signaling pathway	14	2	0.19	0.01467	lzts2a,sfrp5
chr13	GO:0006939	smooth muscle contraction	15	2	0.2	0.01678	chrm3a,htr7a
chr13	GO:0007187	G protein-coupled receptor signaling pathway, coupled to cyclic nucleotide second messenger	115	5	1.54	0.01931	adgrb3,chrm3a,htr7a,lhcgr,psap
chr13	GO:1901264	carbohydrate derivative transport	17	2	0.23	0.02136	slc17a5,slc29a3
chr13	GO:2001020	regulation of response to DNA damage stimulus	43	4	0.58	0.02847	actr2a,cgas,nsmce4a,si:dkey-78p8.1
chr13	GO:0048596	embryonic camera-type eye morphogenesis	34	3	0.46	0.02878	pax2a,sfrp5,znf503
chr13	GO:0007519	skeletal muscle tissue development	89	4	1.2	0.03173	ankrd1a,ankrd2,chrna1,synpo2la
chr13	GO:0034332	adherens junction organization	21	2	0.28	0.03186	cdh11,cdh5
chr13	GO:0048857	neural nucleus development	21	2	0.28	0.03186	cxcl12a,pax2a
chr13	GO:0043049	otic placode formation	21	2	0.28	0.03186	msx3,pax2a
chr13	GO:0030488	tRNA methylation	23	2	0.31	0.03772	si:dkey-85a20.4,thumpd2
chr13	GO:0070509	calcium ion import	24	2	0.32	0.04079	mcu,micu1
chr13	GO:0060059	embryonic retina morphogenesis in camera-type eye	24	2	0.32	0.04079	meis1b,sfrp5
chr13	GO:0006099	tricarboxylic acid cycle	24	2	0.32	0.04079	mdh1ab,ogdhl
chr13	GO:0005977	glycogen metabolic process	25	2	0.34	0.04396	ppp1r3ca,ugp2b
chr13	GO:0006261	DNA-dependent DNA replication	69	4	0.93	0.04598	mgme1,msh6,prim2,si:dkey-78p8.1
chr13	GO:0007043	cell-cell junction assembly	26	2	0.35	0.04721	cdh11,cdh5
