## Supplementary material for "Introgression dynamics of sex-linked chromosomal inversions shape the Malawi cichlid adaptive radiation": Supplmentary tables in .tsv format: Table_S25.tsv

chr	gene_name	nonsyn_mut_count	gene_length	density
chr9	urad	3	520	0.005769230769231
chr9	si:dkey-94e7.1	2	838	0.002386634844869
chr9	msc	1	496	0.002016129032258
chr9	myd88	1	859	0.0011641443539
chr9	si:dkey-94e7.2	1	884	0.001131221719457
chr9	zc2hc1a	2	1973	0.001013684744045
chr9	rnf32	1	1049	0.00095328884652
chr9	ccr9b	1	1075	0.00093023255814
chr9	zdhhc23b	1	1259	0.000794281175536
chr9	c8g	1	1318	0.000758725341426
chr9	dlgap1b	2	3032	0.00065963060686
chr9	plxdc2	1	1579	0.000633312222926
chr9	tagln3b	1	1712	0.000584112149533
chr9	rec8b	1	1719	0.000581733566027
chr9	abcf2b	1	1822	0.000548847420417
chr9	sh3kbp1	1	1823	0.000548546352167
chr9	terf1	1	1867	0.000535618639529
chr9	pdia4	1	1871	0.00053447354356
chr9	ccdc191	1	1965	0.000508905852417
chr9	slc39a12	1	2055	0.000486618004866
chr9	spice1	2	4406	0.000453926463913
chr9	mybl1	2	4490	0.000445434298441
chr9	plcd1a	2	4551	0.000439463854098
chr9	si:ch211-27e6.1	1	2389	0.000418585182085
chr9	cdh12a	1	2398	0.000417014178482
chr9	vipr1b	1	2439	0.000410004100041
chr9	mastl	1	2526	0.000395882818686
chr9	smchd1	2	5307	0.000376860749953
chr9	march6	1	2669	0.000374672161858
chr9	slc22a13b	1	2763	0.000361925443359
chr9	u2surp	1	2872	0.000348189415042
chr9	foxh1	1	2944	0.000339673913043
chr9	pou6f2	2	6012	0.000332667997339
chr9	cry-dash	1	3051	0.000327761389708
chr9	boc	1	3127	0.000319795330988
chr9	zgc:162928	1	3386	0.000295333727112
chr9	armc3	2	7520	0.000265957446809
chr9	nktr	1	4154	0.000240731824747
chr9	shrprbck1r	1	4186	0.000238891543239
chr9	yme1l1a	1	4200	0.000238095238095
chr9	cdk13	1	4228	0.000236518448439
chr9	phex	1	4243	0.000235682300259
chr9	cdh20	1	4760	0.000210084033613
chr9	dlec1	1	4952	0.000201938610662
chr9	mak	1	5864	0.000170532060027
chr9	neto1l	1	6619	0.000151080223599
chr9	gpr158a	1	7957	0.000125675505844
chr9	si:ch211-285f17.1	1	8847	0.000113032666441
chr9	arfgef1	1	22495	4.44543231829295E-05
chr9	zfhx4	1	33065	3.0243459851807E-05
chr11	nradd	3	1176	0.002551020408163
chr11	mrpl32	1	528	0.001893939393939
chr11	rpl18	1	548	0.001824817518248
chr11	clec3ba	1	591	0.001692047377327
chr11	si:dkey-34d22.5	1	664	0.001506024096386
chr11	entpd3	2	1482	0.001349527665317
chr11	nr0b2a	1	772	0.001295336787565
chr11	tmem74	1	842	0.001187648456057
chr11	cep72	2	1699	0.001177163037081
chr11	cdh17	3	2598	0.001154734411085
chr11	si:ch211-79k12.1	1	887	0.001127395715896
chr11	nagpa	2	1779	0.001124227093873
chr11	tmem222a	1	907	0.001102535832415
chr11	dedd1	2	1882	0.001062699256111
chr11	ccn3	1	1045	0.000956937799043
chr11	hoxa2b	1	1078	0.000927643784787
chr11	oprd1b	1	1092	0.000915750915751
chr11	pou3f2b	1	1142	0.000875656742557
chr11	cers2b	2	2303	0.000868432479375
chr11	si:dkey-238d18.4	1	1220	0.000819672131148
chr11	zmp:0000001114	2	2498	0.00080064051241
chr11	hpn	1	1269	0.000788022064618
chr11	zdhhc18a	1	1383	0.000723065798988
chr11	drd2l	1	1460	0.000684931506849
chr11	pigv	1	1506	0.00066401062417
chr11	mboat1	1	1511	0.00066181336863
chr11	bcl3	1	1560	0.000641025641026
chr11	cyp11c1	1	1616	0.000618811881188
chr11	znf526	2	3245	0.000616332819723
chr11	hapln2	2	3286	0.000608642726719
chr11	zbtb7b	1	1696	0.000589622641509
chr11	dcdc2	1	1701	0.000587889476778
chr11	foxj2	1	1854	0.000539374325782
chr11	tmc4	1	2000	0.0005
chr11	ecm1b	2	4080	0.000490196078431
chr11	lin37	1	2072	0.000482625482625
chr11	frrs1l	1	2120	0.000471698113208
chr11	myom3	2	4245	0.000471142520612
chr11	esrp1	1	2141	0.000467071461934
chr11	ca14	1	2145	0.0004662004662
chr11	kirrel3l	1	2247	0.000445037828215
chr11	phactr4b	1	2261	0.000442282176028
chr11	ccdc106a	1	2276	0.000439367311072
chr11	si:ch211-197h24.6	1	2340	0.00042735042735
chr11	mtf1	1	2405	0.0004158004158
chr11	c4b	2	4931	0.000405597241939
chr11	ube3d	1	2471	0.000404694455686
chr11	cxcr3.3	3	7912	0.000379170879676
chr11	ddx61	1	2694	0.000371195248701
chr11	tmem67	1	2707	0.000369412633912
chr11	rhbg	1	2758	0.000362581580856
chr11	tex10	1	2778	0.000359971202304
chr11	clstn3	1	2850	0.000350877192982
chr11	kcnn4	1	2879	0.000347342827371
chr11	creb5b	1	2925	0.00034188034188
chr11	osgin2	1	3216	0.000310945273632
chr11	snx27	1	3231	0.000309501702259
chr11	zfat	1	3678	0.000271886895052
chr11	abcb4	1	3727	0.000268312315535
chr11	zgc:172323	1	3749	0.000266737796746
chr11	zgc:113232	1	3750	0.000266666666667
chr11	fpr1	2	7600	0.000263157894737
chr11	si:dkey-22o22.2	2	8747	0.000228649822796
chr11	arid1aa	3	13641	0.000219925225423
chr11	smpd5	1	5018	0.000199282582702
chr11	atn1	1	5116	0.000195465207193
chr11	nphs1	2	10525	0.000190023752969
chr11	csmd3a	2	10529	0.000189951562352
chr11	hdac9b	1	5334	0.000187476565429
chr11	virma	1	5369	0.000186254423543
chr11	grik3	1	5444	0.000183688464364
chr11	nfatc1	1	5545	0.000180342651037
chr11	hivep3b	2	12055	0.000165906262961
chr11	abhd16a	1	6331	0.000157952930027
chr11	dnah11	2	13178	0.000151768098346
chr11	ankib1	1	6619	0.000151080223599
chr11	tshz1	2	14210	0.000140745953554
chr11	adamts16	1	7328	0.000136462882096
chr11	nbeal2	1	8259	0.000121080033902
chr11	spire1b	1	9034	0.000110692937791
chr11	macc1	1	9568	0.000104515050167
chr11	osbpl3b	1	9638	0.000103755965968
chr11	lipeb	2	19766	0.000101183851057
chr11	lsr	1	11576	8.63856254319281E-05
chr11	setd2	2	23264	8.59697386519945E-05
chr11	fcgbp	2	24360	8.21018062397373E-05
chr11	cgna	1	14304	6.9910514541387E-05
chr11	plecb	5	97667	5.11943645243532E-05
chr11	cobl	1	23034	4.34140835286967E-05
chr10	si:ch211-117m20.4	1	432	0.002314814814815
chr10	crcp	1	435	0.002298850574713
chr10	sod1	1	457	0.00218818380744
chr10	zmp:0000000524	2	1408	0.001420454545455
chr10	nlrc3l1	3	2301	0.001303780964798
chr10	pof1b	4	3289	0.001216175129219
chr10	grk1b	2	1670	0.001197604790419
chr10	vdac1	2	1683	0.001188354129531
chr10	znf346	1	926	0.001079913606911
chr10	zgc:123105	2	1870	0.001069518716578
chr10	spry3	1	946	0.001057082452431
chr10	zgc:100829	1	1025	0.000975609756098
chr10	txndc15	1	1038	0.000963391136802
chr10	slc35f2	1	1111	0.000900090009001
chr10	si:ch1073-224n8.1	1	1140	0.000877192982456
chr10	gucy2d	3	3444	0.000871080139373
chr10	il13ra2	1	1203	0.000831255195345
chr10	kcnk12l	1	1208	0.000827814569536
chr10	lrrc32	3	3954	0.000758725341426
chr10	fgf13b	1	1343	0.000744601638124
chr10	foxred1	1	1381	0.000724112961622
chr10	atf5a	1	1512	0.000661375661376
chr10	ccdc61	1	1515	0.000660066006601
chr10	arr3a	2	3160	0.000632911392405
chr10	aifm5	1	1616	0.000618811881188
chr10	slc22a21	1	1721	0.000581057524695
chr10	jade2	3	5423	0.000553199336161
chr10	slc12a9	3	5495	0.000545950864422
chr10	rsf1b.1	2	3723	0.000537201181843
chr10	taf6	1	1909	0.000523834468308
chr10	ubash3ba	1	1912	0.000523012552301
chr10	slc7a1a	1	1917	0.000521648408972
chr10	si:dkey-175g6.2	1	2021	0.000494804552202
chr10	hunk	1	2049	0.000488042947779
chr10	myo7ab	3	6437	0.00046605561597
chr10	p4ha2	2	4657	0.000429461026412
chr10	trpc2b	1	2355	0.000424628450106
chr10	klf5l	1	2419	0.000413393964448
chr10	kif20a	1	2700	0.00037037037037
chr10	rb1	1	2709	0.000369139904024
chr10	smg8	1	2755	0.000362976406534
chr10	gabrr3a	1	2802	0.000356887937188
chr10	casr	1	2814	0.000355366027008
chr10	trim47	1	2832	0.000353107344633
chr10	elmod1	1	2899	0.000344946533287
chr10	lig3	1	3016	0.000331564986737
chr10	tmem132e	1	3124	0.000320102432778
chr10	tecta	2	6465	0.00030935808198
chr10	gabrb2	1	3251	0.000307597662258
chr10	ppme1	1	3465	0.0002886002886
chr10	mink1	1	3505	0.000285306704708
chr10	smg6	4	14291	0.000279896438318
chr10	usp28	1	3601	0.000277700638711
chr10	heatr6	1	3613	0.000276778300581
chr10	slc6a7	1	3717	0.000269034167339
chr10	slc47a1	1	3729	0.000268168409761
chr10	rrm1	1	4498	0.00022232103157
chr10	cul5	1	4635	0.000215749730313
chr10	fstl4	1	4900	0.000204081632653
chr10	zgc:163098	1	4961	0.000201572263657
chr10	ebf1	1	5071	0.00019719976336
chr10	brwd3	2	10337	0.000193479732998
chr10	thsd1	1	5326	0.00018775816748
chr10	gria4b	1	5398	0.000185253797703
chr10	coro6	1	5559	0.000179888469149
chr10	mcama	1	5562	0.000179791441927
chr10	nbeaa	1	7133	0.000140193466984
chr10	stag2a	1	7368	0.00013572204126
chr10	pds5b	1	7559	0.0001322926313
chr10	taf1	2	17205	0.000116245277536
chr10	fryb	1	8700	0.000114942528736
chr10	arhgap26	1	9127	0.000109565026843
chr10	cnga2b	1	9450	0.00010582010582
chr10	supt6h	1	9926	0.000100745516825
chr10	ttc3	1	10363	9.64971533339767E-05
chr10	emsy	1	11175	8.94854586129754E-05
chr10	fat3b	1	11182	8.94294401717045E-05
chr10	nsd1b	2	22835	8.75848478213269E-05
chr10	dscaml1	1	11750	8.51063829787234E-05
chr10	clip2	1	12110	8.25763831544178E-05
chr10	gria3a	1	12774	7.82840144042587E-05
chr10	synj1	1	13821	7.23536647131177E-05
chr10	frem2a	1	18517	5.40044283631258E-05
chr10	ltbp3	1	21450	4.66200466200466E-05
chr10	rapgef6	1	24448	4.09031413612565E-05
chr10	sptbn2	1	27982	3.57372596669287E-05
chr13	eif4ebp2	1	339	0.002949852507375
chr13	agt	3	1383	0.002169197396963
chr13	ciao2b	1	469	0.002132196162047
chr13	htr7a	3	1471	0.002039428959891
chr13	rgs17	2	1244	0.001607717041801
chr13	olig3	1	626	0.001597444089457
chr13	ccdc172	1	754	0.00132625994695
chr13	nkx3.3	1	775	0.001290322580645
chr13	sult6b1	1	896	0.001116071428571
chr13	cgas	2	1852	0.001079913606911
chr13	sfrp5	2	1862	0.001074113856069
chr13	pla2g12b	1	962	0.001039501039501
chr13	si:ch211-248a14.8	2	1987	0.001006542526422
chr13	si:dkey-15f17.8	1	1069	0.000935453695042
chr13	slc25a28	2	2265	0.000883002207506
chr13	zgc:162183	1	1282	0.000780031201248
chr13	adam8a	2	2630	0.000760456273764
chr13	setd4	1	1329	0.000752445447705
chr13	abraxas2	1	1338	0.000747384155456
chr13	zgc:66426	1	1362	0.000734214390602
chr13	pank1a	1	1372	0.000728862973761
chr13	slc29a3	1	1402	0.000713266761769
chr13	mtx2	1	1514	0.000660501981506
chr13	rab23	1	1543	0.000648088139987
chr13	chst15	1	1589	0.000629326620516
chr13	znf503	1	1681	0.00059488399762
chr13	ppa1b	1	1711	0.000584453535944
chr13	zbtb18	1	1750	0.000571428571429
chr13	dach1	2	3864	0.000517598343685
chr13	si:dkey-78p8.1	1	1971	0.00050735667174
chr13	gpr26	1	2024	0.000494071146245
chr13	bfsp1	1	2029	0.000492853622474
chr13	tet1	3	6475	0.00046332046332
chr13	polh	1	2204	0.000453720508167
chr13	loxl4	1	2212	0.000452079566004
chr13	parga	1	2299	0.000434971726838
chr13	elovl5	1	2481	0.000403063280935
chr13	cdhr1a	2	5070	0.000394477317554
chr13	hps6	1	2584	0.000386996904025
chr13	actn2b	1	2661	0.000375798571965
chr13	erlec1	1	2794	0.000357909806729
chr13	gfra1	2	5754	0.00034758428919
chr13	micu1	1	2915	0.000343053173242
chr13	anxa11a	1	3056	0.00032722513089
chr13	lgi1a	1	3183	0.000314169022934
chr13	ccar1	1	3303	0.000302755071147
chr13	cbr1	1	3320	0.000301204819277
chr13	zc3h6	1	3465	0.0002886002886
chr13	synpo2la	1	3590	0.000278551532033
chr13	wdpcp	1	4243	0.000235682300259
chr13	pcdh15a	1	4293	0.000232937339856
chr13	prkceb	1	4294	0.000232883092687
chr13	ccser2a	2	8671	0.000230653903817
chr13	arhgef33	1	4725	0.00021164021164
chr13	tmem63ba	1	4926	0.000203004466098
chr13	tp53bp2a	2	13226	0.000151217299259
chr13	ehbp1	2	14672	0.000136314067612
chr13	kcnq5a	1	8272	0.000120889748549
chr13	ercc6	1	8508	0.000117536436295
chr13	capn1a	1	8549	0.00011697274535
chr13	rrbp1a	1	10374	9.63948332369385E-05
chr13	edrf1	1	11158	8.96217960207923E-05
chr13	msh6	1	12574	7.95291872117067E-05
chr13	wapla	1	13716	7.29075532225139E-05
chr13	sptbn1	1	14056	7.11439954467843E-05
chr13	atrnl1a	1	20259	4.93607779258601E-05
chr13	adgrb3	1	21928	4.56037942356804E-05
chr13	ryr2b	1	55414	1.80459811599957E-05
chr13	ank3a	1	86221	1.15981025504228E-05
chr2	gpr151	4	1311	0.003051106025934
chr2	gabra6a	2	1296	0.001543209876543
chr2	cabp2b	2	1453	0.001376462491397
chr2	tmem74	1	767	0.001303780964798
chr2	si:ch1073-303k11.2	1	802	0.001246882793017
chr2	stc2a	1	854	0.001170960187354
chr2	b4galt7	2	1885	0.00106100795756
chr2	atrx	5	5361	0.000932661816825
chr2	dusp1	1	1124	0.000889679715302
chr2	cox18	1	1143	0.00087489063867
chr2	kctd12b	2	2552	0.000783699059561
chr2	tbx22	1	1504	0.000664893617021
chr2	clk4a	1	1658	0.000603136308806
chr2	arsia	1	1708	0.000585480093677
chr2	tmx2a	1	1713	0.000583771161705
chr2	lonrf1	1	1731	0.000577700751011
chr2	ubxn1	1	1856	0.000538793103448
chr2	dgkq	1	2734	0.000365764447696
chr2	irf2	2	5647	0.000354170355941
chr2	nfkb1	2	5652	0.000353857041755
chr2	fam193b	1	2888	0.000346260387812
chr2	si:ch73-233f7.1	1	2917	0.000342817963661
chr2	si:ch211-168f7.5	1	3248	0.000307881773399
chr2	ankhd1	2	6836	0.000292568753657
chr2	clint1a	1	3763	0.000265745415892
chr2	stag2b	1	3803	0.000262950302393
chr2	jakmip1	1	4371	0.000228780599405
chr2	sh3rf2	1	4571	0.000218770509735
chr2	polr1a	1	4726	0.000211595429539
chr2	f8	1	4929	0.000202880908906
chr2	tshz1	2	10006	0.000199880071957
chr2	csmd3a	2	10503	0.000190421784252
chr2	nfatc1	1	5336	0.000187406296852
chr2	pcdh2ac	1	5812	0.000172057811425
chr2	hmmr	1	5957	0.000167869733087
chr2	si:ch211-199b20.3	1	6310	0.000158478605388
chr2	fat2	2	13052	0.000153233220962
chr2	kdm3b	2	15738	0.000127080950566
chr2	ahnak	5	39380	0.000126968004063
chr2	tenm1	1	8041	0.000124362641463
chr2	tbc1d9	1	10704	9.3423019431988E-05
chr2	ctnnd1	1	13550	7.38007380073801E-05
