## Supplementary data files for "Introgression dynamics of sex-linked chromosomal inversions shape the Malawi cichlid adaptive radiation": Data_S3.xlsx

### Sheet: All_chromosomes
clade	full_name	chr2	chr9	chr10	chr11	chr13	F	M	U
Deep	Alticorpus_geoffreyi	2	1	2	2	2	0	1	0
Deep	Alticorpus_geoffreyi	2	2	2	2	2	1	1	5
Deep	Alticorpus_macrocleithrum	2	2	2	2	0	2	0	0
Deep	Alticorpus_macrocleithrum	2	2	2	2	1	1	0	0
Deep	Alticorpus_macrocleithrum	2	2	2	2	2	1	1	0
Deep	Alticorpus_mentale	2	1	2	2	2	1	0	0
Deep	Alticorpus_mentale	2	2	2	2	2	1	2	1
Deep	Alticorpus_peterdaviesi	2	2	2	2	2	0	7	11
Deep	Aulonocara_black-chin	2	2	2	2	2	0	1	0
Deep	Aulonocara_blue-orange	0	2	0	2	0	0	10	0
Deep	Aulonocara_blue-orange	2	2	0	2	2	0	1	0
Deep	Aulonocara_copper	2	2	2	2	2	0	2	2
Deep	Aulonocara_deep	2	2	2	2	2	0	1	1
Deep	Aulonocara_ethelwynnae	2	2	1	2	2	0	2	0
Deep	Aulonocara_gold	2	2	2	2	2	0	1	0
Deep	Aulonocara_guentheri	2	2	0	2	2	3	2	0
Deep	Aulonocara_maisoni	0	2	0	2	0	0	1	0
Deep	Aulonocara_malembo-orange	2	2	1	2	2	0	12	0
Deep	Aulonocara_minutus	2	2	2	2	2	2	8	8
Deep	Aulonocara_nyassae	2	2	1	2	2	0	1	0
Deep	Aulonocara_orange	2	2	1	2	1	0	1	0
Deep	Aulonocara_orange	2	2	1	2	2	0	4	0
Deep	Aulonocara_rostratum	2	2	1	2	2	0	1	0
Deep	Aulonocara_rostratum	2	2	2	2	2	0	1	2
Deep	Aulonocara_saulosi	0	2	0	2	0	0	4	0
Deep	Aulonocara_saulosi	1	2	0	2	0	0	1	0
Deep	Aulonocara_six-bar	2	2	2	2	2	0	1	0
Deep	Aulonocara_stonemani	2	2	2	2	2	0	2	0
Deep	Aulonocara_stuartgranti	0	2	0	2	0	3	5	3
Deep	Aulonocara_yellow	2	2	2	2	2	0	3	0
Deep	Lethrinops_albus-deep-water	1	2	2	2	1	0	1	0
Deep	Lethrinops_albus-deep-water	2	2	0	2	2	4	0	0
Deep	Lethrinops_albus-deep-water	2	2	2	2	2	2	5	0
Deep	Lethrinops_argenteus	0	2	0	2	1	1	0	1
Deep	Lethrinops_argenteus	0	2	1	2	1	1	0	0
Deep	Lethrinops_atrilabris	2	2	2	2	2	1	3	0
Deep	Lethrinops_blue-Chilumba	2	2	1	2	2	0	1	0
Deep	Lethrinops_blue-nose	2	2	1	2	2	0	3	0
Deep	Lethrinops_blue-orange	2	2	1	2	0	0	1	0
Deep	Lethrinops_blue-orange	2	2	2	2	2	0	2	0
Deep	Lethrinops_deepwater-altus	2	2	2	2	2	0	4	0
Deep	Lethrinops_gossei	2	1	2	2	2	1	0	0
Deep	Lethrinops_gossei	2	2	2	2	2	6	22	1
Deep	Lethrinops_longimanus-red-head	2	2	1	2	2	0	2	0
Deep	Lethrinops_longimanus-red-head	2	2	2	2	2	1	0	0
Deep	Lethrinops_longipinnis	0	1	0	2	0	0	1	0
Deep	Lethrinops_longipinnis	0	2	0	2	0	0	1	0
Deep	Lethrinops_longipinnis	0	2	1	2	2	1	0	0
Deep	Lethrinops_longipinnis	1	2	2	2	1	0	1	0
Deep	Lethrinops_longipinnis	2	2	2	2	1	0	2	0
Deep	Lethrinops_longipinnis	2	2	2	2	2	2	0	0
Deep	Lethrinops_macrochir	1	2	0	2	2	1	0	0
Deep	Lethrinops_macrochir	2	2	0	2	2	0	2	0
Deep	Lethrinops_oliveri	2	2	1	2	2	0	8	0
Deep	Lethrinops_yellow-lappets-roundhead	2	2	0	2	2	0	1	0
Deep	Lethrinops_yellow-lappets-roundhead	2	2	1	2	2	1	1	0
Deep	Lethrinops_yellow-lappets-roundhead	2	2	2	2	2	1	0	0
Deep	Otopharynx_panniculus	2	2	1	2	2	0	1	1
Deep	Placidochromis_acutirostris	2	2	1	2	2	0	1	1
Deep	Placidochromis_acutirostris	2	2	2	2	2	0	0	1
Deep	Placidochromis_boops	2	2	2	2	2	0	0	1
Deep	Placidochromis_elongatus	2	2	1	2	2	0	7	1
Deep	Placidochromis_elongatus	2	2	2	2	2	0	1	1
Deep	Placidochromis_hennydaviesae	2	2	2	2	2	0	2	0
Deep	Placidochromis_macroceps	2	2	2	2	2	1	1	0
Deep	Placidochromis_macrognathus	2	1	2	2	2	1	0	0
Deep	Placidochromis_mbunoides	2	2	2	2	2	0	0	1
Deep	Placidochromis_nkhotakotae	2	2	2	2	2	0	1	0
Deep	Placidochromis_obscurus	2	2	2	2	2	0	1	0
Deep	Placidochromis_platyrhynchos	2	1	2	2	2	2	0	0
Deep	Placidochromis_platyrhynchos	2	2	2	2	2	2	2	0
Deep	Placidochromis_polli	2	2	2	2	2	1	1	0
Deep	Placidochromis_trewavasae	2	2	2	2	2	0	5	1
Shallow	Aristochromis_christyi	0	2	0	0	0	0	0	1
Shallow	Buccochromis_heterotaenia	0	2	0	0	0	0	0	1
Shallow	Buccochromis_lepturus	0	2	0	1	0	0	1	0
Shallow	Buccochromis_lepturus	0	2	0	2	0	0	0	1
Shallow	Buccochromis_nototaenia	0	2	0	1	0	0	0	1
Shallow	Buccochromis_nototaenia	0	2	0	2	0	0	0	1
Shallow	Buccochromis_rhoadesii	0	2	0	1	0	0	0	2
Shallow	Buccochromis_rhoadesii	0	2	0	2	0	0	0	2
Shallow	Buccochromis_whitefins	0	2	0	2	0	0	0	1
Shallow	Champsochromis_caeruleus	0	1	0	0	0	0	0	3
Shallow	Champsochromis_caeruleus	0	2	0	0	0	0	0	1
Shallow	Cheilochromis_euchilus	0	1	0	0	0	0	0	3
Shallow	Cheilochromis_euchilus	0	2	0	0	0	0	0	2
Shallow	Chilotilapia_rhoadesii	0	1	0	0	0	0	2	12
Shallow	Chilotilapia_rhoadesii	0	2	0	0	0	0	0	4
Shallow	Copadichromis_kawanga	0	1	0	0	0	0	1	0
Shallow	Copadichromis_trewavasae	0	1	0	0	0	0	1	0
Shallow	Copadichromis_verduyni	0	1	0	0	0	1	3	0
Shallow	Corematodus_taeniatus	0	2	0	0	0	0	0	1
Shallow	Ctenopharynx_intermedius	0	2	0	2	0	0	0	3
Shallow	Ctenopharynx_pictus	0	2	0	1	0	0	1	1
Shallow	Cyrtocara_moorii	0	2	0	1	0	0	0	1
Shallow	Dimidiochromis_compressiceps	0	2	0	0	0	0	0	1
Shallow	Dimidiochromis_kiwinge	0	1	0	0	0	0	1	3
Shallow	Dimidiochromis_kiwinge	0	2	0	0	0	3	0	4
Shallow	Dimidiochromis_kiwinge	2	2	0	2	2	1	0	0
Shallow	Dimidiochromis_strigatus	0	2	0	0	0	1	1	3
Shallow	Fossorochromis_rostratus	0	2	0	0	0	5	8	25
Shallow	Hemitaeniochromis_brachyrhynchus	0	2	0	0	0	0	0	1
Shallow	Hemitaeniochromis_deep	0	2	0	0	0	0	0	1
Shallow	Hemitaeniochromis_urotaenia	0	1	0	0	0	0	0	2
Shallow	Hemitilapia_oxyrhynchus	0	1	0	0	0	0	1	1
Shallow	Lethrinops_Mbenji-darkfins	2	2	2	2	0	2	2	0
Shallow	Lethrinops_albus	0	2	0	2	0	0	1	0
Shallow	Lethrinops_furcifer	0	2	0	2	0	0	2	0
Shallow	Lethrinops_lethrinus	0	2	0	2	0	3	3	1
Shallow	Lethrinops_lethrinus	0	2	0	2	1	0	2	1
Shallow	Lethrinops_lethrinus	0	2	0	2	2	0	1	0
Shallow	Lethrinops_lethrinus	1	2	0	2	0	0	0	1
Shallow	Lethrinops_lethrinus	1	2	0	2	1	0	2	0
Shallow	Lethrinops_lethrinus	1	2	0	2	2	0	1	0
Shallow	Lethrinops_longipinnis-white-lappets	2	2	0	2	2	0	1	0
Shallow	Lethrinops_oculatus	0	2	0	2	0	0	0	1
Shallow	Lethrinops_parvidens	0	2	0	2	0	6	4	1
Shallow	Lethrinops_parvidens	2	2	0	2	1	0	1	0
Shallow	Lethrinops_parvidens	2	2	0	2	2	1	0	0
Shallow	Lethrinops_sp_Chillingali	0	2	0	0	0	1	1	0
Shallow	Lethrinops_sp_Chillingali	0	2	0	1	0	9	8	0
Shallow	Lethrinops_sp_Chillingali	0	2	0	2	0	5	1	0
Shallow	Mchenga_black-yellow	0	2	0	2	0	0	2	0
Shallow	Mchenga_chiofu	0	2	0	2	0	0	1	0
Shallow	Mchenga_chirombo-1	0	2	0	2	0	0	1	0
Shallow	Mchenga_chirombo-2	0	2	0	2	0	0	1	0
Shallow	Mylochromis_anaphyrmus	0	2	0	1	0	0	2	1
Shallow	Mylochromis_anaphyrmus	0	2	0	2	0	2	2	6
Shallow	Mylochromis_ensatus	0	2	0	2	0	0	0	1
Shallow	Mylochromis_epichoralis	0	2	0	0	0	0	0	1
Shallow	Mylochromis_guentheri	0	2	0	0	0	0	0	1
Shallow	Mylochromis_labidodon	0	1	0	0	0	0	0	4
Shallow	Mylochromis_labidodon	0	2	0	0	0	2	0	0
Shallow	Mylochromis_melanonotus	0	2	0	0	0	0	0	1
Shallow	Mylochromis_mollis	0	1	0	0	0	0	0	1
Shallow	Mylochromis_obtusus	0	1	0	0	0	0	0	1
Shallow	Mylochromis_spilostichus	0	2	0	0	0	0	0	4
Shallow	Mylochromis_subocularis	0	1	0	0	0	0	1	11
Shallow	Mylochromis_subocularis	0	1	0	1	0	0	2	0
Shallow	Mylochromis_subocularis	0	2	0	0	0	2	0	9
Shallow	Mylochromis_subocularis	0	2	0	1	0	1	0	0
Shallow	Naevochromis_chrysogaster	0	2	0	0	0	0	0	1
Shallow	Nimbochromis_linni	0	1	0	0	0	0	1	0
Shallow	Nimbochromis_livingstonii	0	1	0	0	0	0	1	0
Shallow	Nimbochromis_livingstonii	0	2	0	0	0	0	0	1
Shallow	Nimbochromis_polystigma	0	1	0	0	0	0	1	0
Shallow	Nimbochromis_venustus	0	2	0	0	0	0	0	1
Shallow	Otopharynx_argyrosoma	0	2	0	1	0	0	31	0
Shallow	Otopharynx_argyrosoma	0	2	0	1	1	0	1	0
Shallow	Otopharynx_argyrosoma	0	2	0	2	0	0	1	2
Shallow	Otopharynx_argyrosoma	0	2	0	2	1	0	5	0
Shallow	Otopharynx_auromarginatus	0	1	0	0	0	0	0	1
Shallow	Otopharynx_auromarginatus	0	2	0	0	0	0	0	1
Shallow	Otopharynx_brooksi	0	2	0	0	0	0	0	2
Shallow	Otopharynx_brooksi-striped	0	2	0	0	0	0	2	0
Shallow	Otopharynx_decorus	0	2	0	1	0	2	0	0
Shallow	Otopharynx_decorus	0	2	0	2	0	1	0	1
Shallow	Otopharynx_heterodon-nankumba	0	1	0	0	0	0	0	2
Shallow	Otopharynx_heterodon-nankumba	0	2	0	0	0	2	0	0
Shallow	Otopharynx_lithobates	0	1	0	0	0	0	0	1
Shallow	Otopharynx_selenurus	0	2	0	2	0	0	2	0
Shallow	Otopharynx_speciosus	0	2	0	2	0	1	0	6
Shallow	Otopharynx_styrax	0	2	0	2	0	0	1	0
Shallow	Otopharynx_tetraspilus	0	1	0	0	0	0	1	0
Shallow	Otopharynx_tetrastigma	0	1	0	0	0	0	1	0
Shallow	Otopharynx_tetrastigma	0	2	0	0	0	2	3	0
Shallow	Otopharynx_tetrastigma	0	2	0	1	0	2	7	0
Shallow	Otopharynx_tetrastigma	0	2	0	1	1	4	4	0
Shallow	Otopharynx_tetrastigma	0	2	0	1	2	1	2	0
Shallow	Otopharynx_tetrastigma	0	2	0	2	0	3	2	0
Shallow	Otopharynx_tetrastigma	0	2	0	2	1	3	1	0
Shallow	Otopharynx_tetrastigma	0	2	0	2	2	3	2	0
Shallow	Otopharynx_tetrastigma	1	2	0	0	1	0	1	0
Shallow	Otopharynx_tetrastigma	1	2	0	1	0	0	2	0
Shallow	Otopharynx_tetrastigma	1	2	0	1	1	2	2	0
Shallow	Otopharynx_tetrastigma	1	2	0	2	0	1	0	0
Shallow	Otopharynx_tetrastigma	1	2	0	2	1	2	0	0
Shallow	Otopharynx_tetrastigma	1	2	0	2	2	5	3	0
Shallow	Otopharynx_tetrastigma	2	2	0	1	1	0	0	1
Shallow	Otopharynx_tetrastigma	2	2	0	2	1	0	1	0
Shallow	Otopharynx_tetrastigma	2	2	0	2	2	1	1	0
Shallow	Placidochromis_electra	0	2	0	1	0	0	1	0
Shallow	Placidochromis_johnstoni	0	1	0	0	0	0	2	1
Shallow	Placidochromis_johnstoni	0	2	0	0	0	1	0	0
Shallow	Placidochromis_longimanus	2	2	0	2	2	0	0	5
Shallow	Placidochromis_milomo	0	1	0	0	0	0	1	0
Shallow	Placidochromis_minor	2	2	2	2	0	1	0	0
Shallow	Protomelas_annectens	0	1	0	0	0	0	1	0
Shallow	Protomelas_chilumba	0	1	0	0	0	0	0	1
Shallow	Protomelas_fenestratus	0	2	0	0	0	0	0	1
Shallow	Protomelas_insignis	0	1	0	0	0	0	1	0
Shallow	Protomelas_insignis	0	2	0	1	0	1	0	0
Shallow	Protomelas_kirkii	0	1	0	0	0	0	2	2
Shallow	Protomelas_kirkii	0	2	0	0	0	2	0	0
Shallow	Protomelas_labridens	0	1	0	0	0	1	0	0
Shallow	Protomelas_marginatus	0	2	0	0	0	1	0	0
Shallow	Protomelas_ornatus	0	1	0	0	0	0	4	6
Shallow	Protomelas_ornatus	0	1	0	1	0	1	1	0
Shallow	Protomelas_ornatus	0	2	0	0	0	0	0	4
Shallow	Protomelas_pleurotaenia	0	2	0	0	0	2	0	0
Shallow	Protomelas_similis	0	1	0	0	0	1	1	1
Shallow	Protomelas_similis	0	2	0	0	0	3	0	0
Shallow	Protomelas_spilopterus	0	1	0	0	0	0	1	0
Shallow	Protomelas_taeniolatus	0	1	0	0	0	1	0	0
Shallow	Protomelas_taeniolatus	0	2	0	0	0	1	0	0
Shallow	Protomelas_triaenodon	0	1	0	1	0	0	1	0
Shallow	Protomelas_triaenodon	0	2	0	0	0	0	0	2
Shallow	Protomelas_triaenodon	0	2	0	1	0	1	0	0
Shallow	Sciaenochromis_benthicola	0	2	0	0	0	0	1	6
Shallow	Sciaenochromis_fryeri	0	2	0	0	0	0	1	1
Shallow	Sciaenochromis_nyassae	0	2	0	0	0	0	0	1
Shallow	Sciaenochromis_sand	0	2	0	1	0	0	1	1
Shallow	Sciaenochromis_sand	0	2	1	0	0	0	0	1
Shallow	Stigmatochromis_macrorhynchos	0	2	0	0	0	0	0	1
Shallow	Stigmatochromis_macrorhynchos	0	2	1	0	0	0	0	3
Shallow	Stigmatochromis_melanchros	0	2	0	0	0	0	2	3
Shallow	Stigmatochromis_modestus	0	1	0	0	0	0	2	1
Shallow	Stigmatochromis_modestus	0	2	0	0	0	0	0	1
Shallow	Stigmatochromis_pholidophorus	0	2	0	0	0	0	1	2
Shallow	Stigmatochromis_pleurospilus	0	2	0	0	0	0	0	1
Shallow	Stigmatochromis_woodi	0	2	0	0	0	0	0	3
Shallow	Stigmatochromis_woodi	0	2	0	1	0	0	1	0
Shallow	Taeniochromis_holotaenia	0	2	0	0	0	0	0	1
Shallow	Taeniolethrinops_furcicauda	0	2	0	2	0	0	0	1
Shallow	Taeniolethrinops_furcicauda-yellow	0	2	0	2	0	0	0	2
Shallow	Taeniolethrinops_laticeps	0	2	0	2	0	0	0	2
Shallow	Taeniolethrinops_macrorhynchus	0	2	0	2	0	0	0	1
Shallow	Taeniolethrinops_praeorbitalis	0	2	0	2	0	0	0	2
Shallow	Taeniolethrinops_praeorbitalis-northern	0	2	0	2	0	0	0	1
Shallow	Tramitichromis_brevis	0	2	0	2	0	1	1	0
Shallow	Tramitichromis_east-coast-shallow	0	2	0	2	0	0	2	0
Shallow	Tramitichromis_intermedius	1	2	0	2	0	0	1	0
Shallow	Tramitichromis_kande	0	2	0	2	0	0	2	0
Shallow	Tramitichromis_red-throat	0	2	0	2	0	0	1	0
Shallow	Trematocranus_cape-maclear	2	2	2	2	2	0	0	1
Shallow	Trematocranus_placodon	0	1	0	0	0	0	20	4
Shallow	Trematocranus_placodon	0	2	0	0	0	4	3	9
Shallow	Trematocranus_placodon	0	2	0	1	0	2	0	0
Shallow	Trematocranus_placodon	0	2	0	2	0	1	0	0
Shallow	Tyrannochromis_macrostoma	0	2	0	0	0	0	0	2
Shallow	Tyrannochromis_nigriventer	0	1	0	0	0	1	1	4
Utaka	Copadichromis_borleyi	0	1	0	0	0	0	3	0
Utaka	Copadichromis_borleyi	0	1	0	0	2	0	1	0
Utaka	Copadichromis_chrysonotus	0	1	0	1	0	0	1	0
Utaka	Copadichromis_chrysonotus	0	2	0	0	0	0	1	0
Utaka	Copadichromis_chrysonotus	0	2	0	0	2	0	1	0
Utaka	Copadichromis_chrysonotus	0	2	0	1	0	14	17	0
Utaka	Copadichromis_chrysonotus	0	2	0	1	1	0	1	0
Utaka	Copadichromis_chrysonotus	0	2	0	2	0	41	1	0
Utaka	Copadichromis_cyaneus	0	2	0	2	0	0	1	1
Utaka	Copadichromis_ilesi	0	2	0	0	0	1	0	0
Utaka	Copadichromis_jacksoni	0	2	0	2	0	1	0	0
Utaka	Copadichromis_likomae	0	2	0	2	0	0	0	1
Utaka	Copadichromis_mloto	0	2	0	2	0	6	62	24
Utaka	Copadichromis_pleurostigma	0	1	0	0	0	0	0	2
Utaka	Copadichromis_quadrimaculatus	0	1	0	1	0	0	1	0
Utaka	Copadichromis_quadrimaculatus	0	1	0	2	0	0	1	0
Utaka	Copadichromis_quadrimaculatus	0	2	0	0	0	0	0	1
Utaka	Copadichromis_quadrimaculatus	0	2	0	1	0	3	0	0
Utaka	Copadichromis_quadrimaculatus	0	2	0	2	0	4	1	0
Utaka	Copadichromis_virginalis	0	2	0	0	0	0	0	14

### Sheet: chr2
clade	full_name	sex_simple	0	1	2
Deep	Aulonocara_blue-orange	M	10	0	1
Deep	Aulonocara_saulosi	M	4	1	0
Deep	Lethrinops_albus-deep-water	F	0	0	7
Deep	Lethrinops_albus-deep-water	M	0	1	9
Deep	Lethrinops_longipinnis	F	1	0	2
Deep	Lethrinops_longipinnis	M	2	1	2
Deep	Lethrinops_macrochir	F	0	1	0
Deep	Lethrinops_macrochir	M	0	0	2
Shallow	Dimidiochromis_kiwinge	F	3	0	1
Shallow	Dimidiochromis_kiwinge	M	1	0	0
Shallow	Dimidiochromis_kiwinge	U	7	0	0
Shallow	Lethrinops_lethrinus	F	3	0	0
Shallow	Lethrinops_lethrinus	M	6	3	0
Shallow	Lethrinops_lethrinus	U	2	1	0
Shallow	Lethrinops_parvidens	F	6	0	1
Shallow	Lethrinops_parvidens	M	4	0	1
Shallow	Lethrinops_parvidens	U	1	0	0
Shallow	Otopharynx_tetrastigma	F	18	10	1
Shallow	Otopharynx_tetrastigma	M	22	8	2
Shallow	Otopharynx_tetrastigma	U	0	0	1
Shallow	Tramitichromis_intermedius	M	0	1	0

### Sheet: chr9
clade	full_name	sex_simple	1	2
Deep	Alticorpus_geoffreyi	F	0	1
Deep	Alticorpus_geoffreyi	M	1	1
Deep	Alticorpus_geoffreyi	U	0	5
Deep	Alticorpus_mentale	F	1	1
Deep	Alticorpus_mentale	M	0	2
Deep	Alticorpus_mentale	U	0	1
Deep	Lethrinops_gossei	F	1	6
Deep	Lethrinops_gossei	M	0	22
Deep	Lethrinops_gossei	U	0	1
Deep	Lethrinops_longipinnis	F	0	3
Deep	Lethrinops_longipinnis	M	1	4
Deep	Placidochromis_macrognathus	F	1	0
Deep	Placidochromis_platyrhynchos	F	2	2
Deep	Placidochromis_platyrhynchos	M	0	2
Shallow	Champsochromis_caeruleus	U	3	1
Shallow	Cheilochromis_euchilus	U	3	2
Shallow	Chilotilapia_rhoadesii	F	1	0
Shallow	Chilotilapia_rhoadesii	M	3	0
Shallow	Chilotilapia_rhoadesii	U	12	4
Shallow	Copadichromis_kawanga	M	1	0
Shallow	Copadichromis_trewavasae	M	1	0
Shallow	Copadichromis_verduyni	F	1	0
Shallow	Copadichromis_verduyni	M	3	0
Shallow	Dimidiochromis_kiwinge	F	0	4
Shallow	Dimidiochromis_kiwinge	M	1	0
Shallow	Dimidiochromis_kiwinge	U	3	4
Shallow	Hemitaeniochromis_urotaenia	F	1	0
Shallow	Hemitaeniochromis_urotaenia	M	1	0
Shallow	Hemitaeniochromis_urotaenia	U	2	0
Shallow	Hemitilapia_oxyrhynchus	M	1	0
Shallow	Hemitilapia_oxyrhynchus	U	1	0
Shallow	Mylochromis_labidodon	F	0	2
Shallow	Mylochromis_labidodon	U	4	0
Shallow	Mylochromis_mollis	U	1	0
Shallow	Mylochromis_obtusus	U	1	0
Shallow	Mylochromis_subocularis	F	0	3
Shallow	Mylochromis_subocularis	M	3	0
Shallow	Mylochromis_subocularis	U	11	9
Shallow	Nimbochromis_linni	M	1	0
Shallow	Nimbochromis_livingstonii	M	1	0
Shallow	Nimbochromis_livingstonii	U	0	1
Shallow	Nimbochromis_polystigma	M	1	0
Shallow	Otopharynx_auromarginatus	U	1	1
Shallow	Otopharynx_heterodon-nankumba	F	0	2
Shallow	Otopharynx_heterodon-nankumba	U	2	0
Shallow	Otopharynx_lithobates	U	1	0
Shallow	Otopharynx_tetraspilus	M	1	0
Shallow	Otopharynx_tetrastigma	F	0	29
Shallow	Otopharynx_tetrastigma	M	1	31
Shallow	Otopharynx_tetrastigma	U	0	1
Shallow	Placidochromis_johnstoni	F	0	1
Shallow	Placidochromis_johnstoni	M	2	0
Shallow	Placidochromis_johnstoni	U	1	0
Shallow	Placidochromis_milomo	M	1	0
Shallow	Protomelas_annectens	M	1	0
Shallow	Protomelas_chilumba	U	1	0
Shallow	Protomelas_insignis	F	0	1
Shallow	Protomelas_insignis	M	1	0
Shallow	Protomelas_kirkii	F	0	2
Shallow	Protomelas_kirkii	M	2	0
Shallow	Protomelas_kirkii	U	2	0
Shallow	Protomelas_labridens	F	1	0
Shallow	Protomelas_ornatus	F	1	0
Shallow	Protomelas_ornatus	M	5	0
Shallow	Protomelas_ornatus	U	6	4
Shallow	Protomelas_similis	F	1	3
Shallow	Protomelas_similis	M	1	0
Shallow	Protomelas_similis	U	1	0
Shallow	Protomelas_spilopterus	M	1	0
Shallow	Protomelas_taeniolatus	F	1	1
Shallow	Protomelas_triaenodon	F	0	1
Shallow	Protomelas_triaenodon	M	1	0
Shallow	Protomelas_triaenodon	U	0	2
Shallow	Stigmatochromis_modestus	M	2	0
Shallow	Stigmatochromis_modestus	U	1	1
Shallow	Trematocranus_placodon	F	0	8
Shallow	Trematocranus_placodon	M	20	3
Shallow	Trematocranus_placodon	U	4	9
Shallow	Tyrannochromis_nigriventer	F	1	0
Shallow	Tyrannochromis_nigriventer	M	1	0
Shallow	Tyrannochromis_nigriventer	U	4	0
Utaka	Copadichromis_borleyi	M	4	0
Utaka	Copadichromis_chrysonotus	F	0	55
Utaka	Copadichromis_chrysonotus	M	1	21
Utaka	Copadichromis_pleurostigma	U	2	0
Utaka	Copadichromis_quadrimaculatus	F	0	7
Utaka	Copadichromis_quadrimaculatus	M	2	1
Utaka	Copadichromis_quadrimaculatus	U	0	1

### Sheet: chr10
clade	full_name	sex_simple	0	1	2
Deep	Aulonocara_ethelwynnae	M	0	2	0
Deep	Aulonocara_malembo-orange	M	0	12	0
Deep	Aulonocara_nyassae	M	0	1	0
Deep	Aulonocara_orange	M	0	5	0
Deep	Aulonocara_rostratum	M	0	1	1
Deep	Aulonocara_rostratum	U	0	0	2
Deep	Lethrinops_albus-deep-water	F	5	0	2
Deep	Lethrinops_albus-deep-water	M	1	0	6
Deep	Lethrinops_argenteus	F	1	1	0
Deep	Lethrinops_argenteus	U	1	0	0
Deep	Lethrinops_blue-Chilumba	M	0	1	0
Deep	Lethrinops_blue-nose	M	0	3	0
Deep	Lethrinops_blue-orange	M	0	1	2
Deep	Lethrinops_longimanus-red-head	F	0	0	1
Deep	Lethrinops_longimanus-red-head	M	0	2	0
Deep	Lethrinops_longipinnis	F	0	1	2
Deep	Lethrinops_longipinnis	M	2	0	3
Deep	Lethrinops_oliveri	M	0	11	0
Deep	Lethrinops_yellow-lappets-roundhead	F	0	1	1
Deep	Lethrinops_yellow-lappets-roundhead	M	1	1	0
Deep	Otopharynx_panniculus	M	0	1	0
Deep	Otopharynx_panniculus	U	0	1	0
Deep	Placidochromis_acutirostris	M	0	1	0
Deep	Placidochromis_acutirostris	U	0	1	1
Deep	Placidochromis_elongatus	M	0	7	1
Deep	Placidochromis_elongatus	U	0	1	1
Shallow	Sciaenochromis_sand	M	1	0	0
Shallow	Sciaenochromis_sand	U	1	1	0
Shallow	Stigmatochromis_macrorhynchos	U	1	3	0

### Sheet: chr11
clade	full_name	sex_simple	0	1	2
Shallow	Buccochromis_lepturus	M	0	1	0
Shallow	Buccochromis_lepturus	U	0	0	1
Shallow	Buccochromis_nototaenia	U	0	1	1
Shallow	Buccochromis_rhoadesii	U	0	2	2
Shallow	Chilotilapia_rhoadesii	F	0	1	0
Shallow	Chilotilapia_rhoadesii	M	2	1	0
Shallow	Chilotilapia_rhoadesii	U	16	0	0
Shallow	Ctenopharynx_pictus	M	0	1	0
Shallow	Ctenopharynx_pictus	U	0	1	0
Shallow	Cyrtocara_moorii	U	0	1	0
Shallow	Dimidiochromis_kiwinge	F	3	0	1
Shallow	Dimidiochromis_kiwinge	M	1	0	0
Shallow	Dimidiochromis_kiwinge	U	7	0	0
Shallow	Hemitaeniochromis_urotaenia	F	0	1	0
Shallow	Hemitaeniochromis_urotaenia	M	0	1	0
Shallow	Hemitaeniochromis_urotaenia	U	2	0	0
Shallow	Lethrinops_sp_Chillingali	F	1	9	5
Shallow	Lethrinops_sp_Chillingali	M	1	8	1
Shallow	Mylochromis_anaphyrmus	F	0	0	4
Shallow	Mylochromis_anaphyrmus	M	0	2	2
Shallow	Mylochromis_anaphyrmus	U	0	1	6
Shallow	Mylochromis_subocularis	F	2	1	0
Shallow	Mylochromis_subocularis	M	1	2	0
Shallow	Mylochromis_subocularis	U	20	0	0
Shallow	Otopharynx_argyrosoma	M	0	32	6
Shallow	Otopharynx_argyrosoma	U	0	0	2
Shallow	Otopharynx_decorus	F	0	2	1
Shallow	Otopharynx_decorus	U	0	0	1
Shallow	Otopharynx_tetrastigma	F	2	9	18
Shallow	Otopharynx_tetrastigma	M	5	17	10
Shallow	Otopharynx_tetrastigma	U	0	1	0
Shallow	Placidochromis_electra	M	0	1	0
Shallow	Protomelas_insignis	F	0	1	0
Shallow	Protomelas_insignis	M	1	0	0
Shallow	Protomelas_ornatus	F	0	1	0
Shallow	Protomelas_ornatus	M	4	1	0
Shallow	Protomelas_ornatus	U	10	0	0
Shallow	Protomelas_triaenodon	F	0	1	0
Shallow	Protomelas_triaenodon	M	0	1	0
Shallow	Protomelas_triaenodon	U	2	0	0
Shallow	Sciaenochromis_sand	M	0	1	0
Shallow	Sciaenochromis_sand	U	1	1	0
Shallow	Stigmatochromis_woodi	M	0	1	0
Shallow	Stigmatochromis_woodi	U	3	0	0
Shallow	Trematocranus_placodon	F	4	3	1
Shallow	Trematocranus_placodon	M	23	0	0
Shallow	Trematocranus_placodon	U	13	0	0
Utaka	Copadichromis_chrysonotus	F	0	14	41
Utaka	Copadichromis_chrysonotus	M	2	19	1
Utaka	Copadichromis_quadrimaculatus	F	0	3	4
Utaka	Copadichromis_quadrimaculatus	M	0	1	3
Utaka	Copadichromis_quadrimaculatus	U	1	0	0

### Sheet: chr13
clade	full_name	sex_simple	0	1	2
Deep	Alticorpus_macrocleithrum	F	3	2	1
Deep	Alticorpus_macrocleithrum	M	0	0	1
Deep	Aulonocara_blue-orange	M	10	0	1
Deep	Aulonocara_orange	M	0	1	4
Deep	Lethrinops_albus-deep-water	F	0	0	7
Deep	Lethrinops_albus-deep-water	M	0	1	9
Deep	Lethrinops_argenteus	F	0	2	0
Deep	Lethrinops_argenteus	U	0	1	0
Deep	Lethrinops_blue-orange	M	1	0	2
Deep	Lethrinops_longimanus	M	0	2	0
Deep	Lethrinops_longipinnis	F	0	0	3
Deep	Lethrinops_longipinnis	M	2	3	0
Deep	Placidochromis_platyrhynchos	F	1	0	6
Deep	Placidochromis_platyrhynchos	M	0	0	3
Shallow	Dimidiochromis_kiwinge	F	3	0	1
Shallow	Dimidiochromis_kiwinge	M	1	0	0
Shallow	Dimidiochromis_kiwinge	U	7	0	0
Shallow	Lethrinops_lethrinus	F	3	0	0
Shallow	Lethrinops_lethrinus	M	3	4	2
Shallow	Lethrinops_lethrinus	U	2	1	0
Shallow	Lethrinops_parvidens	F	6	0	1
Shallow	Lethrinops_parvidens	M	4	1	0
Shallow	Lethrinops_parvidens	U	1	0	0
Shallow	Otopharynx_argyrosoma	M	32	6	0
Shallow	Otopharynx_argyrosoma	U	2	0	0
Shallow	Otopharynx_tetrastigma	F	8	11	10
Shallow	Otopharynx_tetrastigma	M	15	9	8
Shallow	Otopharynx_tetrastigma	U	0	1	0
Utaka	Copadichromis_borleyi	M	3	0	1
Utaka	Copadichromis_chrysonotus	F	55	0	0
Utaka	Copadichromis_chrysonotus	M	20	1	1
